# Leukocyte-type 12/15-lipoxygenase is essential for timely inflammation-resolution and effective tissue regeneration following skeletal muscle injury

**DOI:** 10.1101/2025.05.13.653766

**Authors:** Binayok Sharma, Xinyue Lu, Hamood Rehman, Vandré C. Figueiredo, Carol Davis, Holly Van Remmen, Shihuan Kuang, Susan V. Brooks, Krishna Rao Maddipati, James F. Markworth

**Author notes:** Contributed equally (Binayok Sharma, Xinyue Lu, Hamood Rehman). Co-senior authors (Krishna Rao Maddipati, James F. Markworth). **Corresponding authors:** James F. Markworth, Ph. D, Krishna Rao Maddipati, Ph.D.

## Abstract

Unlike traditional anti-inflammatory therapies which may interfere with musculoskeletal tissue repair, pharmacological administration of specialized pro-resolving lipid mediators (SPMs) can promote timely resolution of inflammation while stimulating skeletal muscle regeneration. Despite this, the potential role of endogenous inflammation-resolution circuits in skeletal muscle injury and repair remains unknown. Here, we investigated the effect of whole-body knockout of leukocyte-type 12/15-lipoxygenase (12/15-LOX) on acute inflammation and regeneration following skeletal muscle injury in mice. Prior to muscle injury, *Alox15*^-/-^ mice displayed lower intramuscular concentrations of 12/15-LOX-derived lipid mediators than wild type (WT) mice, and this was associated with chronic low-grade muscle inflammation. *Alox15*^-/-^ mice mounted an exaggerated acute immune response to sterile skeletal muscle injury which was associated with a local imbalance of pro-inflammatory vs. pro-resolving lipid mediators. During the regenerative phase, *Alox15^-/-^* mice displayed defects in myogenic gene expression, myofiber size, and myonuclear accretion. Mechanistically, bone marrow-derived macrophages (MФ) obtained from *Alox15*^-/-^ mice produced less 12/15-LOX-derived lipid mediators and this was associated with impaired M2 polarization. Isolated myogenic progenitor cells also produced many LOX metabolites in response to long chain polyunsaturated fatty acid (LC-PUFA) supplementation, including bioactive SPMs. *Alox15*^-/-^ myoblasts were both impaired in their ability to produce SPMs and were insensitive to the stimulatory effect of LC-PUFAs on *in vitro* myogenesis. These data show that the 12/15-LOX pathway is essential for timely resolution of acute inflammation and direct determination of myogenic progenitor cell fate following skeletal muscle injury.
