## Supplementary material for "Leukocyte-type 12/15-lipoxygenase is essential for timely inflammation-resolution and effective tissue regeneration following skeletal muscle injury": Table S2

### Sheet: Alox15KO vs. WT - Uninjured TA
	FC	log2(FC)	raw.pval	BH FDR
PGJ2	0.35772	-1.4831	4.4025e-05	0.002948
11-HEPE	0.42343	-1.2398	0.00014649	0.00490742
16(17)-EpDPE	0.28834	-1.7941	0.00042412	0.00947201
9-HEPE	0.49981	-1.0005	0.0056575	0.0858203
12-HETE	0.46812	-1.0951	0.0085578	0.0858203
14-HDoHE	0.55052	-0.86113	0.0095165	0.0858203
15-HETE	0.69397	-0.52705	0.010616	0.0858203
5(S),12(S)-DiHETE	0.47727	-1.0671	0.011344	0.0858203
12-HEPE	0.53903	-0.89157	0.011917	0.0858203
LTB4	0.51308	-0.96275	0.012809	0.0858203
18-carboxy dinor LTB4	0.47325	-1.0793	0.014894	0.090718
AT-RvD3	0.40571	-1.3015	0.017961	0.100282
12(S)-HHTrE	0.67374	-0.56974	0.020075	0.103463
13,14dh-15k-PGD2	0.32291	-1.6308	0.024081	0.115245
13,14dhPGE1	3.862	1.9494	0.026007	0.116165
6kPGF1a	0.28092	-1.8318	0.033075	0.138502
13-HDoHE	0.80139	-0.31942	0.043791	0.172588
15(S)-HEDE	1.6641	0.73476	0.069692	0.259409
17(18)-EpETE	0.64582	-0.6308	0.090239	0.303795
13(14)-EpDPE	0.5043	-0.98765	0.090685	0.303795
PD1(n-3, DPA)	0.56094	-0.83408	0.10461	0.330889
7(8)-EpDPE	0.54194	-0.88379	0.10865	0.330889
8-HDoHE	0.80967	-0.3046	0.12033	0.334354
11-HETE	0.75028	-0.4145	0.12845	0.334354
8(S)-HETrE	0.69546	-0.52395	0.13069	0.334354
5(6)-EpETrE	0.74774	-0.4194	0.134	0.334354
PGD2	1.4574	0.54335	0.1381	0.334354
5-HETE	0.81332	-0.2981	0.13973	0.334354
10(11)-EpDPE	0.76868	-0.37955	0.16177	0.373744
13-HODE	0.84507	-0.24287	0.17727	0.395903
19,20-DiHDoPE	1.6487	0.72132	0.19149	0.404071
11(12)-EpETrE	0.7705	-0.37614	0.1978	0.404071
20-COOH LTB4	0.80434	-0.31413	0.19902	0.404071
15-keto PGE2	1.3346	0.41644	0.20542	0.404798
TXB2	2.0986	1.0694	0.24741	0.473613
14,15-DiHETrE	1.3828	0.46763	0.25784	0.475555
4-HDoHE	0.80041	-0.32119	0.26262	0.475555
10-HDoHE	0.82286	-0.28128	0.27925	0.487894
7-HDoHE	0.86108	-0.21577	0.28501	0.487894
16-HDoHE	0.89196	-0.16495	0.29128	0.487894
20-HDoHE	0.88381	-0.17819	0.30463	0.49781
12(13)-EpOME	0.83397	-0.26194	0.32712	0.521834
9(S)-HOTrE	0.84868	-0.2367	0.34065	0.53078
15-keto PGF2a	1.1943	0.25619	0.35685	0.53151
PGE2	1.1473	0.19828	0.35727	0.53151
9-OxoODE	0.83875	-0.25369	0.36526	0.53151
18-HEPE	0.73952	-0.43534	0.37285	0.53151
14(15)-EpETrE	2.5392	1.3444	0.38836	0.542086
13(S)-HOTrE	0.85998	-0.21763	0.4098	0.560339
11-HDoHE	0.88683	-0.17327	0.46326	0.617302
9(10)-EpOME	0.8521	-0.2309	0.47549	0.617302
tetranor 12-HETE	0.80918	-0.30547	0.4791	0.617302
5-oxoETE	0.74068	-0.43307	0.49087	0.62037
RvD1 & AT-RvD1	1.4687	0.55451	0.5	0.62037
9-HODE	1.0546	0.076672	0.6414	0.781196
8-HETE	1.142	0.19152	0.65294	0.781196
11,12-DiHETrE	1.0766	0.10646	0.69727	0.789216
5(S)-HETrE	1.1491	0.20051	0.70132	0.789216
PGF2a	0.96521	-0.051086	0.70486	0.789216
12,13-DiHOME	1.0909	0.12558	0.71307	0.789216
RvD6 (4,17-DiHDoHE)	1.0131	0.018715	0.71854	0.789216
15-OxoETE	1.0889	0.12291	0.75966	0.820923
19(20)-EpDPE	1.0534	0.075119	0.77788	0.827269
13-OxoODE	0.96727	-0.048004	0.84679	0.886483
9-OxoOTrE	1.0374	0.052935	0.86977	0.896532
MaR1(n-3DPA)	1.2261	0.29408	0.88424	0.897638
9,10-DiHOME	1.0519	0.073055	0.99461	0.99461
