## Supplementary material for "Leukocyte-type 12/15-lipoxygenase is essential for timely inflammation-resolution and effective tissue regeneration following skeletal muscle injury": Table S3

### Sheet: WT - D3 vs D0
	FC	log2(FC)	raw.pval	BH FDR
5-HEPE	5.7658	2.5275	1.6874e-09	1.4027e-07
19(20)-EpDPE	8.9873	3.1679	7.1342e-08	2.95895e-06
10(11)-EpDPE	4.5458	2.1845	4.0218e-07	8.12017e-06
15(S)-HEDE	6.3497	2.6667	4.3853e-07	8.12017e-06
17-HDoHE	6.793	2.764	4.9835e-07	8.12017e-06
19,20-DiHDoPE	64.316	6.0071	5.8686e-07	8.12017e-06
LXA4	6.8635	2.779	1.0488e-06	1.245e-05
11(12)-EpETrE	5.1764	2.372	1.5261e-06	1.58738e-05
15-HETE	2.7383	1.4533	2.0293e-06	1.67186e-05
15-OxoEDE	7.5102	2.9088	2.5254e-06	1.67186e-05
16-HDoHE	4.096	2.0342	2.5963e-06	1.67186e-05
15(S)-HEPE	7.4914	2.9052	2.6492e-06	1.67186e-05
11-HDoHE	6.0254	2.5911	2.7233e-06	1.67186e-05
8-HDoHE	6.6649	2.7366	2.8197e-06	1.67186e-05
20-HDoHE	4.0475	2.017	4.6838e-06	2.5896e-05
20-HETE	8.3462	3.0611	5.5039e-06	2.85312e-05
8-HEPE	8.1418	3.0254	7.087e-06	3.46159e-05
13-HDoHE	3.8877	1.9589	8.9082e-06	4.1085e-05
PGA2	7.5591	2.9182	1.4737e-05	6.42158e-05
13,14dh-15k-PGE2	9.0648	3.1803	1.9604e-05	8.02333e-05
16(17)-EpDPE	7.5104	2.9089	2.0312e-05	8.02333e-05
5-HETE	4.3885	2.1337	2.2596e-05	8.33458e-05
5(6)-EpETrE	4.9606	2.3105	2.3643e-05	8.33458e-05
12(13)-EpOME	3.962	1.9862	2.4139e-05	8.33458e-05
10-HDoHE	4.4352	2.149	7.3701e-05	0.000244684
4-HDoHE	4.1057	2.0376	8.3573e-05	0.000266877
7-HDoHE	5.6238	2.4915	8.9672e-05	0.000275744
11-HETE	2.9325	1.5521	0.00013977	0.000414318
PGE2	1.9571	0.96868	0.00035751	0.00102322
14-HDoHE	4.3747	2.1292	0.00039784	0.00110069
9(10)-EpOME	3.7583	1.9101	0.00054879	0.00146934
8(S)-HETrE	2.7459	1.4573	0.0011241	0.00291563
13-HODE	1.6351	0.70939	0.0013717	0.00345003
RvD1 & AT-RvD1	0.14115	-2.8247	0.0014147	0.00345353
13(14)-EpDPE	5.8185	2.5406	0.0014946	0.00354434
5(S),12(S)-DiHETE	3.2623	1.7059	0.0016198	0.00373454
13-OxoODE	1.8828	0.91289	0.0017616	0.0039517
11-HEPE	2.069	1.0489	0.0026261	0.00573596
18-HEPE	2.3052	1.2049	0.0035654	0.0075879
8-HETE	5.8129	2.5393	0.0037327	0.00774535
12(S)-HHTrE	1.8638	0.89828	0.0056255	0.0113882
5-oxoETE	4.7539	2.2491	0.0060769	0.0120091
PGD2	4.7714	2.2544	0.006347	0.0122512
MaR1(n-3DPA)	0.2079	-2.266	0.006653	0.01255
12-HETE	2.5649	1.3589	0.0074716	0.013781
17(18)-EpETE	3.72	1.8953	0.0083265	0.0150239
PGF2a	0.58146	-0.78224	0.0087957	0.0155328
RvD6 (4,17-DiHDoHE)	3.3016	1.7232	0.0092371	0.0159725
TXB3	4.8003	2.2631	0.010102	0.0167037
9-OxoOTrE	1.8499	0.88744	0.010381	0.0167037
8,9-DiHETrE	5.0943	2.3489	0.010394	0.0167037
9-HODE	3.0814	1.6236	0.010465	0.0167037
tetranor PGEM	5.6932	2.5093	0.01077	0.0167476
11(R)-HEDE	5.1078	2.3527	0.010896	0.0167476
18-carboxy dinor LTB4	0.20377	-2.295	0.012062	0.0182027
AT-RvD3	0.1728	-2.5328	0.013001	0.0192693
14,15-DiHETrE	1.5565	0.63834	0.032529	0.0473668
5(S)-HETrE	2.4238	1.2773	0.041203	0.0589629
12-HEPE	2.0964	1.0679	0.052586	0.0739769
TXB2	2.3044	1.2044	0.065871	0.0911215
14(15)-EpETE	4.019	2.0068	0.069008	0.0922433
5,6-DiHETE(EPA)	4.2251	2.079	0.06998	0.0922433
15-keto PGE2	1.4722	0.55793	0.070016	0.0922433
tetranor 12-HETE	0.50453	-0.987	0.071859	0.0931921
5,6-DiHETrE	5.0893	2.3475	0.075941	0.0969708
12-OxoETE	6.0009	2.5852	0.079815	0.100373
7(8)-EpDPE	3.2704	1.7095	0.1864	0.229519
14(15)-EpETrE	4.1238	2.044	0.18804	0.229519
15-OxoETE	0.67975	-0.55693	0.24033	0.289093
13(S)-HOTrE	0.83051	-0.26794	0.27263	0.323261
6kPGF1a	1.4198	0.50568	0.28544	0.333683
12,13-DiHOME	1.6653	0.73579	0.32408	0.373592
9-HEPE	2.2747	1.1857	0.5579	0.618525
9(S)-HOTrE	0.9069	-0.14099	0.55925	0.618525
11,12-DiHETrE	1.0738	0.10268	0.55989	0.618525
15-keto PGF2a	1.1622	0.2169	0.56636	0.618525
PGJ2	1.2129	0.27841	0.60003	0.646786
LTB4	1.8728	0.90521	0.61395	0.653306
20-COOH LTB4	0.94609	-0.079956	0.75733	0.795676
9-OxoODE	1.0133	0.019011	0.77284	0.801821
PD1(n-3, DPA)	0.3046	-1.715	0.79934	0.819077
13,14dh-15k-PGD2	0.76598	-0.38463	0.80937	0.81924
9,10-DiHOME	1.0355	0.050329	0.94425	0.94425

### Sheet: WT - D5 vs D0
	FC	log2(FC)	raw.pval	BH FDR
tetranor PGEM	6.0527	2.5976	1.8051e-06	8.118e-05
15-HETE	8.3168	3.056	4.2563e-06	8.118e-05
8-HEPE	7.5648	2.9193	4.871e-06	8.118e-05
5-HEPE	6.7663	2.7584	5.4926e-06	8.118e-05
5-HETE	11.953	3.5793	5.8506e-06	8.118e-05
10(11)-EpDPE	10.688	3.418	5.8866e-06	8.118e-05
8(S)-HETrE	8.1141	3.0204	7.0873e-06	8.118e-05
13,14dh-15k-PGE2	7.3859	2.8848	7.3798e-06	8.118e-05
12-HEPE	17.061	4.0926	1.1922e-05	9.88308e-05
11(12)-EpETrE	12.463	3.6396	1.2291e-05	9.88308e-05
15-OxoEDE	8.2689	3.0477	1.35e-05	9.88308e-05
9-HEPE	21.462	4.4237	1.3905e-05	9.88308e-05
13-HDoHE	8.0005	3.0001	1.4585e-05	9.88308e-05
11-HETE	9.8554	3.3009	1.7188e-05	0.000101493
12-HETE	13.04	3.7049	1.7343e-05	0.000101493
15(S)-HEDE	8.235	3.0418	1.8869e-05	0.00010395
19(20)-EpDPE	11.532	3.5276	2.108e-05	0.000109022
20-HDoHE	6.6311	2.7292	2.2328e-05	0.000109022
8-HDoHE	9.5075	3.2491	2.7363e-05	0.000126905
13-HODE	3.5963	1.8465	3.5216e-05	0.000152533
11-HEPE	9.6494	3.2704	3.6378e-05	0.000152533
12(S)-HHTrE	8.2131	3.0379	3.9364e-05	0.0001576
17-HDoHE	8.3308	3.0585	4.3731e-05	0.0001672
TXB3	8.6844	3.1184	4.9571e-05	0.000181867
16-HDoHE	7.0233	2.8122	6.3908e-05	0.000217631
PGE2	6.5889	2.72	6.4313e-05	0.000217631
PGA2	10.716	3.4216	6.8631e-05	0.000220629
LXA4	10.82	3.4357	7.0199e-05	0.000220629
15(S)-HEPE	7.0699	2.8217	7.2758e-05	0.00022091
11-HDoHE	10.377	3.3753	7.9572e-05	0.000227097
PGJ2	8.8352	3.1433	7.9971e-05	0.000227097
16(17)-EpDPE	14.848	3.8922	0.00010772	0.00029623
13(14)-EpDPE	8.7498	3.1292	0.00011489	0.000306373
20-HETE	8.9729	3.1656	0.00015698	0.000406301
15-keto PGF2a	3.5646	1.8337	0.00017063	0.000429013
19,20-DiHDoPE	35.555	5.152	0.00018458	0.000434581
14-HDoHE	12.837	3.6822	0.0001851	0.000434581
7-HDoHE	10.55	3.3992	0.00018766	0.000434581
9(10)-EpOME	9.1855	3.1994	0.00019361	0.000436194
10-HDoHE	8.6767	3.1171	0.00019827	0.000436194
12-OxoETE	8.917	3.1566	0.00020614	0.000442447
5(S),12(S)-DiHETE	21.067	4.3969	0.00022465	0.00046196
4-HDoHE	7.0047	2.8083	0.00022829	0.00046196
12(13)-EpOME	6.6243	2.7278	0.00023098	0.00046196
5(6)-EpETrE	10.55	3.3992	0.00031864	0.000623118
13(S)-HOTrE	2.5612	1.3568	0.00042168	0.000806692
8-HETE	17.296	4.1123	0.0008683	0.00160437
PGD2	21.126	4.401	0.00087511	0.00160437
9(S)-HOTrE	2.2716	1.1837	0.001236	0.00221976
18-HEPE	5.8449	2.5472	0.0013849	0.00239464
13-OxoODE	3.4328	1.7794	0.0013878	0.00239464
6kPGF1a	31.211	4.964	0.0021214	0.0035718
15-keto PGE2	5.5524	2.4731	0.0021512	0.0035718
5-oxoETE	13.499	3.7548	0.0023346	0.00380453
17(18)-EpETE	8.3561	3.0628	0.0026351	0.00421616
PGF2a	2.8229	1.4972	0.0031114	0.00488934
9-HODE	5.6352	2.4945	0.0058768	0.00907295
9-OxoODE	2.9627	1.5669	0.0065928	0.00985257
7(8)-EpDPE	10.139	3.3418	0.0066057	0.00985257
5(S)-HETrE	6.8545	2.7771	0.0078926	0.0115758
RvD6 (4,17-DiHDoHE)	5.7495	2.5234	0.0082919	0.0119621
9-OxoOTrE	4.0909	2.0324	0.0091231	0.0129489
14,15-DiHETrE	2.2123	1.1456	0.01237	0.0172787
9,10-DiHOME	1.5881	0.6673	0.01289	0.0177237
12,13-DiHOME	1.8905	0.9188	0.016927	0.0229166
11,12-DiHETrE	2.2574	1.1746	0.023319	0.031092
14(15)-EpETE	5.1522	2.3652	0.026003	0.0341532
5,6-DiHETrE	5.7849	2.5323	0.02755	0.0356529
PGE1	6.822	2.7702	0.029876	0.0381027
8(9)-EpETrE	6.3297	2.6621	0.03527	0.0443394
5,6-DiHETE(EPA)	10.573	3.4023	0.038873	0.0481806
15-OxoETE	1.8109	0.85674	0.04866	0.0594733
RvD1 & AT-RvD1	0.67088	-0.57587	0.068343	0.0823861
13,14dh-15k-PGD2	2.4556	1.2961	0.10642	0.126554
11(R)-HEDE	3.1945	1.6756	0.13457	0.157895
PD1(n-3, DPA)	0.26977	-1.8902	0.13874	0.160646
8(9)-EpETE	4.3727	2.1285	0.14509	0.165817
8-oxoRvD1	4.8245	2.2704	0.14904	0.166743
14(15)-EpETrE	12.701	3.6669	0.14969	0.166743
12-OxoLTB4	7.5203	2.9108	0.16605	0.182655
20-COOH LTB4	1.4854	0.57089	0.16875	0.183333
LTB4	9.7585	3.2867	0.17512	0.187934
LTB5	13.366	3.7405	0.18451	0.195625
18-carboxy dinor LTB4	0.40176	-1.3156	0.29378	0.30777
TXB2	4.0347	2.0125	0.34192	0.353988
MaR1(n-3DPA)	0.8452	-0.24263	0.50742	0.51922
tetranor 12-HETE	0.88831	-0.17086	0.56933	0.575874
AT-RvD3	1.4292	0.5152	0.9103	0.9103

### Sheet: WT - D14 vs D0
	FC	log2(FC)	raw.pval	BH FDR
15-HETE	4.2346	2.0822	1.6478e-06	0.00013695
PGE2	4.2771	2.0966	3.3141e-06	0.000137365
5-HETE	4.1155	2.0411	8.2858e-06	0.000172433
PGA2	9.3336	3.2224	8.31e-06	0.000172433
PGF2a	2.2469	1.1679	1.6527e-05	0.0002739
12(S)-HHTrE	4.0536	2.0192	2.3112e-05	0.000292871
15-keto PGF2a	3.3259	1.7337	2.4671e-05	0.000292871
11(12)-EpETrE	3.8791	1.9557	2.9349e-05	0.000303987
PGJ2	7.4885	2.9047	6.4274e-05	0.000592989
11-HETE	4.3585	2.1238	0.00010156	0.000842948
8(9)-EpETrE	18.586	4.2161	0.00011378	0.000858522
12-OxoETE	9.6668	3.273	0.00035123	0.00242934
PGD2	17.286	4.1115	0.0004396	0.0026943
5(S),12(S)-DiHETE	23.788	4.5722	0.00045446	0.0026943
9(10)-EpOME	4.2064	2.0726	0.00058226	0.0031236
12-HETE	5.0588	2.3388	0.00060214	0.0031236
12(13)-EpOME	4.0524	2.0188	0.00077194	0.00376888
15-keto PGE2	3.6105	1.8522	0.00087561	0.00403753
8(S)-HETrE	3.5796	1.8398	0.0010292	0.00437576
13-HODE	3.2489	1.6999	0.0010544	0.00437576
5(6)-EpETrE	2.589	1.3724	0.0012206	0.00482428
9-HEPE	6.5048	2.7015	0.001311	0.00494605
LTB4	26.272	4.7154	0.0013888	0.00501176
19(20)-EpDPE	2.3043	1.2043	0.0015112	0.00522623
12-HEPE	5.3757	2.4264	0.0016796	0.00557627
16-HDoHE	1.7729	0.82613	0.0027734	0.00885355
9-HODE	6.3057	2.6567	0.0029283	0.00891835
13(S)-HOTrE	3.1874	1.6724	0.0030086	0.00891835
8-HETE	6.5729	2.7165	0.0050363	0.0144142
14(15)-EpETrE	4.994	2.3202	0.005227	0.0144614
19,20-DiHDoPE	7.4838	2.9038	0.0057969	0.0155207
9,10-DiHOME	4.6152	2.2064	0.0061902	0.0160558
12,13-DiHOME	5.3836	2.4286	0.0078054	0.0193229
14-HDoHE	4.3081	2.107	0.0079154	0.0193229
6kPGF1a	7.2955	2.867	0.0099277	0.0230064
5-oxoETE	5.1624	2.368	0.0099787	0.0230064
13,14dh-15k-PGE2	6.2812	2.651	0.011584	0.0256704
15(S)-HEPE	6.5735	2.7167	0.012021	0.0256704
18-carboxy dinor LTB4	0.20377	-2.295	0.012062	0.0256704
AT-RvD3	0.1728	-2.5328	0.013001	0.0264304
15(S)-HEDE	6.2707	2.6486	0.013056	0.0264304
16(17)-EpDPE	2.4884	1.3152	0.01379	0.0272517
14,15-DiHETrE	5.0124	2.3255	0.014452	0.0278957
11,12-DiHETrE	5.1428	2.3626	0.014975	0.0282483
LXA4	10.726	3.423	0.016254	0.0299796
13-HDoHE	1.9013	0.92699	0.017851	0.0322094
20-HDoHE	2.1117	1.0784	0.019883	0.0351125
8-HDoHE	2.2331	1.1591	0.020386	0.0352508
13-OxoODE	4.5319	2.1801	0.020998	0.035568
13,14dh-15k-PGD2	2.4672	1.3029	0.046441	0.0770921
9(S)-HOTrE	1.6778	0.74653	0.062116	0.101091
9-OxoOTrE	4.7078	2.235	0.06694	0.105833
8-isoPGF2a & 11bPGF2a	3.975	1.991	0.069037	0.105833
tetranor PGEM	4.072	2.0257	0.069518	0.105833
PGE1	3.8579	1.9478	0.07013	0.105833
5-HEPE	4.7654	2.2526	0.074439	0.108571
15-OxoEDE	4.3407	2.1179	0.074561	0.108571
20-HETE	5.2127	2.382	0.078238	0.109067
4-HDoHE	1.824	0.86713	0.078276	0.109067
11(R)-HEDE	6.063	2.6	0.0799	0.109067
8-HEPE	6.0342	2.5932	0.080158	0.109067
LTB5	5.3861	2.4292	0.083741	0.112105
17(18)-EpETE	0.3204	-1.642	0.089426	0.117815
MaR1(n-3DPA)	0.46554	-1.103	0.09174	0.118873
PD1(n-3, DPA)	0.26977	-1.8902	0.093093	0.118873
RvD2	7.7852	2.9607	0.098412	0.123761
10-HDoHE	2.2252	1.1539	0.10048	0.124475
5,6-DiHETE(EPA)	17.642	4.141	0.10897	0.133008
9-OxoODE	4.0121	2.0044	0.12001	0.14436
15-OxoETE	4.5799	2.1953	0.14752	0.174917
7-HDoHE	1.7878	0.83815	0.17557	0.205244
13(14)-EpDPE	1.967	0.97598	0.20914	0.241092
20-COOH LTB4	3.0513	1.6094	0.2203	0.250478
7(8)-EpDPE	2.2026	1.1392	0.28406	0.318608
TXB2	3.8172	1.9325	0.29296	0.324209
RvD6 (4,17-DiHDoHE)	2.6937	1.4296	0.34627	0.378163
10(11)-EpDPE	1.3976	0.48296	0.4199	0.452619
RvD1 & AT-RvD1	2.0804	1.0568	0.48937	0.52074
18-HEPE	1.9383	0.95479	0.6298	0.661689
5(S)-HETrE	2.9206	1.5463	0.65979	0.684532
11-HDoHE	1.3464	0.4291	0.71091	0.728463
11-HEPE	2.1893	1.1305	0.97106	0.97411
tetranor 12-HETE	1.3051	0.38421	0.97411	0.97411
