## Supplementary material for "Leukocyte-type 12/15-lipoxygenase is essential for timely inflammation-resolution and effective tissue regeneration following skeletal muscle injury": Table S4

### Sheet: D3 - Alox15KO vs. WT
	FC	log2(FC)	raw.pval	BH FDR
9-OxoOTrE	0.36538	-1.4525	0.00094034	0.0595799
PGA2	2.6835	1.4241	0.0014847	0.0595799
RvD1 & AT-RvD1	6.9334	2.7936	0.0026818	0.0595799
19(20)-EpDPE	1.4289	0.51493	0.0031213	0.0595799
16-HDoHE	1.4742	0.55995	0.0035047	0.0595799
13-HDoHE	1.4731	0.5589	0.0065533	0.0755386
RvD6 (4,17-DiHDoHE)	1.636	0.71014	0.0067007	0.0755386
11-HDoHE	1.3919	0.47702	0.0079951	0.0755386
16(17)-EpDPE	1.5131	0.59749	0.0079982	0.0755386
8,9-DiHETrE	0.1963	-2.3489	0.010394	0.08084
PD1(n-3, DPA)	0.17821	-2.4884	0.01113	0.08084
MaR1(n-3DPA)	4.0904	2.0322	0.011434	0.08084
18-carboxy dinor LTB4	6.2679	2.648	0.013849	0.08084
PGJ2	2.0661	1.0469	0.014098	0.08084
5(S),15(S)-DiHETE	5.555	2.4738	0.015357	0.08084
17-HDoHE	1.4136	0.49935	0.015621	0.08084
10(11)-EpDPE	1.469	0.5548	0.016168	0.08084
20-HDoHE	1.3888	0.4738	0.018108	0.08551
15-OxoEDE	1.7167	0.77967	0.022366	0.100058
10-HDoHE	1.4435	0.52952	0.03038	0.129115
13,14dh-15k-PGE2	0.42859	-1.2223	0.038963	0.157707
7(8)-EpDPE	2.6585	1.4106	0.048936	0.189071
7-HDoHE	1.6237	0.69924	0.05216	0.192765
PGD2	0.61584	-0.69937	0.060632	0.214215
4-HDoHE	1.3303	0.41171	0.064309	0.214215
TXB3	0.26586	-1.9113	0.068381	0.214215
14(15)-EpETE	0.24882	-2.0068	0.069008	0.214215
19,20-DiHDoPE	1.6274	0.70256	0.070565	0.214215
6kPGF1a	0.60484	-0.72538	0.07779	0.228005
5(S),12(S)-DiHETE	0.55821	-0.84113	0.082119	0.232671
9-HETE	3.6575	1.8709	0.092714	0.248756
LTB5	3.9753	1.9911	0.095204	0.248756
8(9)-EpETE	4.1504	2.0533	0.096576	0.248756
14,15-DiHETrE	0.78326	-0.35244	0.11422	0.282453
8-HDoHE	1.3113	0.39099	0.11832	0.282453
LTB4	0.25674	-1.9616	0.12189	0.282453
15-keto PGF2a	1.3985	0.48385	0.12295	0.282453
9-HODE	0.82345	-0.28025	0.15168	0.339284
PGE2	1.1702	0.22672	0.1647	0.351114
15-OxoETE	1.6014	0.67936	0.16523	0.351114
15-keto PGE2	1.4292	0.51525	0.18576	0.377076
12(13)-EpOME	0.84068	-0.25037	0.18632	0.377076
5-HEPE	0.89321	-0.16292	0.19981	0.386637
13-HODE	0.86066	-0.21649	0.20194	0.386637
20-HETE	1.4333	0.51934	0.20469	0.386637
15(S)-HEPE	0.67445	-0.56822	0.2132	0.391054
5(6)-EpETrE	0.84344	-0.24565	0.21623	0.391054
9(S)-HOTrE	0.82689	-0.27423	0.23253	0.411772
5(S)-HETrE	0.79638	-0.32847	0.24403	0.423317
13-OxoODE	0.8646	-0.20989	0.25817	0.438889
5-oxoETE	0.81447	-0.29606	0.27035	0.448375
12-HETE	0.69711	-0.52054	0.2743	0.448375
13(14)-EpDPE	1.4525	0.53851	0.29244	0.469008
LXA4	1.2513	0.32345	0.32092	0.499723
14(15)-EpETrE	0.57274	-0.80406	0.32335	0.499723
20-COOH LTB4	1.2267	0.29473	0.33607	0.510106
11(12)-EpETrE	1.1069	0.14659	0.37588	0.560523
11,12-DiHETrE	0.8993	-0.15312	0.43106	0.618233
12(S)-HHTrE	0.87213	-0.19739	0.43128	0.618233
8-HETE	0.82991	-0.26898	0.4364	0.618233
9,10-DiHOME	0.84167	-0.24868	0.45317	0.631466
tetranor PGEM	2.324	1.2166	0.46669	0.639817
17(18)-EpETE	0.91562	-0.12718	0.48776	0.658089
12-HEPE	0.79869	-0.32428	0.50542	0.671261
13(S)-HOTrE	1.104	0.1427	0.5909	0.772715
18-HEPE	1.0539	0.075774	0.60696	0.781691
12,13-DiHOME	0.71885	-0.47623	0.62619	0.79442
12-OxoETE	0.59814	-0.74144	0.6438	0.80475
15-HETE	1.0406	0.057423	0.69522	0.83907
11-HETE	1.0286	0.040673	0.69974	0.83907
5,6-DiHETrE	0.69509	-0.52474	0.70087	0.83907
9-HEPE	0.85155	-0.23184	0.75129	0.88694
9-OxoODE	1.0737	0.10266	0.78517	0.897942
8(S)-HETrE	0.92265	-0.11615	0.78973	0.897942
9(10)-EpOME	0.94218	-0.085923	0.7993	0.897942
5-HETE	0.95236	-0.070417	0.81076	0.897942
PGF2a	1.2132	0.27879	0.81343	0.897942
13,14dh-15k-PGD2	1.3488	0.43167	0.86931	0.947325
TXB2	1.0562	0.078894	0.89513	0.954395
11-HEPE	0.98853	-0.016647	0.9018	0.954395
8-HEPE	0.96697	-0.04846	0.91777	0.954395
14-HDoHE	0.99697	-0.0043788	0.92071	0.954395
tetranor 12-HETE	0.8727	-0.19644	0.93355	0.956045
15(S)-HEDE	1.0125	0.017988	0.96143	0.972876
11(R)-HEDE	1.0422	0.059651	0.98051	0.98051

### Sheet: D5 - Alox15KO vs. WT
	FC	log2(FC)	raw.pval	BH FDR
LXA4	3.2164	1.6854	0.019922	0.307745
9,10-DiHOME	1.3646	0.44848	0.020763	0.307745
11dh-2,3-dinor TXB2	4.2654	2.0927	0.024494	0.307745
PGD3	6.4504	2.6894	0.028922	0.307745
8(S)-HETrE	1.4491	0.53513	0.029812	0.307745
13,14dhPGE1	7.6284	2.9314	0.031172	0.307745
13,14dh-15k-PGD2	2.6395	1.4002	0.031481	0.307745
11(R)-HEDE	3.1039	1.6341	0.033694	0.307745
PGE3	10.111	3.3379	0.035331	0.307745
17(18)-EpETE	1.3565	0.43989	0.037359	0.307745
14,15-DiHETrE	1.8154	0.86026	0.038109	0.307745
5,6-DiHETE(EPA)	0.094582	-3.4023	0.038873	0.307745
11-HETE	1.7981	0.8465	0.054177	0.353423
13(S)-HOTrE	0.79625	-0.32871	0.054391	0.353423
PGD2	3.6296	1.8598	0.057357	0.353423
11(12)-EpETrE	1.4591	0.54506	0.065898	0.353423
PGE1	3.7704	1.9147	0.067762	0.353423
TXB2	2.1761	1.1217	0.070256	0.353423
MaR1(n-3DPA)	2.6706	1.4172	0.07797	0.353423
12,13-DiHOME	1.4259	0.51185	0.080947	0.353423
5-HETE	1.5348	0.61801	0.0973	0.353423
PGA2	2.9012	1.5366	0.098668	0.353423
11-HEPE	1.6041	0.6818	0.10084	0.353423
15-HETE	1.5376	0.62068	0.10715	0.353423
18-HEPE	1.4854	0.57083	0.1242	0.353423
11,12-DiHETrE	1.7054	0.77009	0.12809	0.353423
5(S)-HETrE	1.9047	0.92955	0.12886	0.353423
TXB3	1.6248	0.7003	0.13079	0.353423
15-keto PGF2a	1.4845	0.56999	0.13225	0.353423
11dh-TXB2	3.0242	1.5965	0.13399	0.353423
AT-RvD3	0.29067	-1.7825	0.13632	0.353423
8-isoPGF2a & 11bPGF2a	3.4428	1.7836	0.13635	0.353423
PGJ2	3.0117	1.5906	0.13641	0.353423
5(S),15(S)-DiHEPE	3.5007	1.8076	0.13684	0.353423
18-carboxy dinor LTB4	0.28518	-1.8101	0.1369	0.353423
13-HDoHE	1.2661	0.34043	0.14359	0.353423
PGF1a	4.3679	2.1269	0.14503	0.353423
8(9)-EpETE	0.22869	-2.1285	0.14509	0.353423
12(S)-HHTrE	1.5795	0.65945	0.14739	0.353423
8-oxoRvD1	0.20728	-2.2704	0.14904	0.353423
6kPGF1a	1.8865	0.91573	0.15253	0.353423
5(6)-EpETrE	1.4128	0.49856	0.15798	0.357336
15(S)-HEDE	1.3145	0.39455	0.16914	0.358352
5-oxoETE	1.4061	0.49175	0.16998	0.358352
8-HETE	1.2487	0.32038	0.17311	0.358352
PGE2	1.565	0.64614	0.17657	0.358352
20-HDoHE	1.238	0.30806	0.17729	0.358352
9-OxoODE	0.66174	-0.59567	0.19914	0.388854
tetranor PGEM	0.8157	-0.2939	0.20249	0.388854
13,14dh-15k-PGE2	1.6701	0.73991	0.20466	0.388854
PGF2a	1.3127	0.39257	0.24241	0.451548
5(S),12(S)-DiHETE	1.3542	0.43746	0.25325	0.457757
8(9)-EpETrE	1.466	0.55187	0.25538	0.457757
RvD6 (4,17-DiHDoHE)	1.2294	0.29794	0.32604	0.563944
tetranor 12-HETE	1.3128	0.3926	0.33092	0.563944
14(15)-EpETrE	1.3248	0.4058	0.33243	0.563944
13(14)-EpDPE	1.3463	0.42899	0.39083	0.651383
14(15)-EpETE	1.2041	0.26799	0.40013	0.655385
12-HEPE	1.2065	0.2708	0.41594	0.669734
4-HDoHE	1.1246	0.16937	0.43786	0.693278
12-HETE	1.1385	0.18709	0.45516	0.708856
15-OxoEDE	1.098	0.13491	0.51432	0.786066
9-HEPE	1.1626	0.21731	0.52238	0.786066
12-OxoETE	1.1856	0.24564	0.52956	0.786066
10(11)-EpDPE	1.1687	0.2249	0.53982	0.788968
16-HDoHE	1.0717	0.099845	0.58356	0.839973
15-OxoETE	1.2843	0.36095	0.62322	0.878331
15-keto PGE2	1.0481	0.067747	0.6287	0.878331
16(17)-EpDPE	1.1	0.1375	0.64448	0.887328
7-HDoHE	1.0225	0.032147	0.66889	0.897222
5,6-DiHETrE	1.5574	0.63913	0.67365	0.897222
LTB4	0.86099	-0.21594	0.68	0.897222
7(8)-EpDPE	0.77568	-0.36646	0.69368	0.902734
14-HDoHE	1.015	0.021542	0.7164	0.919703
9(10)-EpOME	0.90603	-0.14237	0.75522	0.925056
9(S)-HOTrE	0.96309	-0.054262	0.75657	0.925056
19(20)-EpDPE	1.0303	0.043124	0.75855	0.925056
19,20-DiHDoPE	0.79947	-0.32288	0.75952	0.925056
11-HDoHE	0.9955	-0.0065065	0.78775	0.931188
5-HEPE	1.1761	0.234	0.79528	0.931188
12-OxoLTB4	1.4187	0.50459	0.80903	0.931188
20-HETE	1.1334	0.1807	0.81599	0.931188
8-HDoHE	1.0058	0.0082773	0.8233	0.931188
RvD1 & AT-RvD1	0.98306	-0.024645	0.83682	0.931188
12(13)-EpOME	0.93187	-0.10181	0.84295	0.931188
9-OxoOTrE	1.0166	0.023719	0.84297	0.931188
15(S)-HEPE	0.91346	-0.13059	0.87291	0.953178
13-HODE	1.0048	0.0068906	0.8914	0.953621
LTB5	0.84242	-0.24739	0.89883	0.953621
9-HODE	0.99575	-0.0061512	0.90343	0.953621
8-HEPE	1.0061	0.008779	0.91974	0.960168
20-COOH LTB4	0.97107	-0.042349	0.93128	0.96074
13-OxoODE	0.94987	-0.074192	0.94839	0.96074
10-HDoHE	0.95464	-0.066967	0.95829	0.96074
17-HDoHE	0.95822	-0.061573	0.96074	0.96074

### Sheet: D14 - Alox15KO vs WT
	FC	log2(FC)	raw.pval	BH FDR
15-OxoETE	0.016844	-5.8916	0.00091056	0.0773976
17-HDoHE	4.2075	2.073	0.011266	0.275039
15(S)-HEPE	0.15213	-2.7167	0.012021	0.275039
13,14dhPGE1	5.3286	2.4138	0.012943	0.275039
15-keto PGE2	1.5251	0.60893	0.054587	0.54315
MaR1(n-3DPA)	4.3509	2.1213	0.056816	0.54315
5-HEPE	0.20985	-2.2526	0.074439	0.54315
11-HEPE	0.21181	-2.2392	0.077437	0.54315
12(S)-HHTrE	1.5228	0.60677	0.079075	0.54315
5(S)-HETrE	0.17539	-2.5114	0.079907	0.54315
2,3-dinor PGE1	5.7346	2.5197	0.090555	0.54315
17(18)-EpETE	3.9142	1.9687	0.09472	0.54315
15-HETE	1.4139	0.49965	0.096953	0.54315
RvD2	0.12845	-2.9607	0.098412	0.54315
14(15)-EpETE	4.4951	2.1684	0.099192	0.54315
5,6-DiHETrE	4.9238	2.2998	0.10224	0.54315
5,6-DiHETE(EPA)	0.056681	-4.141	0.10897	0.54485
11(R)-HEDE	2.233	1.159	0.11965	0.565014
PGJ2	1.5299	0.61348	0.15115	0.676197
18-HEPE	1.5264	0.61015	0.186	0.7905
9(S)-HOTrE	0.72187	-0.4702	0.20364	0.824257
15-keto PGF2a	1.2589	0.33218	0.21371	0.825698
7(8)-EpDPE	1.7067	0.77117	0.26139	0.879027
PGA2	1.5486	0.63098	0.26475	0.879027
5-oxoETE	1.3526	0.43578	0.30049	0.879027
tetranor PGEM	2.4521	1.294	0.30285	0.879027
5-HETE	1.4236	0.50954	0.30831	0.879027
13(14)-EpDPE	1.3652	0.44916	0.31501	0.879027
PGE2	1.2546	0.32724	0.34379	0.879027
PGF2a	1.2113	0.2766	0.35473	0.879027
20-HDoHE	1.2348	0.3043	0.3691	0.879027
PGE1	2.0341	1.0244	0.3735	0.879027
9-HODE	1.2907	0.36816	0.38683	0.879027
RvD1 & AT-RvD1	1.4549	0.54089	0.38809	0.879027
20-COOH LTB4	0.49512	-1.0142	0.39452	0.879027
16(17)-EpDPE	0.82452	-0.27838	0.40327	0.879027
8-HETE	0.76046	-0.39506	0.40389	0.879027
tetranor 12-HETE	1.2766	0.35225	0.41157	0.879027
LTB4	0.48331	-1.049	0.4117	0.879027
11-HDoHE	1.9841	0.98848	0.41366	0.879027
15-OxoEDE	1.7869	0.83744	0.43213	0.893208
10(11)-EpDPE	1.2322	0.30125	0.44135	0.893208
9(10)-EpOME	0.83156	-0.2661	0.48643	0.9593
5(6)-EpETrE	1.2265	0.29459	0.50919	0.9593
LTB5	0.49466	-1.0155	0.55499	0.9593
12(13)-EpOME	0.84674	-0.24002	0.56836	0.9593
4-HDoHE	1.4275	0.51353	0.56858	0.9593
8(S)-HETrE	1.3723	0.45659	0.57756	0.9593
6kPGF1a	1.4749	0.56065	0.57789	0.9593
8(9)-EpETrE	1.3463	0.42898	0.57851	0.9593
13,14dh-15k-PGD2	1.1518	0.20387	0.60301	0.9593
19,20-DiHDoPE	0.9487	-0.075971	0.60965	0.9593
16-HDoHE	1.1993	0.26215	0.64682	0.9593
7-HDoHE	0.99245	-0.010937	0.66961	0.9593
TXB2	0.92876	-0.10662	0.6722	0.9593
14,15-DiHETrE	1.0211	0.030123	0.68115	0.9593
12,13-DiHOME	0.92751	-0.10856	0.68724	0.9593
11,12-DiHETrE	0.97629	-0.034626	0.68967	0.9593
8-HDoHE	1.0765	0.10629	0.69586	0.9593
PGD2	0.90164	-0.14938	0.69705	0.9593
13-HDoHE	1.1527	0.20502	0.72323	0.9593
13-HODE	1.0238	0.033914	0.75078	0.9593
13,14dh-15k-PGE2	1.3983	0.48363	0.76575	0.9593
14(15)-EpETrE	0.98203	-0.026165	0.77963	0.9593
9-OxoOTrE	0.79001	-0.34005	0.78538	0.9593
15(S)-HEDE	1.2748	0.35023	0.78765	0.9593
RvD6 (4,17-DiHDoHE)	1.3945	0.47979	0.82889	0.9593
13(S)-HOTrE	0.89305	-0.16319	0.8392	0.9593
14-HDoHE	0.7834	-0.35218	0.85328	0.9593
19(20)-EpDPE	1.0917	0.12654	0.85832	0.9593
10-HDoHE	0.88927	-0.1693	0.86719	0.9593
LXA4	1.1244	0.16916	0.89898	0.9593
8-HEPE	0.96719	-0.048131	0.90969	0.9593
11-HETE	1.1039	0.14266	0.91471	0.9593
8-isoPGF2a & 11bPGF2a	1.3596	0.44319	0.9297	0.9593
11(12)-EpETrE	1.0556	0.078028	0.93197	0.9593
9,10-DiHOME	0.86955	-0.20167	0.93366	0.9593
9-OxoODE	0.65513	-0.61015	0.93423	0.9593
12-HEPE	0.90871	-0.13812	0.93935	0.9593
13-OxoODE	0.74727	-0.4203	0.94542	0.9593
9-HEPE	0.90644	-0.14172	0.94702	0.9593
12-HETE	0.96565	-0.050428	0.95341	0.9593
5(S),12(S)-DiHETE	0.73124	-0.45158	0.95847	0.9593
20-HETE	0.70984	-0.49444	0.95902	0.9593
12-OxoETE	0.85879	-0.21963	0.9593	0.9593
