## Supplementary material for "Leukocyte-type 12/15-lipoxygenase is essential for timely inflammation-resolution and effective tissue regeneration following skeletal muscle injury": Table S5

### Sheet: WT - M2 vs M1
	FC	log2(FC)	raw.pval	BH FDR
PGD2	6.0913	2.6067	2.8005e-07	2.436e-05
LXA4	7.2877	2.8655	1.7109e-06	7.4385e-05
TXB3	0.11108	-3.1704	3.2377e-06	9.396e-05
15-oxo LXA4	0.10581	-3.2405	2.2467e-05	0.000489375
12-HETE	5.7475	2.5229	4.1935e-05	0.00072906
19_20-DiHDoPE	4.3269	2.1133	9.0612e-05	0.0013137
9-HETE	9.9733	3.3181	0.0001074	0.00133483
8_9-DiHETrE	11.965	3.5808	0.00012988	0.00141245
16-HDoHE	3.3257	1.7337	0.00047142	0.00432146
12-HEPE	5.8085	2.5382	0.00049672	0.00432146
15-keto PGE2	2.2723	1.1841	0.00064227	0.00507977
20-HDoHE	4.8538	2.2791	0.00084771	0.0061459
8-HEPE	5.9974	2.5843	0.0023339	0.0156192
5-HETrE	35.618	5.1545	0.0026666	0.016571
5-oxoETE	9.365	3.2273	0.0036961	0.0214374
15-HETE	3.9579	1.9847	0.0042261	0.0229794
D17-PGE1	5.0816	2.3453	0.0045839	0.0232648
iPF-VI	1.7386	0.79791	0.0048134	0.0232648
20-HETE	7.319	2.8717	0.0053226	0.0243719
18-HEPE	8.5615	3.0979	0.0060089	0.0261387
5_6-DiHETE(EPA)	5.524	2.4657	0.011057	0.0432655
17-HDoHE	0.24344	-2.0384	0.011222	0.0432655
8-HETE	5.959	2.5751	0.011438	0.0432655
13_14-dh-15k-PGE1	0.18384	-2.4435	0.01437	0.0514901
8-HDoHE	5.9781	2.5797	0.014796	0.0514901
LXB4	0.16258	-2.6207	0.015829	0.0529663
15-keto PGF2a	0.16232	-2.6231	0.016794	0.054114
PGJ2	0.37849	-1.4017	0.017667	0.0548939
14_15-DiHETrE	2.2968	1.1996	0.018484	0.055452
4-HDoHE	3.8104	1.93	0.021666	0.0628314
7-HDoHE	2.9181	1.545	0.023985	0.0673127
AT-RvD6 (4_17-DiHDoHE)	1.8606	0.89578	0.026754	0.0727374
11-HDoHE	3.9068	1.966	0.029564	0.0779415
PD1	2.8558	1.5139	0.033382	0.0854186
5-HETE	5.6813	2.5062	0.039409	0.0979595
8-HETrE	3.1062	1.6351	0.046222	0.111703
D12-PGJ2	0.47576	-1.0717	0.054634	0.128464
10-HDoHE	2.2747	1.1857	0.060089	0.137572
AT-PD1	4.0824	2.0294	0.06918	0.148511
8(S)_15(S)-DiHETE	4.0359	2.0129	0.069795	0.148511
PGE3	4.3887	2.1338	0.07121	0.148511
MaR1(n-3_DPA)	4.3852	2.1326	0.071695	0.148511
5(S)_12(S)-DiHETE	5.3851	2.429	0.075411	0.151811
Bicyclo PGE2	5.2834	2.4015	0.076778	0.151811
13_14-dh-15k-PGD2	1.2567	0.32968	0.083677	0.161776
15-HEPE	9.7492	3.2853	0.086521	0.162884
11-dh TXB3	0.31093	-1.6853	0.089802	0.162884
14(15)-EpETE	0.30963	-1.6914	0.089867	0.162884
TXB2	0.47481	-1.0746	0.09269	0.164572
15d-D12_14-PGJ2	0.21739	-2.2017	0.09996	0.17393
PGE2	0.67113	-0.57534	0.11314	0.193004
tetranor PGEM	0.2498	-2.0012	0.11717	0.196034
RvD2	0.098353	-3.3459	0.12446	0.204302
13-OxoODE	0.70198	-0.5105	0.12818	0.206512
PGA2	0.58529	-0.77279	0.15891	0.251367
9-OxoODE	0.72893	-0.45614	0.16445	0.255485
9(10)-EpOME	0.85864	-0.21988	0.18283	0.279056
9_10-DiHOME	0.74744	-0.41996	0.18643	0.279645
9-OxoOTrE	0.60897	-0.71557	0.19004	0.280228
11-HEDE	0.64551	-0.63149	0.20638	0.294369
13-HDoHE	0.74807	-0.41875	0.20861	0.294369
tetranor 12-HETE	1.3798	0.46444	0.20978	0.294369
8-isoPGF2a & 11bPGF2a	0.59295	-0.75403	0.2166	0.299114
7(8)-EpDPE	4.7542	2.2492	0.25567	0.347551
12(13)-EpOME	0.85737	-0.22201	0.28574	0.382452
9-HEPE	3.9458	1.9803	0.37909	0.49971
13_14-dh-15k-PGE2	0.68671	-0.54222	0.39595	0.502799
5(S)_15(S)-DiHEPE	0.83995	-0.25162	0.39706	0.502799
RvD5(n-3_DPA) (7_17-DiHDoPE)	1.2138	0.27955	0.40573	0.502799
PGF2a	0.74039	-0.43365	0.40605	0.502799
6-keto PGF1a	0.67056	-0.57655	0.41033	0.502799
11-HETE	0.79589	-0.32936	0.43931	0.530833
13_14-dh-PGE1	1.0602	0.08438	0.49727	0.589695
13-HOTrE	0.75286	-0.40955	0.50158	0.589695
12-HHTrE	1.0645	0.090198	0.53192	0.617027
12_13-DiHOME	1.1441	0.19424	0.55106	0.630819
5(S)_15(S)-DiHETE	1.8003	0.84824	0.5652	0.634329
PGF3a	0.91874	-0.12227	0.57548	0.634329
15d-D12_14-PGJ3	1.1608	0.21513	0.576	0.634329
14-HDoHE	1.2011	0.26436	0.59602	0.648172
8-oxoRvD1	1.1369	0.18507	0.63775	0.684991
13-HODE	0.85311	-0.22919	0.6713	0.712233
11-HEPE	0.93717	-0.093621	0.7735	0.810777
11-dh-2_3-dinor TXB2	1.0214	0.030609	0.78717	0.815283
RvD3	1.2157	0.28181	0.81997	0.839263
9-HODE	0.94548	-0.08088	0.83933	0.84909
15-HEDE	0.59692	-0.74438	0.93905	0.93905

### Sheet: WT - M1 vs M0
	FC	log2(FC)	raw.pval	BH FDR
8_9-DiHETrE	0.093704	-3.4157	4.5435e-06	0.00039498
9-HETE	0.084935	-3.5575	2.292e-05	0.00099615
PGF2a	14.594	3.8673	0.0003145	0.0091205
12-HHTrE	22.328	4.4808	0.0011225	0.0244144
D12-PGJ2	10.693	3.4185	0.0026988	0.0449236
19_20-DiHDoPE	0.41279	-1.2765	0.0049585	0.0449236
5_6-DiHETE(EPA)	0.14561	-2.7798	0.0053555	0.0449236
17-HDoHE	5.2316	2.3872	0.0053724	0.0449236
13_14-dh-15k-PGE1	5.479	2.4539	0.0053781	0.0449236
PGD2	0.14532	-2.7827	0.0055323	0.0449236
LXA4	0.12677	-2.9797	0.00568	0.0449236
TXB2	9.4379	3.2385	0.0077087	0.0525801
15-OxoETE	0.0714	-3.8079	0.0078568	0.0525801
PGJ2	7.1713	2.8422	0.009854	0.0612356
12-HETE	0.32981	-1.6003	0.010791	0.0625878
20-HDoHE	0.38671	-1.3707	0.012251	0.0666148
PGE2	5.1687	2.3698	0.013247	0.0677935
14_15-DiHETrE	0.48294	-1.0501	0.018121	0.0875848
20-HETE	0.25685	-1.961	0.019992	0.0915423
18-HEPE	0.26915	-1.8935	0.0266	0.11571
8-HEPE	0.37297	-1.4229	0.030813	0.127654
5-HETrE	0.32059	-1.6412	0.033469	0.132355
12-HEPE	0.43229	-1.2099	0.03683	0.1392
iPF-VI	0.56108	-0.83373	0.040039	0.1392
5(S)_12(S)-DiHETE	0.26572	-1.912	0.040856	0.1392
5(S)_15(S)-DiHETE	4.6339	2.2122	0.042617	0.1392
AT-RvD3	0.19863	-2.3319	0.045195	0.1392
MaR1(n-3_DPA)	0.18421	-2.4406	0.045524	0.1392
RvD5	0.18179	-2.4597	0.047472	0.1392
LXB4	5.1205	2.3563	0.048	0.1392
tetranor PGEM	7.5375	2.9141	0.054953	0.14149
AT-RvD6 (4_17-DiHDoHE)	0.60048	-0.7358	0.055662	0.14149
Bicyclo PGE2	0.096697	-3.3704	0.055955	0.14149
15d-D12_14-PGJ2	10.298	3.3643	0.058751	0.14149
8-HETE	0.38355	-1.3825	0.059323	0.14149
RvD2	10.322	3.3676	0.059337	0.14149
D17-PGE1	0.45717	-1.1292	0.060174	0.14149
16-HDoHE	0.61556	-0.70002	0.068105	0.155925
13_14-dh-15k-PGE2	3.0633	1.6151	0.077155	0.172115
9-HODE	0.71058	-0.49293	0.079665	0.173271
PGA2	3.425	1.7761	0.082542	0.174998
7-HDoHE	0.64986	-0.62181	0.084482	0.174998
11-HEDE	2.6585	1.4106	0.11966	0.242103
11-HETE	11.742	3.5536	0.12857	0.252919
14-HDoHE	0.69479	-0.52535	0.13082	0.252919
8-HDoHE	0.65845	-0.60286	0.13517	0.255648
8-HETrE	0.50791	-0.97735	0.14462	0.267701
tetranor 12-HETE	0.72601	-0.46194	0.1524	0.271777
PD1	0.64627	-0.62978	0.15307	0.271777
11-dh-2_3-dinor TXB2	0.91489	-0.12833	0.15667	0.272606
5-HETE	0.61065	-0.71157	0.16683	0.284592
11-HDoHE	0.74073	-0.43297	0.17644	0.295198
13-HDoHE	4.323	2.112	0.19668	0.322303
15-keto PGE2	0.77491	-0.3679	0.20005	0.322303
13-HODE	0.79364	-0.33344	0.25865	0.409137
8-isoPGF2a & 11bPGF2a	1.6523	0.72445	0.26839	0.416963
15d-D12_14-PGJ3	0.77208	-0.37317	0.30354	0.463298
13-HOTrE	0.7973	-0.3268	0.31051	0.465765
15-HETE	1.1382	0.18678	0.31901	0.470405
11-HEPE	6.9638	2.7999	0.34197	0.495856
4-HDoHE	0.78292	-0.35306	0.36256	0.517094
5-oxoETE	0.62901	-0.66884	0.37861	0.531275
8-oxoRvD1	0.67182	-0.57385	0.40043	0.54651
12(13)-EpOME	0.90977	-0.13643	0.40203	0.54651
9(10)-EpOME	0.91264	-0.13188	0.43113	0.577051
10-HDoHE	0.84425	-0.24425	0.46232	0.609422
15-keto PGF2a	3.1709	1.6649	0.47854	0.621388
12_13-DiHOME	0.78444	-0.35026	0.4988	0.638171
9_10-DiHOME	1.1347	0.18234	0.51703	0.651907
9-HEPE	0.8546	-0.22667	0.55438	0.683165
6-keto PGF1a	1.3381	0.42015	0.55949	0.683165
15-HEPE	1.8397	0.87945	0.56577	0.683165
5(S)_15(S)-DiHEPE	0.90465	-0.14456	0.57323	0.683165
13-OxoODE	0.96947	-0.044736	0.63155	0.735243
9-OxoODE	0.97458	-0.037142	0.63383	0.735243
PGF3a	1.0807	0.11202	0.72179	0.820851
15-HEDE	1.7628	0.81784	0.7265	0.820851
15-oxo LXA4	0.84947	-0.23536	0.81165	0.902277
13_14-dh-PGE1	1.1643	0.21946	0.82501	0.902277
11-dh TXB3	0.78958	-0.34085	0.82968	0.902277
7(8)-EpDPE	0.70209	-0.51028	0.87034	0.92329
RvD5(n-3_DPA) (7_17-DiHDoPE)	0.92763	-0.10838	0.87071	0.92329
9-OxoOTrE	1.0055	0.0079642	0.88084	0.92329
RvD3	1.0644	0.089991	0.92726	0.960376
13_14-dh-15k-PGD2	1.035	0.049651	0.94419	0.961107
14(15)-EpETE	1.1461	0.19677	0.95006	0.961107
TXB3	0.95861	-0.06098	0.98564	0.98564

### Sheet: WT - M2 vs M0
	FC	log2(FC)	raw.pval	BH FDR
PGF2a	43.462	5.4417	9.1874e-05	0.0077196
9-OxoODE	0.76499	-0.38649	0.002061	0.0830452
15-keto PGF2a	0.14286	-2.8074	0.0050917	0.0830452
8-oxoRvD1	0.17488	-2.5156	0.0051374	0.0830452
13-OxoODE	0.73928	-0.4358	0.0058148	0.0830452
TXB3	0.12286	-3.0249	0.0059318	0.0830452
15-OxoETE	0.0714	-3.8079	0.0078568	0.0942816
9(10)-EpOME	0.79017	-0.33976	0.029398	0.214395
9-HODE	0.74	-0.43441	0.033481	0.214395
14(15)-EpETE	0.27735	-1.8502	0.040458	0.214395
5(S)_15(S)-DiHETE	3.8468	1.9437	0.040913	0.214395
AT-PD1	4.0824	2.0294	0.041105	0.214395
8(S)_15(S)-DiHETE	4.0359	2.0129	0.04154	0.214395
D12-PGJ2	2.6432	1.4023	0.042474	0.214395
PGE3	4.3887	2.1338	0.042551	0.214395
11-dh TXB3	0.2241	-2.1578	0.042799	0.214395
AT-RvD3	0.19863	-2.3319	0.045195	0.214395
RvD5	0.18179	-2.4597	0.047472	0.214395
12-HHTrE	6.7269	2.7499	0.048494	0.214395
15-oxo LXA4	0.188	-2.4112	0.052433	0.219204
13-HOTrE	0.61248	-0.70726	0.054801	0.219204
12(13)-EpOME	0.80921	-0.30541	0.059642	0.227724
14-HDoHE	0.4733	-1.0792	0.062815	0.229411
13-HODE	0.74064	-0.43315	0.066849	0.233971
15-keto PGE2	1.3471	0.42982	0.078111	0.262453
5-oxoETE	2.1482	1.1031	0.13355	0.426533
PGE2	1.6668	0.7371	0.1371	0.426533
PGD2	1.5421	0.62485	0.15924	0.47772
PGJ2	1.3158	0.3959	0.2037	0.5754
8-isoPGF2a & 11bPGF2a	0.6808	-0.55469	0.20629	0.5754
9-OxoOTrE	0.61621	-0.69851	0.21235	0.5754
TXB2	3.2092	1.6822	0.22657	0.594746
15d-D12_14-PGJ3	0.7453	-0.42412	0.2424	0.611256
LXA4	1.3858	0.47074	0.24813	0.611256
10-HDoHE	1.4429	0.52899	0.25469	0.611256
19_20-DiHDoPE	1.282	0.35843	0.27362	0.638447
4-HDoHE	1.7625	0.81765	0.28825	0.654405
5(S)_15(S)-DiHEPE	0.82597	-0.27583	0.31648	0.689834
9-HETE	1.4436	0.52963	0.32028	0.689834
13_14-dh-PGE1	1.2079	0.27251	0.34856	0.731976
5-HETrE	2.2366	1.1613	0.38605	0.790932
D17-PGE1	1.2436	0.3145	0.42843	0.845646
5-HETE	1.9896	0.99244	0.43289	0.845646
7(8)-EpDPE	1.6164	0.69281	0.45508	0.858426
PD1	1.3889	0.47396	0.46423	0.858426
16-HDoHE	1.1893	0.25007	0.47814	0.858426
13_14-dh-15k-PGE2	1.3258	0.40689	0.48031	0.858426
11-dh-2_3-dinor TXB2	0.95333	-0.068952	0.50412	0.873909
11-HETE	1.4044	0.48995	0.52179	0.873909
8-HETE	1.2822	0.35863	0.53303	0.873909
PGF3a	0.95996	-0.058955	0.55375	0.873909
tetranor 12-HETE	0.91125	-0.13408	0.5709	0.873909
6-keto PGF1a	1.0546	0.076683	0.60325	0.873909
AT-RvD6 (4_17-DiHDoHE)	0.90267	-0.14773	0.62587	0.873909
11-HDoHE	1.4817	0.56724	0.62946	0.873909
15-HETE	1.2298	0.29837	0.6298	0.873909
9_10-DiHOME	0.88353	-0.17864	0.63557	0.873909
7-HDoHE	1.2919	0.36946	0.65061	0.873909
8-HDoHE	1.4552	0.5412	0.66074	0.873909
8_9-DiHETrE	1.2391	0.30933	0.66863	0.873909
20-HDoHE	1.1667	0.22247	0.66895	0.873909
12-HEPE	1.0775	0.10767	0.68065	0.873909
13-HDoHE	0.9544	-0.06734	0.68097	0.873909
12-HETE	0.88282	-0.17981	0.68655	0.873909
20-HETE	0.89621	-0.15809	0.69	0.873909
RvD5(n-3_DPA) (7_17-DiHDoPE)	1.0779	0.10822	0.70061	0.873909
15-HEPE	1.6206	0.69655	0.70587	0.873909
18-HEPE	0.90293	-0.14732	0.70745	0.873909
13_14-dh-15k-PGD2	1.0297	0.042288	0.725	0.882609
PGA2	1.064	0.089541	0.75793	0.907721
14_15-DiHETrE	0.935	-0.096966	0.76724	0.907721
5(S)_12(S)-DiHETE	0.75004	-0.41496	0.79178	0.923743
iPF-VI	0.90175	-0.14919	0.80655	0.928085
8-HETrE	1.0345	0.048923	0.86926	0.976662
8-HEPE	0.95553	-0.065633	0.88139	0.976662
12_13-DiHOME	0.98348	-0.024038	0.89048	0.976662
11-HEPE	0.97333	-0.039005	0.9034	0.976662
Bicyclo PGE2	1.0322	0.045709	0.9069	0.976662
15-HEDE	0.96752	-0.047634	0.97803	0.99938
9-HEPE	1.491	0.5763	0.98333	0.99938
11-HEDE	0.9415	-0.086962	0.9873	0.99938
RvD3	1.0007	0.00098632	0.99305	0.99938
5_6-DiHETE(EPA)	0.97456	-0.037172	0.99928	0.99938
MaR1(n-3_DPA)	0.97206	-0.040875	0.99938	0.99938

### Sheet: Alox15 KO - M2 vs M1
	FC	log2(FC)	raw.pval	BH FDR
9-HETE	7.1817	2.8443	2.6593e-08	2.3674e-06
PGD2	6.983	2.8038	6.6073e-08	2.94145e-06
12-HEPE	7.9006	2.982	1.1796e-07	3.50067e-06
Bicyclo PGE2	0.14201	-2.816	1.6596e-07	3.6935e-06
PGF2a	0.1196	-3.0638	5.5941e-07	9.9502e-06
14(15)-EpETE	0.13567	-2.8818	6.7315e-07	9.98283e-06
LXA4	11.659	3.5434	4.4202e-06	5.61971e-05
19_20-DiHDoPE	4.5869	2.1975	5.1188e-06	5.696e-05
14_15-DiHETrE	2.9235	1.5477	1.1589e-05	0.000114711
D17-PGE1	3.9547	1.9836	2.7723e-05	0.00024653
5-oxoETE	10.163	3.3452	4.4599e-05	0.000360855
AT-RvD6 (4_17-DiHDoHE)	2.204	1.1401	0.00016423	0.00121804
12-HETE	4.2404	2.0842	0.00022976	0.00157297
18-HEPE	9.4728	3.2438	0.00042979	0.00273224
16-HDoHE	2.8086	1.4899	0.00068653	0.00407341
D12-PGJ2	0.3099	-1.6901	0.0007568	0.0042097
5-HETrE	9.8847	3.3052	0.00086718	0.00453994
15-keto PGE2	1.8899	0.91831	0.0013413	0.00663198
20-HDoHE	5.3338	2.4152	0.0017401	0.00815099
4-HDoHE	2.2041	1.1402	0.0019912	0.00886084
PGJ2	0.47789	-1.0653	0.0024963	0.0105796
15-HETE	2.3156	1.2114	0.0026878	0.0108734
14-HDoHE	1.7238	0.78562	0.0032444	0.0125544
8-HDoHE	2.8341	1.5029	0.0036085	0.0133815
8_9-DiHETrE	4.1984	2.0699	0.003795	0.0135102
8(S)_15(S)-DiHETE	5.7386	2.5207	0.0046408	0.0150645
RvD6 (4_17-DiHDoHE)	0.17573	-2.5086	0.0046468	0.0150645
20-HETE	7.4428	2.8959	0.0047394	0.0150645
15-HEDE	0.18045	-2.4703	0.0051007	0.0156095
TXB2	0.12909	-2.9536	0.0054163	0.0156095
15-OxoEDE	7.3848	2.8846	0.005437	0.0156095
11-HETE	0.49012	-1.0288	0.0066423	0.017967
RvE1	0.13953	-2.8413	0.0068232	0.017967
8(9)-EpETrE	9.8316	3.2974	0.0068638	0.017967
2_3-dinor PGE1	8.2727	3.0484	0.0076878	0.019549
tetranor 12-HETE	1.8545	0.89105	0.011333	0.0280177
8-HEPE	4.4466	2.1527	0.013524	0.0325307
RvD5(n-3_DPA) (7_17-DiHDoPE)	1.3719	0.45616	0.017126	0.0401109
PGE2	0.53178	-0.9111	0.02197	0.0501367
8-HETE	3.0482	1.608	0.022753	0.0506254
15-keto PGF2a	0.46354	-1.1092	0.024078	0.0522669
13-HODE	2.2215	1.1515	0.031273	0.066269
10-HDoHE	1.8453	0.88384	0.034701	0.0704958
13-HDoHE	0.61545	-0.70029	0.035742	0.0704958
5(S)_15(S)-DiHEPE	1.2694	0.34416	0.035872	0.0704958
15d-D12_14-PGJ3	3.4981	1.8066	0.040006	0.0704958
Maresin2	0.25648	-1.9631	0.040651	0.0704958
13(14)-EpDPE	0.26473	-1.9174	0.040916	0.0704958
LTB4	0.2538	-1.9782	0.04115	0.0704958
17-oxoRvD1	4.2578	2.0901	0.04157	0.0704958
AT-PD1	0.23037	-2.1179	0.041798	0.0704958
TXB3	0.22018	-2.1832	0.042576	0.0704958
15d-D12_14-PGJ2	0.21426	-2.2226	0.042762	0.0704958
12-OxoLTB4	4.1602	2.0566	0.043931	0.0704958
13-HOTrE	2.5816	1.3683	0.044409	0.0704958
PGD3	0.19061	-2.3913	0.044749	0.0704958
Bicyclo PGE1	0.22285	-2.1659	0.045149	0.0704958
9-HODE	1.7065	0.77102	0.047516	0.0729125
11-HDoHE	1.7001	0.76561	0.049065	0.0739427
11-dh TXB3	7.5616	2.9187	0.049849	0.0739427
8-HETrE	2.0732	1.0519	0.06273	0.0890932
13_14-dh-15k-PGD2	1.2379	0.30785	0.062975	0.0890932
13_14-dh-PGE1	0.78021	-0.35806	0.063066	0.0890932
9-HOTrE	10.657	3.4137	0.068923	0.095846
7-HDoHE	1.7256	0.78714	0.097868	0.134004
11-HEPE	1.4388	0.52488	0.15363	0.207168
9-OxoODE	1.2522	0.32446	0.1628	0.216257
9-OxoOTrE	1.6452	0.7183	0.16998	0.222474
9_10-DiHOME	1.2136	0.27931	0.18348	0.236663
9(10)-EpOME	1.1911	0.25231	0.19242	0.244648
11-dh-2_3-dinor TXB2	0.855	-0.226	0.21364	0.267802
13-OxoODE	1.2196	0.28645	0.2389	0.295307
12(13)-EpOME	1.1714	0.22823	0.25148	0.306599
5-HETE	2.9444	1.558	0.26905	0.323587
RvD3	1.8169	0.86151	0.34335	0.407442
PD1	1.56	0.64156	0.357	0.418066
5_6-DiHETE(EPA)	2.992	1.5811	0.36762	0.424911
PGA2	0.81751	-0.2907	0.37573	0.428718
11-HEDE	0.72202	-0.46988	0.43688	0.492181
15-OxoETE	2.6149	1.3867	0.46716	0.519715
iPF-VI	1.0936	0.12905	0.53456	0.587356
12-HHTrE	0.98307	-0.024629	0.57045	0.619147
15-oxo LXA4	0.86402	-0.21086	0.58529	0.6276
12_13-DiHOME	1.2353	0.30485	0.75774	0.802844
6-keto PGF1a	1.1048	0.14373	0.81539	0.853761
PGF3a	1.0204	0.029114	0.87219	0.902615
15-HEPE	1.0407	0.05761	0.8968	0.917416
13_14-dh-15k-PGE2	1.0353	0.050093	0.93867	0.949337
8-isoPGF2a & 11bPGF2a	1.0537	0.075506	0.95676	0.95676

### Sheet: Alox15KO - M1 vs M0
	FC	log2(FC)	raw.pval	BH FDR
12-HHTrE	6.5756	2.7171	9.8391e-08	8.6592e-06
TXB2	7.1975	2.8475	4.4543e-07	1.63973e-05
PGF2a	8.3614	3.0638	5.5941e-07	1.63973e-05
PGD2	0.11462	-3.125	7.7067e-07	1.6962e-05
12-HEPE	0.10508	-3.2505	1.6908e-06	2.9744e-05
19_20-DiHDoPE	0.20318	-2.2992	0.00010418	0.00144848
PGE2	3.8738	1.9538	0.00011522	0.00144848
PGJ2	3.2162	1.6854	0.00026759	0.00294349
18-HEPE	0.12137	-3.0425	0.0008257	0.00749464
12-HETE	0.23767	-2.073	0.0008686	0.00749464
D12-PGJ2	5.4914	2.4572	0.00093683	0.00749464
AT-RvD6 (4_17-DiHDoHE)	0.44935	-1.1541	0.0022105	0.0162103
D17-PGE1	0.30112	-1.7316	0.0024137	0.0163389
RvD6 (4_17-DiHDoHE)	5.6907	2.5086	0.0046468	0.0270789
15-OxoEDE	0.15143	-2.7233	0.0050821	0.0270789
20-HDoHE	0.22331	-2.1629	0.0052749	0.0270789
15d-D12_14-PGJ3	0.13292	-2.9113	0.0056547	0.0270789
15-oxo LXA4	5.5824	2.4809	0.0060269	0.0270789
15-keto PGE1	0.12583	-2.9904	0.0060643	0.0270789
20-HETE	0.14188	-2.8173	0.0061543	0.0270789
RvE1	7.1667	2.8413	0.0068232	0.0285925
16-HDoHE	0.46618	-1.101	0.0076938	0.0307752
9-HETE	0.11683	-3.0976	0.0087194	0.0333612
5_6-DiHETE(EPA)	22.008	4.46	0.009525	0.034925
8-HEPE	0.2212	-2.1766	0.011805	0.0415536
15-HETE	0.47692	-1.0682	0.012804	0.0433366
5-HETrE	0.094362	-3.4056	0.014871	0.0484684
8_9-DiHETrE	0.24441	-2.0326	0.016071	0.0505089
11-HETE	2.129	1.0902	0.016675	0.0506
13-HDoHE	1.7364	0.79613	0.018049	0.052695
8-HDoHE	0.34023	-1.5554	0.018563	0.052695
10-HDoHE	0.58647	-0.76987	0.026851	0.0738402
14-HDoHE	0.48805	-1.0349	0.027709	0.0738907
tetranor 12-HETE	0.5557	-0.84762	0.032871	0.0827732
13_14-dh-15k-PGE1	0.28597	-1.8061	0.040095	0.0827732
Maresin2	3.8989	1.9631	0.040651	0.0827732
13(14)-EpDPE	3.7775	1.9174	0.040916	0.0827732
LTB4	3.9401	1.9782	0.04115	0.0827732
AT-PD1	4.3408	2.1179	0.041798	0.0827732
TXB3	4.5417	2.1832	0.042576	0.0827732
15d-D12_14-PGJ2	4.6672	2.2226	0.042762	0.0827732
15-OxoETE	4.0494	2.0177	0.042789	0.0827732
MaR1(n-3_DPA)	0.2181	-2.1969	0.042929	0.0827732
2_3-dinor PGE1	0.22542	-2.1493	0.043248	0.0827732
8(S)_15(S)-DiHETE	0.22327	-2.1632	0.043682	0.0827732
5-oxoETE	0.20523	-2.2847	0.043704	0.0827732
PGD3	5.2464	2.3913	0.044749	0.0827732
Bicyclo PGE1	4.4873	2.1659	0.045149	0.0827732
15-HEPE	0.34077	-1.5531	0.046804	0.0840562
8-HETE	0.32106	-1.6391	0.050256	0.0868444
8-oxoRvD1	0.15066	-2.7307	0.05059	0.0868444
8-HETrE	0.41795	-1.2586	0.052117	0.0868444
LXA4	0.11627	-3.1044	0.052304	0.0868444
PGA2	1.6536	0.72559	0.057217	0.0932425
11-HDoHE	0.5901	-0.76098	0.065866	0.105386
4-HDoHE	0.50991	-0.97168	0.072834	0.112192
15-keto PGF2a	1.9929	0.99485	0.073207	0.112192
14(15)-EpETE	1.9684	0.97704	0.073945	0.112192
13_14-dh-15k-PGD2	0.77453	-0.3686	0.077494	0.115584
11-HEDE	1.9121	0.93515	0.09446	0.138541
13-HODE	0.62715	-0.67311	0.1005	0.144984
13_14-dh-PGE1	1.636	0.71015	0.11291	0.159881
13-HOTrE	0.512	-0.96579	0.11446	0.159881
15-keto PGE2	0.79177	-0.33685	0.13713	0.188554
7-HDoHE	0.67958	-0.55728	0.1732	0.234486
PGF3a	1.464	0.54992	0.18293	0.243907
12_13-DiHOME	0.88547	-0.17548	0.20912	0.274665
9-HODE	0.67504	-0.56696	0.24091	0.30837
9-OxoODE	0.82252	-0.28188	0.24179	0.30837
11-dh-2_3-dinor TXB2	1.1683	0.22443	0.25801	0.324355
iPF-VI	0.81204	-0.30038	0.30428	0.377136
13_14-dh-15k-PGE2	1.7019	0.76715	0.35802	0.43758
RvD5(n-3_DPA) (7_17-DiHDoPE)	0.85259	-0.23007	0.37979	0.457829
14_15-DiHETrE	0.37939	-1.3983	0.41877	0.497997
6-keto PGF1a	0.96308	-0.054278	0.49016	0.563031
8-isoPGF2a & 11bPGF2a	1.4318	0.5178	0.49308	0.563031
13-OxoODE	0.88911	-0.16957	0.49629	0.563031
Bicyclo PGE2	0.9058	-0.14274	0.49905	0.563031
11-HEPE	0.81334	-0.29807	0.55373	0.616813
9(10)-EpOME	1.0514	0.072354	0.61539	0.676929
9_10-DiHOME	1.1014	0.13938	0.67807	0.736669
5-HETE	0.41765	-1.2596	0.71192	0.764012
15-HEDE	0.92866	-0.10678	0.77692	0.823722
RvD3	0.69735	-0.52004	0.80505	0.843386
9-OxoOTrE	1.2196	0.28646	0.83555	0.85977
5(S)_15(S)-DiHEPE	0.86859	-0.20326	0.84023	0.85977
12(13)-EpOME	1.0146	0.020847	0.89349	0.90376
PD1	1.1549	0.20771	0.92194	0.92194

### Sheet: Alox15KO - M2 vs M0
	FC	log2(FC)	raw.pval	BH FDR
5_6-DiHETE(EPA)	5.186	2.3746	0.0044023	0.140776
12-HHTrE	6.1916	2.6303	0.0057776	0.140776
15-keto PGE1	0.12583	-2.9904	0.0060643	0.140776
8(9)-EpETrE	9.8316	3.2974	0.0068671	0.140776
15-keto PGE2	1.4964	0.58145	0.016173	0.210572
PGE2	2.06	1.0427	0.028542	0.210572
PGJ2	1.537	0.62012	0.036985	0.210572
13_14-dh-15k-PGE1	0.28597	-1.8061	0.040095	0.210572
15-OxoETE	3.7596	1.9106	0.040365	0.210572
5-oxoETE	3.1218	1.6424	0.041077	0.210572
17-oxoRvD1	4.2578	2.0901	0.04157	0.210572
MaR1(n-3_DPA)	0.2181	-2.1969	0.04293	0.210572
14(15)-EpETE	0.2296	-2.1228	0.043586	0.210572
12-OxoLTB4	4.1602	2.0566	0.043931	0.210572
Bicyclo PGE2	0.23984	-2.0598	0.044175	0.210572
15-HEDE	0.19652	-2.3473	0.046743	0.210572
11-dh TXB3	7.5616	2.9187	0.049849	0.210572
PGD2	1.4945	0.57962	0.050134	0.210572
8-oxoRvD1	0.15066	-2.7307	0.05059	0.210572
15-oxo LXA4	8.2133	3.038	0.051359	0.210572
15-HEPE	0.36903	-1.4382	0.056159	0.219288
TXB2	20.847	4.3818	0.067615	0.245725
9-HOTrE	10.657	3.4137	0.068923	0.245725
9_10-DiHOME	1.3367	0.41869	0.077363	0.264324
16-HDoHE	1.3093	0.38882	0.10082	0.318349
PGA2	1.3518	0.43489	0.10094	0.318349
9-OxoOTrE	2.0262	1.0188	0.11848	0.359828
LXA4	1.7149	0.77813	0.13442	0.384665
9(10)-EpOME	1.2524	0.32466	0.13604	0.384665
D12-PGJ2	1.7018	0.76704	0.15086	0.412351
11-HEDE	1.3806	0.46527	0.16131	0.426691
PGF3a	1.4684	0.55428	0.17057	0.437086
9-HETE	1.3838	0.46867	0.19575	0.486409
12(13)-EpOME	1.1884	0.24907	0.23684	0.568049
RvD5(n-3_DPA) (7_17-DiHDoPE)	1.1697	0.22609	0.24246	0.568049
13_14-dh-PGE1	1.2768	0.35253	0.29826	0.661541
20-HDoHE	1.1911	0.2523	0.2985	0.661541
13-HOTrE	1.3218	0.40248	0.32011	0.690764
13_14-dh-15k-PGE2	1.7627	0.81779	0.32967	0.693152
D17-PGE1	1.1908	0.25198	0.33938	0.695729
PD1	1.7437	0.80219	0.35474	0.70948
5(S)_15(S)-DiHEPE	1.1026	0.14091	0.38072	0.730143
13-HODE	1.3932	0.47843	0.38288	0.730143
4-HDoHE	1.1239	0.16851	0.41119	0.75276
9-HODE	1.1519	0.20406	0.41489	0.75276
2_3-dinor PGE1	1.7884	0.83869	0.42228	0.75276
14_15-DiHETrE	1.0905	0.12504	0.45171	0.781016
8-isoPGF2a & 11bPGF2a	1.4827	0.56826	0.45718	0.781016
11-HEPE	1.1703	0.22682	0.49397	0.823848
7-HDoHE	1.1727	0.22985	0.51578	0.823848
18-HEPE	1.1497	0.20126	0.51674	0.823848
RvD3	1.2426	0.31337	0.52244	0.823848
iPF-VI	0.88802	-0.17133	0.54886	0.84918
15d-D12_14-PGJ3	0.77643	-0.36507	0.58908	0.889448
5-HETE	1.1881	0.2487	0.61865	0.889448
15-HETE	1.1044	0.14322	0.63353	0.889448
13-OxoODE	1.0844	0.11688	0.66015	0.889448
15-OxoEDE	1.4546	0.54065	0.66656	0.889448
20-HETE	1.056	0.078545	0.66658	0.889448
8(S)_15(S)-DiHETE	1.0557	0.078212	0.68496	0.889448
11-HETE	1.0435	0.061409	0.68855	0.889448
14-HDoHE	0.84131	-0.24928	0.69152	0.889448
6-keto PGF1a	1.0645	0.090145	0.70006	0.889448
8-HETrE	0.8665	-0.20672	0.70213	0.889448
8_9-DiHETrE	1.0261	0.037242	0.70505	0.889448
15-keto PGF2a	0.93927	-0.090388	0.71905	0.893365
13_14-dh-15k-PGD2	0.95876	-0.060757	0.73971	0.896471
12-HEPE	0.9024	-0.14816	0.75688	0.896471
13-HDoHE	1.0687	0.095835	0.75781	0.896471
5-HETrE	0.93274	-0.10045	0.76528	0.896471
10-HDoHE	1.0822	0.11397	0.80735	0.902078
tetranor 12-HETE	1.0306	0.04343	0.8084	0.902078
8-HETE	1.0077	0.011076	0.81071	0.902078
9-OxoODE	1.03	0.042582	0.81407	0.902078
12-HETE	1.0078	0.011198	0.85167	0.919101
8-HDoHE	0.96426	-0.0525	0.85185	0.919101
AT-RvD6 (4_17-DiHDoHE)	0.99039	-0.013936	0.86516	0.921339
12_13-DiHOME	1.0938	0.12937	0.89432	0.940183
11-HDoHE	1.0032	0.0046352	0.94987	0.96462
19_20-DiHDoPE	0.93196	-0.10165	0.95182	0.96462
8-HEPE	0.98359	-0.023874	0.96128	0.96462
11-dh-2_3-dinor TXB2	0.99891	-0.0015693	0.96462	0.96462
