## Supplementary material for "Leukocyte-type 12/15-lipoxygenase is essential for timely inflammation-resolution and effective tissue regeneration following skeletal muscle injury": Table S6

### Sheet: Alox15KO vs WT - M0
	FC	log2(FC)	raw.pval	BH FDR
15-OxoEDE	6.6037	2.7233	0.0050821	0.108686
5_6-DiHETE(EPA)	0.14561	-2.7798	0.0053556	0.108686
TXB3	0.12286	-3.0249	0.0059318	0.108686
15-keto PGE1	7.947	2.9904	0.0060643	0.108686
9-HEPE	0.11384	-3.1349	0.0070007	0.108686
15-OxoETE	0.0714	-3.8079	0.0078568	0.108686
11-dh-2_3-dinor TXB2	0.64022	-0.64336	0.012263	0.145404
13_14-dh-15k-PGE1	3.4969	1.8061	0.040095	0.224483
5(S)_12(S)-DiHETE	0.26572	-1.912	0.040857	0.224483
PGF3a	0.4478	-1.1591	0.042125	0.224483
11-dh TXB3	0.2241	-2.1578	0.042799	0.224483
2_3-dinor PGE1	4.4362	2.1493	0.043248	0.224483
7(8)-EpDPE	0.21075	-2.2464	0.043662	0.224483
8(S)_15(S)-DiHETE	4.479	2.1632	0.043682	0.224483
AT-RvD3	0.19863	-2.3319	0.045195	0.224483
15-HETE	0.55987	-0.83685	0.046147	0.224483
RvD5	0.18179	-2.4597	0.047472	0.224483
15-keto PGE2	0.70252	-0.50939	0.048683	0.224483
15-oxo LXA4	0.188	-2.4112	0.052433	0.229049
PGA2	0.64751	-0.62702	0.057669	0.239326
13_14-dh-15k-PGD2	0.71795	-0.47805	0.062303	0.246245
TXB2	0.035636	-4.8105	0.066847	0.252196
5-HETE	0.45331	-1.1414	0.089599	0.323336
12-HETE	0.59532	-0.74825	0.094937	0.328324
14-HDoHE	0.66513	-0.5883	0.10278	0.34123
12-HEPE	0.6248	-0.67853	0.11179	0.345772
9-OxoOTrE	0.50574	-0.98354	0.11248	0.345772
8-HEPE	0.54485	-0.87607	0.12504	0.363769
18-HEPE	0.62914	-0.66854	0.1271	0.363769
PGE2	0.63712	-0.65036	0.13436	0.371729
PGJ2	0.73887	-0.4366	0.13905	0.372295
8-isoPGF2a & 11bPGF2a	0.64568	-0.63111	0.15153	0.390653
PD1	0.60744	-0.71919	0.15532	0.390653
13-HOTrE	0.73041	-0.45323	0.17564	0.424415
15d-D12_14-PGJ3	0.62018	-0.68925	0.17897	0.424415
20-HETE	0.69445	-0.52606	0.21448	0.475765
19_20-DiHDoPE	1.4248	0.51072	0.21603	0.475765
RvD5(n-3_DPA) (7_17-DiHDoPE)	0.74217	-0.43018	0.21782	0.475765
11-HETE	0.70431	-0.50572	0.24528	0.522006
4-HDoHE	0.67659	-0.56364	0.26096	0.540607
5-oxoETE	0.39858	-1.3271	0.26899	0.540607
11-HDoHE	0.79984	-0.32222	0.27356	0.540607
13-HDoHE	0.83349	-0.26276	0.28207	0.542801
8-HDoHE	0.68813	-0.53925	0.28775	0.542801
12_13-DiHOME	1.1897	0.25061	0.30031	0.553905
5-HETrE	0.62061	-0.68825	0.30735	0.554566
8-HETE	0.67571	-0.56552	0.32761	0.572932
8-oxoRvD1	0.54532	-0.87483	0.3385	0.572932
15-HEPE	1.3418	0.42418	0.34418	0.572932
9-HODE	0.8665	-0.20673	0.34514	0.572932
8_9-DiHETrE	0.77584	-0.36616	0.3977	0.64325
13-HODE	0.86672	-0.20637	0.403	0.64325
20-HDoHE	0.82881	-0.27088	0.41697	0.652991
7-HDoHE	0.87258	-0.19663	0.42949	0.660142
14_15-DiHETrE	0.86172	-0.21471	0.45368	0.684644
11-HEPE	0.81172	-0.30095	0.48704	0.718023
LXA4	0.73849	-0.43735	0.4931	0.718023
16-HDoHE	0.89347	-0.16251	0.51999	0.744124
6-keto PGF1a	0.40974	-1.2872	0.53022	0.745903
iPF-VI	0.8469	-0.23973	0.55496	0.755722
13-OxoODE	0.94609	-0.079944	0.55541	0.755722
D12-PGJ2	0.73518	-0.44382	0.60437	0.788847
tetranor 12-HETE	0.92813	-0.1076	0.61092	0.788847
9-OxoODE	0.96235	-0.055365	0.61201	0.788847
9-HETE	1.0249	0.035459	0.62654	0.788847
11-HEDE	1.1238	0.16837	0.63557	0.788847
5(S)_15(S)-DiHEPE	1.0158	0.022673	0.63678	0.788847
13_14-dh-PGE1	0.72707	-0.45984	0.68838	0.831672
PGD2	0.93351	-0.099261	0.69139	0.831672
15-HEDE	1.5184	0.60252	0.74718	0.885942
15-keto PGF2a	0.80993	-0.30413	0.76427	0.893442
D17-PGE1	0.97859	-0.031216	0.77628	0.894878
9(10)-EpOME	0.98065	-0.028196	0.852	0.955762
9_10-DiHOME	1.035	0.049681	0.8561	0.955762
12(13)-EpOME	1.0317	0.044962	0.86364	0.955762
10-HDoHE	0.93117	-0.10288	0.8774	0.958213
8-HETrE	0.90896	-0.13771	0.89175	0.961237
Bicyclo PGE2	0.7029	-0.50861	0.91287	0.961494
AT-RvD6 (4_17-DiHDoHE)	0.9856	-0.020925	0.92432	0.961494
MaR1(n-3_DPA)	1.067	0.093554	0.93789	0.961494
13_14-dh-15k-PGE2	0.77885	-0.36058	0.94191	0.961494
14(15)-EpETE	0.96272	-0.054818	0.94991	0.961494
RvD3	1.0167	0.02385	0.98627	0.98627

### Sheet: Alox15KO vs WT - M1
	FC	log2(FC)	raw.pval	BH FDR
7(8)-EpDPE	0.17977	-2.4758	1.773e-09	1.5576e-07
Bicyclo PGE2	7.0419	2.816	1.5812e-06	6.952e-05
15d-D12_14-PGJ3	0.1232	-3.0209	4.6029e-06	0.000134933
12-HEPE	0.079262	-3.6572	2.203e-05	0.000484
8_9-DiHETrE	4.7394	2.2447	0.0099799	0.126632
RvD6 (4_17-DiHDoHE)	5.6907	2.5086	0.011051	0.126632
17-HDoHE	0.24344	-2.0384	0.011222	0.126632
11-dh-2_3-dinor TXB2	0.80142	-0.31937	0.013146	0.126632
13_14-dh-15k-PGE1	0.18384	-2.4435	0.01437	0.126632
RvE1	7.1667	2.8413	0.0153	0.126632
LXB4	0.16258	-2.6207	0.015829	0.126632
RvD5(n-3_DPA) (7_17-DiHDoPE)	0.71256	-0.48893	0.019699	0.127405
tetranor PGEM	0.10903	-3.1972	0.020192	0.127405
5_6-DiHETE(EPA)	22.008	4.46	0.020269	0.127405
14(15)-EpETE	2.5637	1.3582	0.031893	0.176418
13_14-dh-15k-PGD2	0.67865	-0.55926	0.032076	0.176418
6-keto PGF1a	0.24634	-2.0213	0.042777	0.221434
PGF3a	0.61831	-0.6936	0.055329	0.263366
Maresin2	3.8989	1.9631	0.068545	0.263366
13(14)-EpDPE	3.7775	1.9174	0.068918	0.263366
LTB4	3.9401	1.9782	0.069247	0.263366
AT-PD1	4.3408	2.1179	0.070155	0.263366
15-OxoETE	4.0494	2.0177	0.071542	0.263366
PGD3	5.2464	2.3913	0.074266	0.263366
Bicyclo PGE1	4.4873	2.1659	0.07482	0.263366
11-dh TXB3	0.31093	-1.6853	0.089802	0.285208
5-oxoETE	0.29307	-1.7707	0.090939	0.285208
5(S)_15(S)-DiHETE	0.26554	-1.913	0.093552	0.285208
9-HEPE	0.26167	-1.9342	0.093989	0.285208
TXB3	0.47309	-1.0798	0.098645	0.289359
8-oxoRvD1	0.12351	-3.0173	0.102	0.289548
RvD2	0.098353	-3.3459	0.12446	0.326242
12_13-DiHOME	1.2255	0.2934	0.12603	0.326242
11-HEPE	0.63568	-0.65363	0.12964	0.326242
13-HODE	0.62611	-0.67551	0.13343	0.326242
4-HDoHE	0.74586	-0.42303	0.13356	0.326242
13-HOTrE	0.45968	-1.1213	0.13717	0.326242
5-HETE	0.50868	-0.97518	0.14107	0.326688
PGA2	0.58896	-0.76375	0.17382	0.392209
9-OxoOTrE	0.61812	-0.69405	0.18646	0.410212
D12-PGJ2	0.72669	-0.46059	0.21509	0.461657
iPF-VI	1.3259	0.40699	0.22509	0.471617
14_15-DiHETrE	0.78998	-0.34011	0.23147	0.473706
9-HODE	0.74734	-0.42016	0.25713	0.51426
9-OxoODE	0.75424	-0.40689	0.27177	0.531461
8-HEPE	0.74026	-0.43389	0.2938	0.562052
TXB2	1.2446	0.3157	0.31354	0.576364
9(10)-EpOME	1.1204	0.16404	0.31826	0.576364
PGJ2	0.68358	-0.54881	0.32093	0.576364
13-OxoODE	0.79873	-0.32422	0.34681	0.610386
15-keto PGF2a	1.1809	0.23994	0.35618	0.614585
D17-PGE1	1.2147	0.28055	0.36646	0.620163
20-HDoHE	0.76999	-0.37709	0.38504	0.639312
11-HEDE	1.4632	0.54917	0.39634	0.639342
11-HDoHE	1.2445	0.31555	0.4041	0.639342
14-HDoHE	0.85359	-0.22839	0.41315	0.639342
13_14-dh-15k-PGE2	0.70817	-0.49784	0.42119	0.639342
tetranor 12-HETE	0.78094	-0.35671	0.42741	0.639342
8-isoPGF2a & 11bPGF2a	0.80035	-0.32129	0.42865	0.639342
15-oxo LXA4	0.77733	-0.3634	0.43913	0.644057
12(13)-EpOME	1.109	0.1492	0.46645	0.672911
15-HEPE	2.7565	1.4628	0.4829	0.685406
13_14-dh-PGE1	1.044	0.06214	0.50677	0.70524
15-HETE	0.85935	-0.21868	0.5216	0.70524
12-HHTrE	1.0966	0.13307	0.52353	0.70524
PD1	1.3965	0.48181	0.52893	0.70524
12-HETE	0.92115	-0.1185	0.53705	0.705379
13-HDoHE	1.1344	0.18197	0.5684	0.735576
5(S)_15(S)-DiHEPE	0.89728	-0.15637	0.58819	0.750155
15-HEDE	0.87321	-0.1956	0.61512	0.768123
5-HETrE	0.95303	-0.069409	0.62874	0.768123
15-keto PGE2	0.93826	-0.091935	0.63161	0.768123
11-HETE	0.84979	-0.23483	0.64663	0.768123
AT-RvD6 (4_17-DiHDoHE)	0.91289	-0.13149	0.65422	0.768123
20-HETE	0.81536	-0.29449	0.65465	0.768123
16-HDoHE	1.1648	0.22005	0.70104	0.811731
19_20-DiHDoPE	0.97703	-0.03353	0.73388	0.83872
8-HETrE	1.1239	0.1685	0.76684	0.851653
7-HDoHE	1.3394	0.42163	0.77339	0.851653
8-HETE	0.99294	-0.010225	0.77423	0.851653
9_10-DiHOME	0.96442	-0.052262	0.85213	0.922219
PGE2	0.99375	-0.0090418	0.85934	0.922219
PGF2a	0.9803	-0.028706	0.91931	0.97469
15d-D12_14-PGJ2	0.6991	-0.51644	0.95043	0.985276
18-HEPE	0.71399	-0.48602	0.96569	0.985276
RvD3	0.86366	-0.21147	0.96673	0.985276
8-HDoHE	0.96182	-0.056158	0.97408	0.985276
10-HDoHE	0.86092	-0.21605	0.99873	0.99873

### Sheet: Alox15KO vs WT - M2
	FC	log2(FC)	raw.pval	BH FDR
15-keto PGF2a	16.275	4.0246	1.9911e-05	0.0016915
PGF2a	0.023009	-5.4417	9.1874e-05	0.00390575
13_14-dh-15k-PGD2	0.66846	-0.58109	0.00064845	0.0183727
9_10-DiHOME	1.5659	0.64702	0.0030422	0.0553061
9(10)-EpOME	1.5543	0.63623	0.0032533	0.0553061
15-OxoEDE	7.3848	2.8846	0.005437	0.0653472
8(9)-EpETrE	9.8316	3.2974	0.006865	0.0653472
7(8)-EpDPE	0.12999	-2.9436	0.0069531	0.0653472
12(13)-EpOME	1.5151	0.59944	0.0076002	0.0653472
2_3-dinor PGE1	8.2727	3.0484	0.0076879	0.0653472
12-HEPE	0.52327	-0.93437	0.01053	0.0772367
11-dh-2_3-dinor TXB2	0.67083	-0.57598	0.010904	0.0772367
15-OxoETE	3.7596	1.9106	0.040365	0.160547
5(S)_15(S)-DiHETE	0.25996	-1.9437	0.040913	0.160547
AT-PD1	0.24496	-2.0294	0.041103	0.160547
17-oxoRvD1	4.2578	2.0901	0.04157	0.160547
PGE3	0.22786	-2.1338	0.042551	0.160547
MaR1(n-3_DPA)	0.22804	-2.1326	0.042899	0.160547
12-OxoLTB4	4.1602	2.0566	0.043931	0.160547
15-HEDE	0.22193	-2.1719	0.044061	0.160547
5(S)_12(S)-DiHETE	0.1857	-2.429	0.045578	0.160547
Bicyclo PGE2	0.18927	-2.4015	0.046569	0.160547
9-OxoODE	1.2957	0.3737	0.046751	0.160547
9-HEPE	0.19627	-2.3491	0.0468	0.160547
13_14-dh-PGE1	0.76504	-0.38639	0.049658	0.160547
11-dh TXB3	7.5616	2.9187	0.049849	0.160547
15-oxo LXA4	8.2133	3.038	0.051359	0.160547
5(S)_15(S)-DiHEPE	1.356	0.43941	0.052886	0.160547
13-OxoODE	1.3877	0.47273	0.060936	0.178606
15-HETE	0.50278	-0.992	0.065657	0.183077
D12-PGJ2	0.47334	-1.079	0.068851	0.183077
9-HOTrE	10.657	3.4137	0.068923	0.183077
6-keto PGF1a	0.40604	-1.3003	0.074853	0.192803
9-HODE	1.3489	0.43174	0.093428	0.233012
5-HETE	0.26692	-1.9055	0.098876	0.233012
4-HDoHE	0.43144	-1.2128	0.099632	0.233012
12-HETE	0.6796	-0.55724	0.10272	0.233012
15-keto PGE2	0.78038	-0.35775	0.10417	0.233012
8-HETE	0.53105	-0.91308	0.12348	0.265072
5-HETrE	0.25882	-1.95	0.12474	0.265072
13-HOTrE	1.5763	0.65651	0.12847	0.26634
11-HEDE	1.6367	0.71078	0.14944	0.302438
iPF-VI	0.83401	-0.26187	0.156	0.308372
11-HETE	0.52331	-0.93426	0.16073	0.310501
13-HODE	1.6304	0.70522	0.1718	0.324511
8-HEPE	0.56085	-0.83431	0.18275	0.33769
5-oxoETE	0.57367	-0.80171	0.20731	0.374922
TXB2	0.34903	-1.5186	0.21745	0.378649
9-OxoOTrE	1.6579	0.72933	0.21828	0.378649
8-HDoHE	0.45598	-1.1329	0.23387	0.397579
15-HEPE	0.3046	-1.715	0.24438	0.4073
10-HDoHE	0.69838	-0.51791	0.27514	0.445652
11-HDoHE	0.54155	-0.88483	0.28046	0.445652
14-HDoHE	1.1926	0.25408	0.28312	0.445652
RvD5(n-3_DPA) (7_17-DiHDoPE)	0.80535	-0.31231	0.29326	0.452125
PGA2	0.82264	-0.28167	0.29973	0.452125
8_9-DiHETrE	0.64249	-0.63825	0.30319	0.452125
PGD2	0.89761	-0.15584	0.40822	0.598253
PD1	0.77192	-0.37347	0.45859	0.653381
PGE2	0.78741	-0.3448	0.46121	0.653381
18-HEPE	0.80109	-0.31996	0.4775	0.660601
8-HETrE	0.76136	-0.39335	0.48185	0.660601
PGJ2	0.86311	-0.21238	0.49252	0.663902
AT-RvD6 (4_17-DiHDoHE)	1.0814	0.11286	0.50764	0.663902
RvD3	1.2837	0.36026	0.50769	0.663902
LXA4	0.90625	-0.14202	0.54714	0.695325
20-HETE	0.81823	-0.28943	0.55501	0.695325
12_13-DiHOME	1.3232	0.40402	0.55626	0.695325
8(S)_15(S)-DiHETE	1.1835	0.24309	0.60756	0.748443
7-HDoHE	0.7921	-0.33624	0.66501	0.807512
20-HDoHE	0.84613	-0.24105	0.67861	0.81242
8-isoPGF2a & 11bPGF2a	1.3972	0.48259	0.69506	0.820557
12-HHTrE	0.99714	-0.0041387	0.71143	0.828377
15d-D12_14-PGJ3	0.67426	-0.56861	0.73626	0.833906
9-HETE	0.98931	-0.015509	0.73821	0.833906
19_20-DiHDoPE	1.0357	0.050644	0.74561	0.833906
14_15-DiHETrE	1.0055	0.0079596	0.77327	0.85361
tetranor 12-HETE	1.0496	0.069904	0.79841	0.865827
5_6-DiHETE(EPA)	1.1827	0.24214	0.80471	0.865827
PGF3a	0.691	-0.53324	0.8661	0.905882
13-HDoHE	0.9333	-0.09958	0.86826	0.905882
D17-PGE1	0.93709	-0.093734	0.87391	0.905882
16-HDoHE	0.98367	-0.023757	0.90657	0.921481
13_14-dh-15k-PGE2	1.0676	0.094395	0.91064	0.921481
11-HEPE	0.97595	-0.035121	0.95662	0.95662
