## Supplementary material for "Leukocyte-type 12/15-lipoxygenase is essential for timely inflammation-resolution and effective tissue regeneration following skeletal muscle injury": Table S7

### Sheet: WT - ARA vs VEH
	FC	log2(FC)	raw.pval	BH FDR
PGD2	108.47	6.7612	1.1027e-08	1.287e-06
D17-PGE1	219.97	7.7812	2.6108e-08	1.52685e-06
PGE2	83.362	6.3813	1.191e-07	4.641e-06
D12-PGJ2	33.063	5.0471	2.5443e-06	7.4295e-05
15-epi LXA4	0.12868	-2.9582	1.6449e-05	0.00038376
TXB3	7.8032	2.9641	2.5922e-05	0.00050505
LXA4	64.538	6.0121	6.6688e-05	0.00111484
11-dh-TXB2	40.976	5.3567	0.00011513	0.00164775
PGF2a	14.986	3.9055	0.00012675	0.00164775
15-keto PGF2a	68.784	6.104	0.00019577	0.00229051
13_14-dh-15k-PGD2	17.366	4.1182	0.00044213	0.00455617
13_14-dh-15k-PGE2	38.596	5.2704	0.0004673	0.00455617
RvE1	15.938	3.9944	0.00060947	0.00548523
PGJ2	11.227	3.489	0.0024624	0.0205786
PGA2	24.698	4.6263	0.0050233	0.0391817
AT-LXB4	35.684	5.1572	0.006053	0.0442626
8-isoPGF2a & 11bPGF2a	6.091	2.6067	0.0071932	0.0491061
5-oxoETE	77.632	6.2786	0.007677	0.0491061
iPF-VI	3.9542	1.9834	0.0079745	0.0491061
19_20-DiHDoPE	0.72981	-0.4544	0.01862	0.108927
5-HETrE	124.63	6.9615	0.031097	0.155301
LXB4	0.17431	-2.5202	0.031798	0.155301
LXA5	0.15355	-2.7032	0.031817	0.155301
15d-D12_14-PGJ2	8.1221	3.0218	0.032475	0.155301
5(6)-EpETrE	0.11116	-3.1692	0.035971	0.155301
6-keto PGF1a	13.741	3.7804	0.0361	0.155301
5-HETE	353.68	8.4663	0.036998	0.155301
Bicyclo PGE1	3.5614	1.8325	0.037166	0.155301
Bicyclo PGE2	43.679	5.4489	0.05307	0.21411
RvD5	0.34161	-1.5496	0.057017	0.222366
19(R)-OH PGE2 & 20-OH PGE2	0.77603	-0.36582	0.060132	0.22695
TXB2	0.43941	-1.1864	0.066874	0.244508
5_6-DiHETE(EPA)	473.26	8.8865	0.074695	0.264828
5_6-DiHETrE	116.24	6.8609	0.07895	0.271681
15-HETE	205.71	7.6844	0.097292	0.325233
12-HHTrE	51.452	5.6851	0.10458	0.330956
8-HETE	154.49	7.2713	0.10553	0.330956
2_3-dinor PGE1	2.2041	1.1402	0.10749	0.330956
11-dh TXB3	12.971	3.6972	0.1217	0.3651
20-HETE	9.298	3.2169	0.13302	0.385097
6-keto PGE1	3.4792	1.7988	0.13666	0.385097
PD1	8.1785	3.0318	0.13824	0.385097
4-HDoHE	7.2837	2.8647	0.15178	0.39607
7(8)-EpDPE	0.18692	-2.4195	0.15319	0.39607
MaR1(n-3_DPA)	7.7717	2.9582	0.1556	0.39607
11-HETE	71.463	6.1591	0.15572	0.39607
11(12)-EpETrE	55.9	5.8048	0.16524	0.406706
15-HEDE	0.56854	-0.81468	0.16959	0.406706
8-HETrE	11.851	3.5669	0.17033	0.406706
RvE3	1.6885	0.75577	0.17692	0.413993
15-keto PGE2	0.97804	-0.032028	0.21315	0.482898
LTB4	10.295	3.3638	0.2265	0.482898
5(S)_15(S)-DiHETE	39.701	5.3111	0.22904	0.482898
12-HETE	72.084	6.1716	0.23009	0.482898
9-HEPE	25.991	4.7	0.23444	0.482898
8-HEPE	14.544	3.8623	0.23622	0.482898
12(13)-EpOME	0.65549	-0.60936	0.23832	0.482898
11(12)-EpETE	16.958	4.0839	0.24049	0.482898
17-oxoRvD1	0.30167	-1.7289	0.24601	0.482898
RvD5(n-3_DPA) (7_17-DiHDoPE)	1.2399	0.31024	0.24764	0.482898
11-dh-2_3-dinor TXB2	0.70595	-0.50236	0.25555	0.489098
tetranor 12-HETE	4.6667	2.2224	0.25918	0.489098
8-HDoHE	13.154	3.7175	0.26656	0.49504
9-HETE	117.92	6.8816	0.32611	0.59617
7-HDoHE	4.9989	2.3216	0.33966	0.611388
17(18)-EpETE	0.52432	-0.93147	0.37146	0.65669
5(S)_12(S)-DiHETE	15.047	3.9114	0.3874	0.65669
13_14-dh-PGE1	1.2616	0.33525	0.38914	0.65669
10-HDoHE	4.8729	2.2848	0.3946	0.65669
12-HEPE	18.21	4.1866	0.40214	0.65669
13_14-dh-15k-PGE1	2.5589	1.3556	0.40281	0.65669
6_15-diketo PGFa	0.4258	-1.2317	0.40568	0.65669
15-HEPE	12.916	3.6911	0.41298	0.65669
11-HDoHE	3.426	1.7765	0.41618	0.65669
17-HDoHE	2.3935	1.2591	0.42549	0.65669
11_12-DiHETrE	65.59	6.0354	0.43834	0.65669
11-HEPE	7.4998	2.9069	0.44329	0.65669
9-HOTrE	3.374	1.7545	0.44572	0.65669
13(14)-EpDPE	2.1226	1.0859	0.45092	0.65669
8(9)-EpETE	13.5	3.7549	0.46315	0.65669
11-HEDE	2.4222	1.2763	0.46577	0.65669
14_15-DiHETrE	46.531	5.5401	0.46973	0.65669
13-HODE	4.1884	2.0664	0.47118	0.65669
13-OxoODE	1.4335	0.51956	0.47147	0.65669
18-HEPE	7.1285	2.8336	0.47959	0.660142
15-OxoEDE	1.8287	0.87084	0.49838	0.676368
AT-RvD3	1.6461	0.71908	0.50294	0.676368
15-OxoETE	7.3121	2.8703	0.52617	0.689156
20-HDoHE	2.0033	1.0024	0.52904	0.689156
9-OxoOTrE	2.2602	1.1765	0.53012	0.689156
14(15)-EpETE	0.70229	-0.50986	0.53965	0.693836
9-HODE	1.2351	0.30462	0.58405	0.742759
9-OxoODE	0.9056	-0.14305	0.60639	0.762878
13-HOTrE	3.7257	1.8975	0.62031	0.764538
RvD3	0.93769	-0.092812	0.62743	0.764538
13-HDoHE	2.7828	1.4765	0.63046	0.764538
14-HDoHE	3.3828	1.7582	0.63404	0.764538
9_10-DiHOME	2.1835	1.1266	0.6431	0.764538
8_9-DiHETrE	28.485	4.8321	0.64837	0.764538
8(S)_15(S)-DiHETE	51.166	5.6771	0.65898	0.764538
Maresin2	1.0459	0.064717	0.66086	0.764538
RvE2	2.25	1.1699	0.66652	0.764538
14(15)-EpETrE	1.9941	0.99576	0.68151	0.774142
15d-D12_14-PGJ3	2.0978	1.0689	0.72807	0.819079
16-HDoHE	1.7205	0.78282	0.75634	0.842779
AT-PD1	1.2271	0.29529	0.77696	0.857588
12-OxoLTB4	1.0809	0.11229	0.79049	0.864368
15-keto PGE1	1.2188	0.28543	0.81395	0.881063
LTB5	1.8179	0.8623	0.82285	0.881063
12_13-DiHOME	1.1081	0.14809	0.82835	0.881063
5(S)_15(S)-DiHEPE	1.3413	0.42363	0.85098	0.89593
RvD6 (4_17-DiHDoHE)	0.79712	-0.32713	0.8599	0.89593
AT-RvD6 (4_17-DiHDoHE)	1.0279	0.039741	0.8653	0.89593
16(17)-EpDPE	2.2874	1.1937	0.91222	0.936226
PGF3a	1.0187	0.026703	0.9422	0.958586
9(10)-EpOME	1.0346	0.049102	0.95256	0.960772
PD1(n-3_DPA)	1.0149	0.021285	0.96484	0.96484

### Sheet: WT - EPA vs VEH
	FC	log2(FC)	raw.pval	BH FDR
PGD2	112.42	6.8127	3.338e-08	3.7074e-06
TXB3	16.945	4.0828	8.4732e-08	4.70085e-06
PGD3	5.9396	2.5704	6.8568e-07	2.5382e-05
15-epi LXA4	122.92	6.9416	9.9726e-07	2.76667e-05
PGF3a	4.6013	2.202	3.2869e-05	0.00066045
5(S)_15(S)-DiHEPE	0.12077	-3.0496	3.5666e-05	0.00066045
LXA5	217.06	7.7619	4.7381e-05	0.000751629
PGE2	6.0316	2.5925	5.7023e-05	0.000790875
15-keto PGE1	108.54	6.762	9.4278e-05	0.00116303
RvE1	37.671	5.2354	0.00011424	0.00126806
11-dh-TXB2	28.206	4.8179	0.00013795	0.00139204
13_14-dh-15k-PGE2	56.166	5.8116	0.00031722	0.00293429
LXA4	20.871	4.3834	0.00053071	0.00453145
15-keto PGF2a	24.557	4.6181	0.00079347	0.00629108
RvE2	309.47	8.2737	0.0015264	0.0112954
PGJ2	33.94	5.0849	0.0032727	0.0227044
19_20-DiHDoPE	0.69743	-0.51988	0.0060135	0.0392646
20-HETE	63.791	5.9953	0.026522	0.160155
15-oxo LXA4	5.9322	2.5686	0.02844	0.160155
15d-D12_14-PGJ2	7.1462	2.8372	0.030855	0.160155
LXB4	0.17431	-2.5202	0.031798	0.160155
AT-PD1	0.13111	-2.9311	0.031863	0.160155
LTB5	27.11	4.7608	0.034711	0.160155
9-HEPE	741.78	9.5348	0.035747	0.160155
18-HEPE	400.72	8.6465	0.036071	0.160155
13(14)-EpDPE	0.21395	-2.2246	0.039478	0.168541
5-HEPE	1287	10.33	0.041528	0.170726
11(12)-EpETE	294.77	8.2034	0.044078	0.174738
8-HEPE	691.55	9.4337	0.052664	0.201576
Bicyclo PGE1	3.7777	1.9175	0.061073	0.22597
8_9-DiHETrE	2.6338	1.3971	0.079096	0.283215
11-HEPE	529	9.0471	0.097067	0.336701
17(18)-EpETE	0.23788	-2.0717	0.10366	0.348675
15-keto PGE2	0.6419	-0.63958	0.11732	0.383015
PGF2a	1.6617	0.73266	0.13075	0.39923
6_15-diketo PGFa	0.29328	-1.7696	0.13607	0.39923
15-HEPE	320.76	8.3254	0.13709	0.39923
11-dh TXB3	0.27519	-1.8615	0.13805	0.39923
8(9)-EpETE	0.25866	-1.9509	0.14027	0.39923
12-HEPE	299.95	8.2286	0.15029	0.413001
15-OxoEDE	2.6451	1.4033	0.15255	0.413001
5(6)-EpETrE	0.26059	-1.9401	0.16135	0.426425
13_14-dh-15k-PGD2	0.81417	-0.29659	0.17083	0.44098
19(R)-OH PGE2 & 20-OH PGE2	0.864	-0.2109	0.22933	0.565853
4-HDoHE	9.9774	3.3187	0.2294	0.565853
2_3-dinor PGE1	2.0563	1.0401	0.24051	0.580361
8-HETrE	13.11	3.7126	0.25371	0.588648
11-HEDE	4.858	2.2804	0.25577	0.588648
5-HETE	32.627	5.028	0.26329	0.588648
iPF-VI	1.9202	0.94125	0.26537	0.588648
15d-D12_14-PGJ3	3.003	1.5864	0.27046	0.588648
12-HHTrE	12.751	3.6725	0.27969	0.597031
PGA2	55.044	5.7825	0.32612	0.683006
8-HDoHE	13.262	3.7292	0.356	0.725423
13_14-dh-15k-PGE1	3.0534	1.6104	0.36319	0.725423
8-HETE	13.571	3.7625	0.37528	0.725423
12-OxoLTB4	36.621	5.1946	0.37538	0.725423
9-HOTrE	4.1569	2.0555	0.37905	0.725423
7-HDoHE	7.1275	2.8334	0.39165	0.736833
12-HETE	18.101	4.178	0.40987	0.743448
14_15-DiHETrE	2.4585	1.2978	0.4103	0.743448
RvD3	1.215	0.28098	0.42099	0.743448
14-HDoHE	4.4777	2.1627	0.42433	0.743448
D12-PGJ2	1.4277	0.51367	0.43465	0.743448
7(8)-EpDPE	2.8744	1.5232	0.4419	0.743448
PDx(10S_17S-DiHDoHE)	1.9893	0.99223	0.44205	0.743448
9(10)-EpOME	0.87641	-0.19032	0.45031	0.745397
11-HETE	7.7333	2.9511	0.46044	0.745397
10-HDoHE	5.8311	2.5438	0.46364	0.745397
9_10-DiHOME	2.0032	1.0023	0.47007	0.745397
9-OxoOTrE	2.359	1.2382	0.48046	0.747092
14(15)-EpETE	29.033	4.8596	0.4846	0.747092
20-HDoHE	2.5854	1.3704	0.50833	0.751014
13-HOTrE	3.73	1.8992	0.52894	0.751014
AT-RvD6 (4_17-DiHDoHE)	1.2401	0.31051	0.53283	0.751014
13-HODE	3.9323	1.9754	0.53348	0.751014
11(12)-EpETrE	5.0504	2.3364	0.5528	0.751014
12(13)-EpOME	0.88938	-0.16912	0.57809	0.751014
5(S)_12(S)-DiHETE	1.4548	0.54086	0.57844	0.751014
11-HDoHE	5.4195	2.4381	0.58495	0.751014
15-HEDE	1.835	0.87579	0.5851	0.751014
15-HETE	5.7224	2.5166	0.59021	0.751014
PD1(n-3_DPA)	0.66566	-0.58715	0.59054	0.751014
D17-PGE1	14.738	3.8815	0.5929	0.751014
5(S)_15(S)-DiHETE	3.4173	1.7728	0.59467	0.751014
13_14-dh-PGE1	1.087	0.1204	0.59706	0.751014
LTB4	2.2121	1.1454	0.59723	0.751014
RvD5(n-3_DPA) (7_17-DiHDoPE)	0.8534	-0.22871	0.60121	0.751014
8-isoPGF2a & 11bPGF2a	0.779	-0.36031	0.60578	0.751014
TXB2	0.96196	-0.055956	0.60893	0.751014
11-dh-2_3-dinor TXB2	1.0639	0.0893	0.64608	0.788076
11_12-DiHETrE	1.7301	0.79082	0.66364	0.800696
9-OxoODE	1.0728	0.10135	0.6736	0.801315
16(17)-EpDPE	1.6634	0.73415	0.67914	0.801315
tetranor 12-HETE	1.6839	0.75178	0.68581	0.801315
9-HODE	1.1086	0.14877	0.71747	0.829575
13-HDoHE	3.4267	1.7768	0.73932	0.846026
16-HDoHE	1.7056	0.77032	0.79592	0.889495
12_13-DiHOME	1.0351	0.049834	0.79949	0.889495
8(S)_15(S)-DiHETE	3.5479	1.827	0.80567	0.889495
14(15)-EpETrE	2.6587	1.4107	0.80936	0.889495
5-oxoETE	3.5259	1.818	0.83251	0.905967
RvD6 (4_17-DiHDoHE)	1.3071	0.38639	0.85992	0.915792
RvD5	1.2658	0.3401	0.866	0.915792
6-keto PGF1a	4.8364	2.2739	0.86629	0.915792
17-oxoRvD1	1.1381	0.18657	0.88868	0.930599
15-OxoETE	0.83572	-0.25891	0.91955	0.953926
13-OxoODE	1.039	0.055228	0.93492	0.95504
Maresin2	1.0655	0.091485	0.94783	0.95504
5-HETrE	7.9053	2.9828	0.94954	0.95504
RvE3	1.5138	0.59822	0.95504	0.95504

### Sheet: WT - DPA vs VEH
	FC	log2(FC)	raw.pval	BH FDR
TXB3	0.1626	-2.6206	2.5913e-07	3.0821e-05
RvD3	0.16321	-2.6152	7.1968e-07	4.284e-05
RvE2	395.81	8.6287	0.00011745	0.00465885
RvD5(n-3_DPA) (7_17-DiHDoPE)	33.791	5.0786	0.00096488	0.0287052
AT-RvD6 (4_17-DiHDoHE)	2.0083	1.006	0.0025671	0.061097
PGD2	25.898	4.6948	0.0061908	0.10768
AT-RvD5(n-3_DPA) (7_17-DiHDoPE)	218.03	7.7684	0.0063341	0.10768
18-HEPE	433.37	8.7594	0.011681	0.163889
TXB2	0.88884	-0.17001	0.012395	0.163889
13_14-dh-PGE1	2.0334	1.0239	0.016942	0.20161
17(18)-EpETE	0.21492	-2.2181	0.024939	0.225734
PDx(10S_17S-DiHDoHE)	10.454	3.386	0.025126	0.225734
RvD2	5.0255	2.3293	0.027688	0.225734
15d-D12_14-PGJ3	5.3063	2.4077	0.029465	0.225734
14(15)-EpETE	0.14151	-2.821	0.030005	0.225734
5(6)-EpETrE	0.11116	-3.1692	0.035971	0.225734
20-HETE	30.962	4.9524	0.037939	0.225734
RvE1	3.5507	1.8281	0.038536	0.225734
PGF3a	0.66079	-0.59773	0.039913	0.225734
15-keto PGE2	1.8632	0.89776	0.040593	0.225734
Maresin2	0.29762	-1.7485	0.045415	0.225734
15-keto PGE1	3.2288	1.691	0.046159	0.225734
5_6-DiHETrE	21.442	4.4224	0.046272	0.225734
15-oxo LXA4	9.3319	3.2222	0.047301	0.225734
LTB5	4.0401	2.0144	0.048344	0.225734
PGD3	10.689	3.418	0.051046	0.225734
5(S)_15(S)-DiHETE	5.0086	2.3244	0.051217	0.225734
tetranor PGEM	11.87	3.5692	0.059449	0.252658
8(S)_15(S)-DiHETE	4.8577	2.2803	0.069763	0.278547
9-HEPE	546.16	9.0932	0.070222	0.278547
5-HEPE	1027.3	10.005	0.079341	0.304567
12(13)-EpOME	0.47402	-1.077	0.091723	0.341095
RvD4	5.031	2.3308	0.097325	0.35096
11(12)-EpETE	239.06	7.9012	0.1021	0.35735
8-HEPE	286.49	8.1623	0.10957	0.372538
11-dh-2_3-dinor TXB2	0.6375	-0.6495	0.11707	0.386981
MaR1(n-3_DPA)	21.516	4.4273	0.1227	0.390099
LXB4	0.26144	-1.9354	0.12733	0.390099
15d-D12_14-PGJ2	3.0993	1.6319	0.13415	0.390099
6_15-diketo PGFa	0.29328	-1.7696	0.13607	0.390099
AT-LXB4	3.5868	1.8427	0.13762	0.390099
8(9)-EpETE	0.25866	-1.9509	0.14027	0.390099
15-epi LXA4	50.849	5.6681	0.14096	0.390099
9-HETE	231.06	7.8522	0.14977	0.396561
17-oxoRvD1	0.35661	-1.4876	0.14996	0.396561
8-HDoHE	30.746	4.9423	0.1537	0.397615
5-HETE	146.17	7.1916	0.15807	0.40022
PGJ2	2.5705	1.362	0.16596	0.407519
8-HETrE	27.152	4.763	0.17404	0.407519
20-COOH LTB4	9.5741	3.2591	0.17427	0.407519
15-HEPE	295.74	8.2082	0.17559	0.407519
14_15-DiHETrE	2.2365	1.1613	0.17972	0.407519
7-HDoHE	17.436	4.124	0.1815	0.407519
5-oxoETE	53.726	5.7476	0.19035	0.413295
19_20-DiHDoPE	2.3269	1.2184	0.19898	0.413295
11-HEPE	208.67	7.705	0.19941	0.413295
11(12)-EpETrE	22.454	4.4889	0.20668	0.413295
15-HETE	8.4746	3.0831	0.20693	0.413295
PGA2	6.9295	2.7928	0.2082	0.413295
12-HEPE	105.64	6.723	0.21104	0.413295
4-HDoHE	29.049	4.8604	0.21246	0.413295
12-HHTrE	32.437	5.0196	0.21533	0.413295
15-OxoETE	14.843	3.8917	0.2233	0.421789
8-HETE	17.299	4.1126	0.2305	0.428586
10-HDoHE	15.919	3.9927	0.23484	0.429938
LTB4	3.2965	1.7209	0.24082	0.434206
9_10-DiHOME	5.8436	2.5469	0.25188	0.434894
2_3-dinor PGE1	1.8353	0.87605	0.25221	0.434894
20-HDoHE	7.0007	2.8075	0.25274	0.434894
9-HOTrE	22.078	4.4645	0.25582	0.434894
9-OxoOTrE	6.5205	2.705	0.26614	0.438885
12-HETE	53.12	5.7312	0.26708	0.438885
8-oxoRvD1	7.3098	2.8698	0.27284	0.438885
11-HETE	26.135	4.7079	0.27292	0.438885
9-HODE	0.72182	-0.47028	0.27861	0.442061
14(15)-EpETrE	5.156	2.3662	0.29558	0.460801
RvD5	0.80902	-0.30575	0.3017	0.460801
11-HDoHE	22.327	4.4807	0.30589	0.460801
11-HEDE	11.191	3.4843	0.30591	0.460801
LXA5	4.9295	2.3014	0.31852	0.461352
RvE3	0.63844	-0.64738	0.32022	0.461352
13-OxoODE	3.8354	1.9394	0.32314	0.461352
13-HODE	10.876	3.4431	0.32479	0.461352
13_14-dh-15k-PGD2	0.83177	-0.26574	0.32566	0.461352
AT-PD1	8.4892	3.0856	0.34613	0.480566
13-HOTrE	12.055	3.5916	0.3473	0.480566
PD1	6.2162	2.636	0.36945	0.503066
14-HDoHE	10.663	3.4145	0.37802	0.503066
15-HEDE	6.8685	2.78	0.37986	0.503066
16-HDoHE	2.3563	1.2365	0.38047	0.503066
13-HDoHE	7.7418	2.9527	0.39413	0.515401
19(R)-OH PGE2 & 20-OH PGE2	0.87494	-0.19275	0.40328	0.521634
6-keto PGF1a	0.44495	-1.1683	0.412	0.527183
iPF-VI	1.3822	0.46698	0.44406	0.562161
12-OxoLTB4	11.441	3.5162	0.4524	0.564035
15-OxoEDE	1.8913	0.91937	0.45607	0.564035
5-HETrE	50.81	5.667	0.45976	0.564035
9-OxoODE	1.6244	0.69987	0.46652	0.566489
tetranor 12-HETE	1.1643	0.21952	0.48105	0.578232
PD1(n-3_DPA)	4.3268	2.1133	0.5235	0.622965
9(10)-EpOME	1.2314	0.30025	0.53782	0.631423
LXA4	8.917	3.1566	0.54122	0.631423
5(S)_12(S)-DiHETE	3.4911	1.8037	0.56068	0.642634
5(S)_15(S)-DiHEPE	1.3152	0.3953	0.56163	0.642634
12_13-DiHOME	1.7629	0.81794	0.56923	0.645127
D17-PGE1	1.2613	0.33492	0.57618	0.646844
15-keto PGF2a	0.68183	-0.55253	0.59361	0.660183
11-dh TXB3	0.74441	-0.42584	0.61378	0.676295
8-isoPGF2a & 11bPGF2a	0.83022	-0.26843	0.64543	0.704644
D12-PGJ2	0.95237	-0.070405	0.66761	0.722233
13(14)-EpDPE	6.0602	2.5994	0.67872	0.727637
PGE2	0.95988	-0.059072	0.69275	0.736047
16(17)-EpDPE	1.5211	0.60507	0.74557	0.785158
Bicyclo PGE1	2.9311	1.5514	0.76478	0.798323
8_9-DiHETrE	3.2554	1.7028	0.80598	0.834014
RvD6 (4_17-DiHDoHE)	1.5146	0.59895	0.84914	0.871101
7(8)-EpDPE	9.0539	3.1785	0.87346	0.888391
13_14-dh-15k-PGE2	1.0087	0.012549	0.96295	0.971111
PGF2a	0.99818	-0.0026244	0.99499	0.99499

### Sheet: WT - DHA vs VEH
	FC	log2(FC)	raw.pval	BH FDR
RvD3	140.22	7.1316	2.1286e-07	2.3856e-05
PGD3	6.2025	2.6329	4.4824e-06	0.00025088
RvD1 & AT-RvD1	246.26	7.944	8.2689e-06	0.000308747
19_20-DiHDoPE	14.546	3.8625	1.3519e-05	0.000378
PDx(10S_17S-DiHDoHE)	345.13	8.431	7.4805e-05	0.00161658
15-epi LXA4	5.1415	2.3622	0.00010232	0.00161658
AT-PD1	1360.7	10.41	0.00011043	0.00161658
AT-RvD6 (4_17-DiHDoHE)	39.404	5.3003	0.00011547	0.00161658
RvD5	79.248	6.3083	0.00016048	0.00199708
PD1(n-3_DPA)	35.688	5.1574	0.00062372	0.00698566
RvE2	17.293	4.1121	0.0016595	0.0168967
20-HETE	32.524	5.0234	0.0026554	0.0242523
20-HDoHE	644.07	9.3311	0.002815	0.0242523
PGD2	5.3711	2.4252	0.0034367	0.0266187
16-HDoHE	274.93	8.1029	0.003565	0.0266187
7-HDoHE	1825.4	10.834	0.0049585	0.0347095
PGJ2	3.2	1.6781	0.0070623	0.0465281
8-HDoHE	1771.6	10.791	0.010692	0.0653744
11-dh-2_3-dinor TXB2	0.70445	-0.50543	0.011355	0.0653744
10-HDoHE	1045.5	10.03	0.011674	0.0653744
18-HEPE	190.38	7.5728	0.015062	0.0781251
PGA2	5.6362	2.4947	0.015346	0.0781251
15-keto PGE1	4.0794	2.0284	0.018782	0.0914602
4-HDoHE	444.3	8.7954	0.024055	0.111727
17(18)-EpETE	0.21492	-2.2181	0.024939	0.111727
11-HDoHE	848.53	9.7288	0.02856	0.123028
14-HDoHE	605.18	9.2412	0.033675	0.139689
LTB5	4.0472	2.0169	0.040591	0.162364
11(12)-EpETE	248.66	7.958	0.042452	0.163953
5_6-DiHETrE	11.913	3.5745	0.045233	0.167743
PD1	132.26	7.0473	0.046429	0.167743
MaR1(n-3_DPA)	68.435	6.0967	0.048459	0.169606
13-HDoHE	568.23	9.1503	0.054652	0.185486
5-HEPE	83.174	6.3781	0.061096	0.199018
13(14)-EpDPE	288.77	8.1738	0.062193	0.199018
9-HEPE	525.91	9.0387	0.064769	0.201504
RvD5(n-3_DPA) (7_17-DiHDoPE)	0.44752	-1.16	0.067022	0.202877
13_14-dh-15k-PGD2	0.46422	-1.1071	0.071537	0.210846
12(13)-EpOME	0.46736	-1.0974	0.087396	0.250983
8-HEPE	353.01	8.4636	0.090842	0.254358
LXB4	0.23753	-2.0738	0.11805	0.319223
11-HEPE	148.58	7.2151	0.11994	0.319223
LXA4	1.7872	0.8377	0.12543	0.319223
15-HEPE	282.03	8.1397	0.12914	0.319223
6-keto PGF1a	0.33068	-1.5965	0.13399	0.319223
RvD2	3.0926	1.6288	0.13413	0.319223
6_15-diketo PGFa	0.29328	-1.7696	0.13607	0.319223
TXB2	0.88032	-0.1839	0.13681	0.319223
8(9)-EpETE	0.25866	-1.9509	0.14027	0.320617
RvE1	1.6887	0.75594	0.14831	0.332214
8-HETrE	10.647	3.4124	0.17179	0.363938
11-HEDE	4.5326	2.1803	0.17216	0.363938
PGF3a	0.76121	-0.39364	0.17367	0.363938
15-HETE	6.7964	2.7648	0.17547	0.363938
17-HDoHE	563.22	9.1376	0.18228	0.371188
5-HETE	16.747	4.0658	0.22375	0.4475
5(S)_15(S)-DiHEPE	0.67951	-0.55744	0.23187	0.455604
12-HHTrE	16.701	4.0618	0.25186	0.472351
2_3-dinor PGE1	2.0914	1.0644	0.25317	0.472351
RvD6 (4_17-DiHDoHE)	242.15	7.9198	0.25675	0.472351
PGE2	1.2446	0.31569	0.25789	0.472351
12-HEPE	73.248	6.1947	0.26148	0.472351
14_15-DiHETrE	2.4945	1.3188	0.27451	0.488018
12-OxoLTB4	3.4108	1.7701	0.2916	0.501455
LXA5	4.7821	2.2576	0.29331	0.501455
8-HETE	11.547	3.5294	0.2955	0.501455
D12-PGJ2	0.82808	-0.27216	0.30579	0.511171
5(S)_12(S)-DiHETE	4.1221	2.0434	0.32638	0.537567
9-HODE	1.3982	0.48358	0.33844	0.549352
13-HOTrE	5.5714	2.478	0.35081	0.553501
12-HETE	23.154	4.5332	0.35088	0.553501
11-HETE	6.4397	2.687	0.36591	0.566935
9_10-DiHOME	2.3425	1.228	0.36952	0.566935
9-HOTrE	4.0766	2.0274	0.37509	0.567704
17-oxoRvD1	0.78067	-0.35722	0.38297	0.571902
16(17)-EpDPE	264.92	8.0494	0.39057	0.572451
15-HEDE	0.8841	-0.17772	0.39356	0.572451
LTB4	3.2929	1.7194	0.40272	0.576559
13_14-dh-15k-PGE2	1.7939	0.84311	0.40668	0.576559
13-HODE	5.4842	2.4553	0.4528	0.63392
12_13-DiHOME	1.7148	0.77804	0.46195	0.63866
15-OxoETE	10.363	3.3733	0.46759	0.63866
13-OxoODE	2.0934	1.0658	0.49587	0.662627
15-OxoEDE	1.7628	0.81788	0.49697	0.662627
Maresin2	83.63	6.3859	0.50415	0.664292
PGF2a	0.80759	-0.3083	0.51098	0.665462
9-OxoOTrE	2.7449	1.4568	0.53359	0.68692
iPF-VI	1.1654	0.2208	0.54362	0.688004
11(12)-EpETrE	3.0298	1.5992	0.54779	0.688004
14(15)-EpETE	20.177	4.3346	0.55286	0.688004
13_14-dh-PGE1	0.83776	-0.25539	0.56217	0.691902
19(R)-OH PGE2 & 20-OH PGE2	0.96091	-0.057531	0.6231	0.75252
tetranor 12-HETE	1.6753	0.74441	0.62486	0.75252
9-OxoODE	1.171	0.22775	0.64035	0.76297
5(S)_15(S)-DiHETE	2.4789	1.3097	0.65583	0.773189
TXB3	1.0606	0.084871	0.68933	0.803132
7(8)-EpDPE	90.015	6.4921	0.69557	0.803132
15-keto PGF2a	0.92553	-0.11165	0.70373	0.804263
11-dh TXB3	0.59226	-0.7557	0.74434	0.839709
D17-PGE1	1.8138	0.859	0.74974	0.839709
9(10)-EpOME	0.95298	-0.069482	0.808	0.896
RvE3	1.1569	0.21026	0.81909	0.899393
15d-D12_14-PGJ3	1.4616	0.54759	0.83606	0.900986
8_9-DiHETrE	2.6684	1.416	0.83663	0.900986
14(15)-EpETrE	2.079	1.0559	0.86792	0.925781
8(S)_15(S)-DiHETE	2.4825	1.3118	0.87906	0.928818
5(6)-EpETrE	3.8993	1.9632	0.91501	0.950206
15-keto PGE2	1.0138	0.019841	0.91627	0.950206
5-oxoETE	2.4089	1.2684	0.92935	0.954928
8-isoPGF2a & 11bPGF2a	0.94535	-0.081084	0.96597	0.982866
5-HETrE	6.0801	2.6041	0.97409	0.982866
Bicyclo PGE1	1.6283	0.70337	0.99775	0.99775

### Sheet: WT - MIX vs VEH
	FC	log2(FC)	raw.pval	BH FDR
D17-PGE1	31.605	4.9821	2.5065e-09	3.012e-07
PGD3	5.3223	2.412	1.051e-08	6.3e-07
RvD3	25.146	4.6523	2.4125e-08	9.64e-07
PGD2	36.757	5.2	1.2261e-07	3.69e-06
15-epi LXA4	38.73	5.2754	9.3137e-07	2.2344e-05
15-keto PGE2	0.14891	-2.7474	1.2137e-06	2.42e-05
PGE2	13.113	3.7129	1.8444e-06	3.15429e-05
TXB3	4.8819	2.2875	2.2255e-06	3.345e-05
15-oxo LXA4	6.0158	2.5888	7.4324e-06	9.90667e-05
RvD1 & AT-RvD1	48.572	5.6021	6.7456e-05	0.000785455
D12-PGJ2	4.6536	2.2184	7.1987e-05	0.000785455
LXA5	51.445	5.685	0.00023224	0.0023224
AT-LXB4	9.6739	3.2741	0.00031611	0.00291794
AT-PD1	276.91	8.1133	0.00047741	0.00409209
PDx(10S_17S-DiHDoHE)	77.958	6.2846	0.00055656	0.00422139
RvE2	137.2	7.1001	0.00059466	0.00422139
15-keto PGE1	25.163	4.6533	0.00059803	0.00422139
LXA4	13.662	3.7721	0.00073283	0.00488553
RvE1	12.467	3.6401	0.00085818	0.00542008
13_14-dh-15k-PGE2	22.536	4.4941	0.00094342	0.00566052
19_20-DiHDoPE	3.5123	1.8124	0.0011944	0.00682514
MaR1(n-3_DPA)	29.783	4.8964	0.0016199	0.00883582
AT-RvD6 (4_17-DiHDoHE)	12.396	3.6318	0.0017374	0.009004
15-keto PGF2a	15.396	3.9445	0.0018008	0.009004
Maresin2	20.209	4.3369	0.0025793	0.0123806
11-dh-TXB2	5.2803	2.4006	0.0028981	0.0129316
PGJ2	14.737	3.8813	0.0029096	0.0129316
RvD5(n-3_DPA) (7_17-DiHDoPE)	6.4752	2.6949	0.017571	0.0753043
20-HDoHE	167	7.3837	0.022813	0.0940065
16-HDoHE	76.362	6.2548	0.023803	0.0940065
20-HETE	37.571	5.2316	0.024285	0.0940065
7-HDoHE	414.15	8.694	0.025322	0.0949575
PGF3a	1.4405	0.52652	0.026787	0.09522
5-oxoETE	21.171	4.404	0.026979	0.09522
LXB4	0.17431	-2.5202	0.031798	0.109022
PGF2a	2.1557	1.1082	0.036605	0.120619
2_3-dinor PGE1	2.9202	1.5461	0.037191	0.120619
18-HEPE	271.31	8.0838	0.041225	0.130184
10-HDoHE	244.3	7.9325	0.045295	0.136974
5(S)_15(S)-DiHETE	10.417	3.3808	0.045658	0.136974
8-HDoHE	415.03	8.6971	0.050459	0.147685
5_6-DiHETrE	40.07	5.3244	0.063714	0.18204
LTB5	9.0476	3.1775	0.069135	0.189158
11(12)-EpETE	157.89	7.3028	0.069358	0.189158
8_9-DiHETrE	6.3883	2.6754	0.07374	0.193463
4-HDoHE	146.37	7.1935	0.074161	0.193463
14_15-DiHETrE	9.9816	3.3193	0.077662	0.198286
5-HEPE	873.51	9.7707	0.084431	0.211078
5-HETE	105.5	6.7211	0.095087	0.232866
8-HEPE	319.04	8.3176	0.10921	0.259223
11-HDoHE	193.12	7.5934	0.11309	0.259223
14-HDoHE	133.83	7.0643	0.11437	0.259223
8-isoPGF2a & 11bPGF2a	1.9593	0.97037	0.11449	0.259223
11-HEPE	194.93	7.6068	0.11943	0.2654
17(18)-EpETE	0.30252	-1.7249	0.12484	0.272378
6_15-diketo PGFa	0.29328	-1.7696	0.13607	0.28188
5_6-DiHETE(EPA)	3.4877	1.8023	0.13673	0.28188
AT-RvD5(n-3_DPA) (7_17-DiHDoPE)	3.6867	1.8823	0.13855	0.28188
8(9)-EpETE	0.25866	-1.9509	0.14027	0.28188
13-HDoHE	137.95	7.108	0.14094	0.28188
15d-D12_14-PGJ2	4.5769	2.1944	0.14691	0.289003
15-HETE	31.209	4.9639	0.15646	0.302826
13_14-dh-PGE1	2.1223	1.0856	0.16587	0.31485
15-HEPE	205.12	7.6803	0.16792	0.31485
13(14)-EpDPE	63.438	5.9873	0.18005	0.3324
11-dh-2_3-dinor TXB2	0.64385	-0.63521	0.18677	0.339582
9-HETE	196.01	7.6148	0.19287	0.345439
iPF-VI	1.4524	0.53843	0.19814	0.349659
17-HDoHE	83.409	6.3821	0.21098	0.358688
5-HETrE	22.798	4.5108	0.2111	0.358688
PD1	39.261	5.295	0.21301	0.358688
8-HETE	48.667	5.6049	0.22095	0.358688
RvD5	1.0914	0.1262	0.22296	0.358688
8-HETrE	11.937	3.5774	0.22387	0.358688
5(6)-EpETrE	0.35153	-1.5083	0.22418	0.358688
12-HHTrE	19.953	4.3185	0.23768	0.375284
12-HEPE	142.94	7.1593	0.24246	0.37786
Bicyclo PGE2	9.3558	3.2259	0.25935	0.399
TXB2	1.097	0.13363	0.27511	0.4149
13-OxoODE	2.335	1.2234	0.2766	0.4149
11-HETE	20.609	4.3652	0.2862	0.424
15-OxoETE	7.8709	2.9765	0.29977	0.438688
11(12)-EpETrE	8.5664	3.0987	0.30733	0.444333
RvD6 (4_17-DiHDoHE)	47.291	5.5635	0.31306	0.447229
9-HODE	1.183	0.2424	0.31822	0.449252
12-HETE	36.011	5.1704	0.34355	0.474552
12(13)-EpOME	0.73858	-0.43718	0.34405	0.474552
LTB4	4.0899	2.0321	0.35076	0.478309
PGA2	20.943	4.3884	0.37979	0.512076
9-HOTrE	3.7323	1.9001	0.3944	0.525867
9-HEPE	322.61	8.3336	0.41851	0.551881
9_10-DiHOME	3.2992	1.7221	0.45665	0.587876
Bicyclo PGE1	0.96957	-0.044587	0.45718	0.587876
13-HODE	4.8968	2.2918	0.46968	0.587876
tetranor 12-HETE	2.4449	1.2898	0.46978	0.587876
13-HOTrE	4.7175	2.238	0.47282	0.587876
11-HEDE	2.8042	1.4876	0.4752	0.587876
16(17)-EpDPE	53.687	5.7465	0.48295	0.591367
15-OxoEDE	1.7045	0.76932	0.4905	0.59238
9-OxoODE	1.2226	0.28991	0.49365	0.59238
9-OxoOTrE	2.4027	1.2646	0.5136	0.602272
14(15)-EpETE	0.64518	-0.63223	0.51603	0.602272
9(10)-EpOME	1.1285	0.17443	0.51695	0.602272
17-oxoRvD1	0.71919	-0.47555	0.54359	0.62168
5(S)_12(S)-DiHETE	3.8765	1.9547	0.54397	0.62168
13_14-dh-15k-PGD2	1.4433	0.52933	0.56105	0.635151
11-dh TXB3	1.2809	0.35714	0.56685	0.63572
8(S)_15(S)-DiHETE	11.353	3.505	0.6048	0.672
11_12-DiHETrE	13.847	3.7915	0.62513	0.688217
PD1(n-3_DPA)	2.4425	1.2883	0.63929	0.691849
15d-D12_14-PGJ3	2.4734	1.3065	0.63996	0.691849
5(S)_15(S)-DiHEPE	2.1935	1.1333	0.67479	0.720595
15-HEDE	1.8748	0.90675	0.67856	0.720595
6-keto PGF1a	1.1606	0.2149	0.69551	0.732116
RvE3	0.98605	-0.020269	0.72489	0.756407
7(8)-EpDPE	47.244	5.5621	0.73328	0.758566
14(15)-EpETrE	2.7994	1.4851	0.75366	0.772985
19(R)-OH PGE2 & 20-OH PGE2	0.98287	-0.024922	0.80644	0.820108
12_13-DiHOME	1.2711	0.34603	0.83212	0.839113
12-OxoLTB4	5.5066	2.4612	0.96974	0.96974

### Sheet: Alox15KO - ARA vs VEH
	FC	log2(FC)	raw.pval	BH FDR
D17-PGE1	146.31	7.1929	2.2993e-07	2.622e-05
PGE2	209.06	7.7078	8.2934e-07	4.4745e-05
RvE1	16.733	4.0647	1.411e-06	4.4745e-05
8(9)-EpETE	6.5193	2.7047	1.5678e-06	4.4745e-05
D12-PGJ2	39.503	5.3039	3.023e-06	6.8856e-05
RvD6 (4_17-DiHDoHE)	6.2843	2.6517	5.3688e-06	8.79429e-05
PGA2	6.5261	2.7062	5.3999e-06	8.79429e-05
PGD2	160.48	7.3263	1.1628e-05	0.000162133
15-keto PGF2a	143.06	7.1605	1.2836e-05	0.000162133
11-dh TXB3	134.43	7.0707	1.493e-05	0.00016986
TXB3	48.342	5.5952	5.6007e-05	0.000580364
13_14-dh-15k-PGE2	41.922	5.3896	6.4246e-05	0.0006099
LXA4	45.575	5.5102	0.000192	0.00168369
AT-LXB4	12.245	3.6141	0.00021858	0.00177987
17-oxoRvD1	19.406	4.2784	0.0004214	0.00320264
5-HETE	6.57	2.7159	0.00055776	0.00397404
11(12)-EpETrE	2.3533	1.2347	0.00088656	0.00594517
PGJ2	17.063	4.0928	0.00097797	0.00619381
15d-D12_14-PGJ2	8.24	3.0426	0.0025734	0.0154404
13_14-dh-15k-PGD2	22.11	4.4666	0.0028143	0.0160415
6-keto PGF1a	62.428	5.9641	0.003455	0.0187557
PGF2a	12.469	3.6402	0.0043574	0.0225793
5-HETrE	5.8624	2.5515	0.0053027	0.0262829
iPF-VI	2.8364	1.5041	0.006103	0.0289893
8-isoPGF2a & 11bPGF2a	6.7666	2.7584	0.0072202	0.0329241
14_15-DiHETrE	28.13	4.814	0.012429	0.0544964
Bicyclo PGE1	5.4397	2.4435	0.018122	0.0765151
TXB2	0.78635	-0.34676	0.019407	0.0790142
RvD2	0.24136	-2.0507	0.024181	0.0950563
LXB4	0.18774	-2.4132	0.026236	0.0996968
5_6-DiHETrE	6.4907	2.6984	0.028986	0.103501
5(S)_15(S)-DiHEPE	0.1697	-2.559	0.029053	0.103501
15-HETE	6.604	2.7233	0.039256	0.135612
15-keto PGE1	3.1055	1.6348	0.045673	0.153139
8(S)_15(S)-DiHETE	90.205	6.4951	0.048808	0.158975
20-HETE	4.5683	2.1916	0.060087	0.190275
11-HETE	3.6303	1.8601	0.064104	0.19751
2_3-dinor PGE1	1.8725	0.90495	0.079603	0.233142
LTB4	12.236	3.613	0.079759	0.233142
tetranor 12-HETE	23.949	4.5819	0.089875	0.251937
AT-RvD6 (4_17-DiHDoHE)	1.2917	0.36928	0.090609	0.251937
11_12-DiHETrE	63.118	5.98	0.10597	0.287633
8-HETE	18.823	4.2344	0.1247	0.326688
12-HETE	34.35	5.1022	0.12609	0.326688
9-HOTrE	1.3596	0.44321	0.12933	0.327636
5(S)_6(S)-DiHETE	0.31969	-1.6453	0.13425	0.332707
11-dh-TXB2	3.5478	1.8269	0.13726	0.332929
20-hydroxy LTB4	4.1141	2.0406	0.14265	0.338794
15-epi LXA4	0.22227	-2.1696	0.14622	0.340185
RvD5(n-3_DPA) (7_17-DiHDoPE)	0.66995	-0.57787	0.15297	0.344168
15-OxoETE	1.4198	0.50569	0.15397	0.344168
12-OxoLTB4	0.1521	-2.7169	0.16115	0.352755
5(S)_12(S)-DiHETE	7.1031	2.8284	0.164	0.352755
11(12)-EpETE	1.3589	0.44249	0.16867	0.356081
5_6-DiHETE(EPA)	9.2033	3.2022	0.17298	0.35854
11-dh-2_3-dinor TXB2	0.6488	-0.62415	0.19026	0.387315
17(18)-EpETE	0.66327	-0.59234	0.21741	0.43482
AT-RvD3	1.5168	0.60105	0.22968	0.45144
8-HETrE	1.5689	0.64975	0.25138	0.482638
13_14-dh-PGE1	1.4815	0.5671	0.25402	0.482638
MaR1(n-3_DPA)	2.0165	1.0118	0.26542	0.496031
Bicyclo PGE2	2.4486	1.292	0.27345	0.502795
12-HEPE	3.2792	1.7133	0.32224	0.579708
LTB5	2.5401	1.3449	0.32545	0.579708
13-HOTrE	1.729	0.78993	0.33352	0.584943
5-oxoETE	3.7924	1.9231	0.33977	0.586875
15-HEDE	1.3777	0.46227	0.36065	0.600631
11-HEPE	2.0373	1.0267	0.36304	0.600631
9(10)-EpOME	0.87217	-0.19732	0.36354	0.600631
RvE2	2.9706	1.5708	0.36905	0.601024
9_10-DiHOME	1.5014	0.58629	0.38495	0.611325
10-HDoHE	1.5457	0.62829	0.3861	0.611325
5(S)_15(S)-DiHETE	9.4267	3.2368	0.394	0.612683
9-HODE	0.87247	-0.19682	0.40417	0.612683
4-HDoHE	1.1858	0.24581	0.40787	0.612683
9-HETE	30.601	4.9355	0.41378	0.612683
13-HODE	1.6006	0.6786	0.41383	0.612683
8-HEPE	2.2244	1.1534	0.41962	0.613291
Maresin2	1.2363	0.30603	0.42813	0.615215
20-HDoHE	1.8977	0.92425	0.43173	0.615215
14(15)-EpETrE	3.9355	1.9766	0.43857	0.616465
19_20-DiHDoPE	0.86613	-0.20734	0.4458	0.616465
RvD3	1.1594	0.21338	0.44883	0.616465
12(13)-EpOME	0.88441	-0.17721	0.47366	0.642824
15-OxoEDE	0.69644	-0.52193	0.49294	0.66112
tetranor PGEM	1.7835	0.83467	0.5155	0.683337
12_13-DiHOME	1.0127	0.018208	0.55129	0.72238
7-HDoHE	0.98667	-0.01936	0.57435	0.744044
19(20)-EpDPE	0.72219	-0.46955	0.59142	0.751817
13-OxoODE	1.1414	0.19075	0.59354	0.751817
PDx(10S_17S-DiHDoHE)	0.73681	-0.44064	0.61717	0.773158
9-OxoODE	0.96349	-0.053656	0.6339	0.785485
RvE3	1.783	0.8343	0.65427	0.802008
14-HDoHE	1.3632	0.44699	0.7041	0.853836
PD1	0.89018	-0.16782	0.71153	0.853836
7(8)-EpDPE	0.56277	-0.82938	0.7292	0.858951
22-OH-PD1	1.0273	0.038856	0.74014	0.858951
8-HDoHE	1.2015	0.26485	0.74329	0.858951
AT-PD1	1.6251	0.70052	0.76629	0.858951
18-HEPE	1.9542	0.96656	0.76672	0.858951
14(15)-EpETE	0.95661	-0.064003	0.76862	0.858951
17-HDoHE	0.74433	-0.42598	0.77379	0.858951
9-HEPE	1.1898	0.25075	0.77607	0.858951
11-HEDE	1.093	0.12826	0.79372	0.862682
RvD5	1.1136	0.15526	0.7967	0.862682
19(R)-OH PGE2 & 20-OH PGE2	0.93937	-0.090241	0.80247	0.862682
PGF3a	0.97394	-0.038099	0.80971	0.862682
11-HDoHE	1.1794	0.238	0.81729	0.862695
15-HEPE	2.1802	1.1245	0.83036	0.86845
13-HDoHE	1.294	0.37181	0.92804	0.958145
15-oxo LXA4	2.1386	1.0966	0.94266	0.958145
16-HDoHE	1.2679	0.3424	0.94369	0.958145
9-OxoOTrE	1.0503	0.070831	0.94974	0.958145
15d-D12_14-PGJ3	0.99244	-0.010946	0.97704	0.97704

### Sheet: Alox15KO - EPA vs VEH
	FC	log2(FC)	raw.pval	BH FDR
PGD3	5.3936	2.4313	1.2162e-08	1.3908e-06
RvE1	35.82	5.1627	3.0236e-07	1.2084e-05
AT-LXB4	5.7637	2.527	3.9881e-07	1.2084e-05
17(18)-EpETE	0.17419	-2.5213	4.2436e-07	1.2084e-05
LXA5	584.47	9.191	3.153e-06	7.182e-05
PGD2	190.56	7.5741	1.0843e-05	0.0002052
D17-PGE1	0.12815	-2.9641	2.4436e-05	0.000397371
TXB3	65.884	6.0419	3.3687e-05	0.00045372
13_14-dh-15k-PGE2	65.874	6.0416	3.5923e-05	0.00045372
15-keto PGF2a	73.099	6.1918	3.9762e-05	0.00045372
PGE2	13.274	3.7305	6.0867e-05	0.000631145
15-epi LXA4	270.49	8.0794	6.8265e-05	0.00064885
15-keto PGE1	114.4	6.8379	7.7878e-05	0.000683123
5_6-DiHETrE	10.227	3.3543	0.00028428	0.00231485
RvE2	513.89	9.0053	0.00053972	0.00410187
LXA4	17.175	4.1022	0.00092275	0.00657459
PGF3a	4.7755	2.2556	0.0010342	0.00693522
15-oxo LXA4	18.049	4.1739	0.0011381	0.00720797
5(S)_15(S)-DiHEPE	0.064139	-3.9626	0.0015379	0.0092274
5(S)_15(S)-DiHETE	3.2004	1.6783	0.0046647	0.0254481
20-HETE	23.225	4.5376	0.0046878	0.0254481
11(12)-EpETE	11.747	3.5542	0.010597	0.0549117
LTB5	44.117	5.4633	0.012717	0.0630321
Bicyclo PGE1	11.412	3.5124	0.016485	0.0783038
18-HEPE	288.18	8.1708	0.019628	0.0895037
11-dh-TXB2	4.3646	2.1258	0.024858	0.108993
LXB4	0.18774	-2.4132	0.026236	0.110774
13(14)-EpDPE	6.9035	2.7873	0.030598	0.124578
8-HEPE	240.39	7.9093	0.054146	0.21285
PGF2a	1.9626	0.9728	0.067289	0.254146
PGJ2	69.009	6.1087	0.06911	0.254146
9-OxoOTrE	1.4878	0.57314	0.077549	0.276268
9-HOTrE	1.5116	0.59611	0.082271	0.284209
8_9-DiHETrE	6.2334	2.64	0.085309	0.286036
5-oxoETE	0.14789	-2.7574	0.092413	0.301002
11-HEPE	103.31	6.6909	0.11076	0.35074
11(12)-EpETrE	1.4356	0.52163	0.12646	0.377313
17-oxoRvD1	3.2374	1.6948	0.13482	0.377313
9-HETE	0.3	-1.7369	0.13547	0.377313
19(20)-EpDPE	0.29885	-1.7425	0.13557	0.377313
20-COOH LTB4	3.4274	1.7771	0.13622	0.377313
12-HEPE	216.41	7.7576	0.13901	0.377313
13_14-dh-15k-PGD2	0.14656	-2.7704	0.16252	0.430867
5-HEPE	4.5884	2.198	0.17306	0.448383
RvD5	0.35353	-1.5001	0.18949	0.480041
14(15)-EpETrE	8.1947	3.0347	0.19937	0.481243
8-HETrE	2.4396	1.2866	0.19944	0.481243
9-OxoODE	1.0673	0.093994	0.20541	0.481243
13-HOTrE	3.6672	1.8747	0.20685	0.481243
RvD3	1.4995	0.5845	0.21338	0.486506
15-HEPE	133.07	7.0561	0.22043	0.492726
2_3-dinor TXB2	2.1807	1.1248	0.23417	0.513373
13_14-dh-PGE1	1.5534	0.63542	0.25962	0.558428
13-HODE	2.1463	1.1019	0.27176	0.573716
PD1	1.5752	0.65558	0.2929	0.593095
9-HODE	1.1255	0.1705	0.29651	0.593095
6-keto PGF1a	13.395	3.7436	0.29773	0.593095
14_15-DiHETrE	2.0325	1.0233	0.30175	0.593095
TXB2	1.0936	0.12914	0.31872	0.615832
8-HETE	5.6465	2.4974	0.33639	0.630364
12-HETE	9.7644	3.2875	0.3373	0.630364
11-dh-2_3-dinor TXB2	0.78128	-0.35609	0.35789	0.636381
14-HDoHE	2.7421	1.4553	0.363	0.636381
15-HEDE	1.4595	0.54546	0.36836	0.636381
LTB4	4.3477	2.1203	0.37436	0.636381
20-HDoHE	2.6531	1.4077	0.3762	0.636381
8-HDoHE	2.2629	1.1782	0.379	0.636381
RvE3	3.514	1.8131	0.38852	0.636381
PD1(n-3_DPA)	3.7511	1.9073	0.39069	0.636381
9-HEPE	5.0039	2.323	0.39076	0.636381
9_10-DiHOME	1.3414	0.42378	0.40328	0.64752
5-HETE	2.4002	1.2631	0.43701	0.660403
tetranor PGEM	2.0049	1.0035	0.44097	0.660403
13-OxoODE	1.046	0.064853	0.44156	0.660403
15-HETE	2.3515	1.2336	0.44556	0.660403
RvD2	0.93835	-0.091797	0.45574	0.660403
2_3-dinor PGE1	1.1904	0.25139	0.45906	0.660403
5-HETrE	0.87323	-0.19556	0.46391	0.660403
PDx(10S_17S-DiHDoHE)	1.7946	0.84363	0.46599	0.660403
10-HDoHE	2.0003	1.0002	0.46716	0.660403
22-OH-PD1	0.56244	-0.83024	0.47625	0.660403
tetranor 12-HETE	7.846	2.972	0.48062	0.660403
19(R)-OH PGE2 & 20-OH PGE2	1.2237	0.29121	0.48082	0.660403
iPF-VI	1.4127	0.49842	0.50711	0.68349
19_20-DiHDoPE	0.88166	-0.18171	0.50962	0.68349
AT-PD1	0.6005	-0.73576	0.51629	0.684384
8(S)_15(S)-DiHETE	0.59421	-0.75094	0.52273	0.684957
15-OxoEDE	0.73113	-0.4518	0.54292	0.703328
12_13-DiHOME	1.0103	0.014724	0.56097	0.718546
4-HDoHE	1.1654	0.22078	0.63363	0.79473
AT-RvD6 (4_17-DiHDoHE)	1.0214	0.030491	0.63439	0.79473
Maresin2	1.0115	0.016547	0.66615	0.825447
11-HETE	1.7285	0.78953	0.69295	0.831288
7(8)-EpDPE	0.9246	-0.1131	0.69807	0.831288
12(13)-EpOME	1.0294	0.041826	0.70561	0.831288
D12-PGJ2	1.1684	0.22457	0.70776	0.831288
RvD1 & AT-RvD1	1.0235	0.033492	0.72051	0.831288
15d-D12_14-PGJ3	0.9797	-0.029588	0.72344	0.831288
17-HDoHE	0.99218	-0.011329	0.72469	0.831288
11-HDoHE	2.1111	1.078	0.7292	0.831288
16(17)-EpDPE	0.98509	-0.021669	0.74625	0.838486
MaR1(n-3_DPA)	0.93772	-0.092778	0.75335	0.838486
11-HEDE	1.1223	0.16647	0.76076	0.838486
5(S)_6(S)-DiHETE	1.1053	0.14442	0.7703	0.838486
16-HDoHE	1.9979	0.99851	0.77229	0.838486
12-OxoLTB4	18.248	4.1897	0.82196	0.883796
13-HDoHE	2.0314	1.0225	0.83231	0.883796
RvD5(n-3_DPA) (7_17-DiHDoPE)	1.032	0.04538	0.83728	0.883796
7-HDoHE	1.9194	0.94068	0.89721	0.92683
AT-RvD3	1.393	0.47821	0.89814	0.92683
8-isoPGF2a & 11bPGF2a	0.80978	-0.3044	0.90244	0.92683
15-OxoETE	1.4995	0.58449	0.91323	0.929538
9(10)-EpOME	0.98237	-0.025657	0.93413	0.942397
14(15)-EpETE	0.99465	-0.0077399	0.96211	0.96211

### Sheet: Alox15KO - DPA vs VEH
	FC	log2(FC)	raw.pval	BH FDR
17(18)-EpETE	0.17419	-2.5213	4.2436e-07	4.876e-05
RvD3	0.13665	-2.8715	8.4731e-06	0.000463833
RvE2	1462.1	10.514	1.2087e-05	0.000463833
5(S)_15(S)-DiHETE	6.4986	2.7001	6.8874e-05	0.00198087
15-epi LXA4	169.92	7.4087	0.00010994	0.00252862
PGD2	61.005	5.9308	0.00032197	0.00617109
RvD2	15.496	3.9538	0.00087081	0.0121806
11-dh-2_3-dinor TXB2	1.9254	0.94516	0.0010462	0.0121806
AT-RvD6 (4_17-DiHDoHE)	2.0546	1.0388	0.0011232	0.0121806
TXB3	8.9801	3.1667	0.0011343	0.0121806
PGJ2	27.331	4.7725	0.0011651	0.0121806
5(S)_15(S)-DiHEPE	0.064139	-3.9626	0.001538	0.0147392
LXA5	19.557	4.2896	0.0023035	0.0203771
8(S)_15(S)-DiHETE	29.912	4.9026	0.003262	0.026795
RvD5(n-3_DPA) (7_17-DiHDoPE)	14.492	3.8572	0.004173	0.031993
18-HEPE	640.68	9.3235	0.0067707	0.0480329
LTB5	12.264	3.6163	0.0071919	0.0480329
AT-RvD5(n-3_DPA) (7_17-DiHDoPE)	80.67	6.334	0.0075182	0.0480329
6-keto PGF1a	9.1575	3.195	0.008062	0.0487963
tetranor 12-HETE	11.264	3.4937	0.018544	0.106628
AT-LXB4	4.6196	2.2078	0.024682	0.120903
AT-RvD3	0.19321	-2.3718	0.025957	0.120903
LXB4	0.18774	-2.4132	0.026236	0.120903
Maresin2	0.21009	-2.2509	0.026444	0.120903
14(15)-EpETrE	21.756	4.4433	0.027899	0.120903
13_14-dh-15k-PGE2	3.7303	1.8993	0.02827	0.120903
20-HETE	27.306	4.7711	0.028386	0.120903
5(S)_12(S)-DiHETE	9.1186	3.1888	0.0378	0.15525
15-keto PGE1	4.9171	2.2978	0.047868	0.189821
2_3-dinor PGE1	1.9867	0.99037	0.05192	0.195589
13(14)-EpDPE	29.349	4.8752	0.052724	0.195589
8-HEPE	162.61	7.3452	0.065392	0.229394
PGE2	2.5287	1.3384	0.065826	0.229394
14_15-DiHETrE	3.4323	1.7792	0.071282	0.241101
8_9-DiHETrE	15.03	3.9098	0.074282	0.244069
LTB4	7.8995	2.9818	0.081754	0.254473
RvD4	6.0924	2.607	0.081874	0.254473
12-HEPE	142.38	7.1536	0.09331	0.276814
13_14-dh-PGE1	2.006	1.0043	0.093876	0.276814
9-OxoODE	1.367	0.451	0.10023	0.286939
11(12)-EpETE	42.87	5.4219	0.1023	0.286939
10-HDoHE	8.1617	3.0289	0.11332	0.305205
8-oxoRvD1	4.3337	2.1156	0.11412	0.305205
8-HETE	11.646	3.5418	0.12038	0.31463
5(S)_6(S)-DiHETE	0.31969	-1.6453	0.13425	0.324488
17-oxoRvD1	3.168	1.6636	0.13443	0.324488
9-HETE	0.3	-1.7369	0.13547	0.324488
12-HETE	47.166	5.5597	0.13793	0.324488
5_6-DiHETE(EPA)	3.656	1.8703	0.13826	0.324488
20-COOH LTB4	4.5308	2.1798	0.1465	0.33695
PGA2	5.2518	2.3928	0.15245	0.34376
20-HDoHE	6.5321	2.7075	0.15689	0.346968
9-HODE	1.2952	0.37317	0.16809	0.351577
15-HEPE	134.06	7.0667	0.16845	0.351577
13-HOTrE	7.655	2.9364	0.17272	0.351577
7-HDoHE	6.94	2.7949	0.17324	0.351577
8-HDoHE	15.315	3.9369	0.17426	0.351577
8-HETrE	7.1627	2.8405	0.18019	0.357273
11-HEPE	78.113	6.2875	0.18845	0.367318
8-isoPGF2a & 11bPGF2a	1.4941	0.57928	0.19498	0.373712
LXA4	8.9585	3.1633	0.19849	0.374202
5-HEPE	143.13	7.1611	0.20201	0.37459
16(17)-EpDPE	6.9004	2.7867	0.20521	0.37459
4-HDoHE	4.0511	2.0183	0.20906	0.375655
13-OxoODE	1.4229	0.50887	0.21638	0.382826
15d-D12_14-PGJ3	4.3242	2.1124	0.22539	0.392725
14-HDoHE	8.255	3.0453	0.23265	0.396832
11-HDoHE	10.927	3.4498	0.23637	0.396832
9-HOTrE	2.484	1.3127	0.23881	0.396832
13-HODE	4.5112	2.1735	0.24155	0.396832
9-OxoOTrE	2.1177	1.0825	0.24664	0.399487
9-HEPE	100.45	6.6503	0.25584	0.408633
5-HETE	11.408	3.512	0.26819	0.421222
15-HEDE	1.6203	0.69628	0.27222	0.421222
12_13-DiHOME	1.3506	0.43364	0.27471	0.421222
16-HDoHE	2.868	1.52	0.28468	0.430766
19_20-DiHDoPE	1.9442	0.9592	0.29652	0.442855
11(12)-EpETrE	2.4164	1.2728	0.31278	0.46115
11-HETE	4.6435	2.2152	0.34103	0.496436
15-OxoEDE	0.70006	-0.51444	0.34965	0.497439
14(15)-EpETE	7.2902	2.866	0.35037	0.497439
15-keto PGF2a	3.0954	1.6301	0.35839	0.50262
15-HETE	4.313	2.1087	0.36402	0.504365
PD1	0.70565	-0.50298	0.38198	0.522949
12-OxoLTB4	15.436	3.9483	0.40571	0.545648
13-HDoHE	7.0607	2.8198	0.40805	0.545648
15d-D12_14-PGJ2	2.1694	1.1173	0.42065	0.54824
15-keto PGE2	2.1533	1.1066	0.42221	0.54824
11-HEDE	1.6409	0.71452	0.42429	0.54824
RvE1	4.8217	2.2696	0.44901	0.573735
5-oxoETE	4.5908	2.1987	0.46181	0.583606
9_10-DiHOME	1.1971	0.25949	0.57222	0.715275
19(R)-OH PGE2 & 20-OH PGE2	1.1054	0.14456	0.58538	0.723857
MaR1(n-3_DPA)	1.4151	0.50092	0.60608	0.735358
15-oxo LXA4	3.3176	1.7301	0.60747	0.735358
13_14-dh-15k-PGD2	0.70141	-0.51167	0.66356	0.79489
Bicyclo PGE1	6.7804	2.7614	0.6909	0.819108
iPF-VI	1.1773	0.23551	0.73237	0.852475
RvD5	5.1152	2.3548	0.73387	0.852475
D12-PGJ2	1.25	0.32197	0.75763	0.866266
9(10)-EpOME	1.0652	0.091075	0.7674	0.866266
7(8)-EpDPE	0.64726	-0.62759	0.76834	0.866266
PGF3a	0.83429	-0.26138	0.77876	0.869489
15-OxoETE	1.1915	0.25279	0.84615	0.935647
17-HDoHE	1.5917	0.67055	0.8758	0.95921
22-OH-PD1	1.6782	0.74691	0.90067	0.962027
12(13)-EpOME	0.97317	-0.03924	0.90709	0.962027
AT-PD1	4.7341	2.2431	0.9073	0.962027
RvE3	1.4958	0.58091	0.9172	0.962027
PGF2a	1.5198	0.6039	0.9202	0.962027
TXB2	0.99085	-0.013256	0.93865	0.972475
PDx(10S_17S-DiHDoHE)	2.4919	1.3172	0.96733	0.988603
5-HETrE	3.5872	1.8428	0.97141	0.988603
19(20)-EpDPE	1.1142	0.15602	0.99323	0.99516
D17-PGE1	4.2636	2.0921	0.99516	0.99516

### Sheet: Alox15KO - DHA vs VEH
	FC	log2(FC)	raw.pval	BH FDR
RvD3	165	7.3663	1.9926e-07	2.189e-05
17(18)-EpETE	0.17419	-2.5213	4.2436e-07	2.332e-05
RvD1 & AT-RvD1	100.33	6.6486	1.8711e-05	0.000578875
PD1(n-3_DPA)	135.64	7.0837	2.367e-05	0.000578875
20-HETE	14.104	3.818	2.9252e-05	0.000578875
PGA2	6.9568	2.7984	3.4184e-05	0.000578875
AT-RvD6 (4_17-DiHDoHE)	32.138	5.0062	3.971e-05	0.000578875
AT-PD1	677.03	9.4031	4.211e-05	0.000578875
19_20-DiHDoPE	10.113	3.3382	9.6864e-05	0.00118433
RvE2	66.432	6.0538	0.00013173	0.0013803
PDx(10S_17S-DiHDoHE)	160.35	7.3251	0.00013803	0.0013803
Maresin2	66.424	6.0536	0.00017919	0.00152316
4-HDoHE	6.8159	2.7689	0.00018001	0.00152316
MaR1(n-3_DPA)	51.239	5.6792	0.00019671	0.00154558
RvD5	100.95	6.6575	0.00030301	0.00222207
5(S)_15(S)-DiHETE	2.5999	1.3784	0.0003371	0.00231756
8-HDoHE	49.849	5.6395	0.00071109	0.00460117
10-HDoHE	61.127	5.9337	0.00079331	0.00464669
20-HDoHE	255.08	7.9948	0.00080261	0.00464669
PGD2	13.379	3.7419	0.00087598	0.00481789
7-HDoHE	144.65	7.1764	0.0010341	0.00541671
16-HDoHE	169.02	7.401	0.001145	0.005725
5(S)_15(S)-DiHEPE	0.064139	-3.9626	0.0015381	0.00735613
18-HEPE	54.182	5.7597	0.0022072	0.0101163
15-epi LXA4	13.507	3.7556	0.0023566	0.010369
11(12)-EpETE	3.9646	1.9872	0.0025886	0.0109518
11-HDoHE	53.528	5.7422	0.0029196	0.0118947
LTB5	12.032	3.5888	0.0035378	0.0138985
14-HDoHE	63.907	5.9979	0.0045443	0.017237
PGJ2	9.6648	3.2727	0.008079	0.029623
D17-PGE1	2.4498	1.2927	0.011918	0.0422897
5-HETrE	0.48241	-1.0517	0.015899	0.0534867
13_14-dh-15k-PGE2	3.115	1.6392	0.016046	0.0534867
PGE2	2.4037	1.2653	0.017234	0.0557571
15-keto PGE1	4.3556	2.1229	0.019454	0.0611411
Bicyclo PGE1	5.3367	2.4159	0.020385	0.0622875
RvD2	0.24136	-2.0507	0.024181	0.0718895
15-OxoEDE	0.21011	-2.2508	0.025895	0.0749592
13-HDoHE	102.99	6.6864	0.029311	0.0826721
6-keto PGF1a	3.603	1.8492	0.057397	0.157842
8-HEPE	15.836	3.9852	0.059706	0.159733
2_3-dinor PGE1	0.26917	-1.8934	0.060989	0.159733
LXA5	13.343	3.738	0.063003	0.16117
RvE1	0.59779	-0.74228	0.10598	0.26495
LXA4	2.1351	1.0943	0.11872	0.290204
5(S)_12(S)-DiHETE	3.1081	1.636	0.13418	0.290971
5(S)_6(S)-DiHETE	0.31969	-1.6453	0.13425	0.290971
13(14)-EpDPE	3.1943	1.6755	0.13457	0.290971
22-OH-PD1	0.31015	-1.6889	0.13474	0.290971
19(20)-EpDPE	0.29885	-1.7425	0.13557	0.290971
7(8)-EpDPE	0.28969	-1.7874	0.13643	0.290971
11_12-DiHETrE	3.5787	1.8394	0.13755	0.290971
12-HEPE	9.3836	3.2301	0.15013	0.308228
5-oxoETE	0.29589	-1.7569	0.15649	0.308228
11-dh-2_3-dinor TXB2	0.82915	-0.27029	0.16074	0.308228
12-OxoLTB4	0.1521	-2.7169	0.16115	0.308228
13-HOTrE	2.7656	1.4676	0.16251	0.308228
13_14-dh-15k-PGD2	0.14656	-2.7704	0.16252	0.308228
15-HEPE	21.133	4.4014	0.19522	0.363969
LTB4	2.9326	1.5522	0.20015	0.366942
5-HEPE	2.4425	1.2883	0.20536	0.370321
TXB2	0.90008	-0.15188	0.23382	0.414842
LXB4	0.50866	-0.97522	0.24787	0.432789
11-HEPE	10.303	3.365	0.27266	0.468634
14(15)-EpETrE	3.6583	1.8712	0.28587	0.48378
17-HDoHE	130.04	7.0229	0.29429	0.490483
9_10-DiHOME	1.3447	0.42732	0.29968	0.492012
11-dh TXB3	3.9792	1.9925	0.34111	0.551796
19(R)-OH PGE2 & 20-OH PGE2	0.81648	-0.29251	0.34925	0.556775
TXB3	3.0456	1.6067	0.35602	0.55946
Bicyclo PGE2	1.601	0.67896	0.3715	0.575563
PGF3a	0.69721	-0.52032	0.38721	0.591571
8-HETE	1.7931	0.84243	0.39939	0.601821
15-HETE	1.406	0.49155	0.44156	0.648003
12-HETE	2.9292	1.5505	0.44182	0.648003
tetranor 12-HETE	5.0818	2.3453	0.44971	0.650896
14(15)-EpETE	0.52597	-0.92693	0.45914	0.655914
9-HOTrE	1.8738	0.90596	0.47827	0.674483
5-HETE	0.91061	-0.13509	0.52356	0.724362
15-HEDE	1.2581	0.33124	0.53969	0.724362
9-HEPE	2.8437	1.5078	0.56471	0.724362
8-HETrE	1.2296	0.29816	0.56563	0.724362
13-OxoODE	1.4084	0.49404	0.56814	0.724362
9-HODE	1.9071	0.93142	0.56919	0.724362
9-OxoOTrE	1.4606	0.54658	0.57082	0.724362
9-HETE	0.69363	-0.52776	0.57193	0.724362
12_13-DiHOME	1.2415	0.31213	0.57534	0.724362
13-HODE	1.6935	0.76003	0.57949	0.724362
15-oxo LXA4	1.3141	0.39406	0.59398	0.734133
8(S)_15(S)-DiHETE	0.72725	-0.45948	0.60905	0.744394
9-OxoODE	1.3104	0.38997	0.63688	0.769855
15d-D12_14-PGJ3	0.77619	-0.36552	0.64551	0.771805
15-OxoETE	1.3055	0.38465	0.67434	0.78689
9(10)-EpOME	0.94538	-0.081035	0.68116	0.78689
12(13)-EpOME	0.93191	-0.10174	0.68533	0.78689
RvD5(n-3_DPA) (7_17-DiHDoPE)	1.0349	0.049516	0.68674	0.78689
15-keto PGE2	1.0718	0.10003	0.70884	0.788711
8-isoPGF2a & 11bPGF2a	1.0219	0.03128	0.71002	0.788711
11(12)-EpETrE	1.0415	0.058647	0.71369	0.788711
2_3-dinor TXB2	1.0307	0.043598	0.71965	0.788711
11-HEDE	1.321	0.40163	0.72418	0.788711
13_14-dh-PGE1	0.87276	-0.19635	0.77205	0.827306
14_15-DiHETrE	1.6459	0.71887	0.77761	0.827306
iPF-VI	0.86181	-0.21456	0.78218	0.827306
PGF2a	1.2117	0.277	0.81737	0.849532
RvE3	1.1689	0.22516	0.81864	0.849532
AT-RvD3	67.156	6.0694	0.83365	0.853447
D12-PGJ2	1.0081	0.011665	0.83793	0.853447
11-HETE	1.0533	0.074864	0.89744	0.905673
PD1	16.037	4.0033	0.98076	0.98076

### Sheet: Alox15KO - MIX vs VEH
	FC	log2(FC)	raw.pval	BH FDR
PGD3	5.5367	2.469	5.3845e-08	6.1332e-06
RvE1	15.42	3.9467	6.2161e-07	3.5454e-05
AT-LXB4	6.4042	2.679	1.3959e-06	5.2155e-05
D17-PGE1	25.454	4.6698	1.828e-06	5.2155e-05
PGE2	32.981	5.0436	9.7345e-06	0.000221844
LXA5	150.07	7.2295	1.1857e-05	0.0002261
PGD2	68.327	6.0944	3.029e-05	0.000493457
15-keto PGF2a	39.786	5.3142	6.4513e-05	0.000919125
TXB3	27.431	4.7777	0.00011995	0.00147208
13_14-dh-15k-PGE2	25.372	4.6652	0.00012913	0.00147208
D12-PGJ2	6.3177	2.6594	0.00014646	0.00151786
RvD1 & AT-RvD1	31.313	4.9687	0.00016021	0.00152199
RvE2	251.61	7.975	0.00021479	0.00181089
15-epi LXA4	77.181	6.2702	0.00022239	0.00181089
AT-PD1	159.43	7.3168	0.00045715	0.00342598
15-keto PGE1	27.237	4.7675	0.00048084	0.00342598
PGJ2	25.64	4.6803	0.001357	0.00909988
5(S)_15(S)-DiHEPE	0.064139	-3.9626	0.0015378	0.0097394
PDx(10S_17S-DiHDoHE)	35.921	5.1667	0.0020245	0.011555
LXA4	10.506	3.3931	0.0020272	0.011555
AT-RvD6 (4_17-DiHDoHE)	8.0622	3.0112	0.002497	0.0135551
20-HETE	9.3486	3.2248	0.0028659	0.0148506
17(18)-EpETE	0.24022	-2.0576	0.0058551	0.0290209
MaR1(n-3_DPA)	11.758	3.5556	0.0074493	0.0353842
6-keto PGF1a	10.596	3.4054	0.0082979	0.0378384
Maresin2	11.697	3.5481	0.0087241	0.0382518
15-oxo LXA4	5.4449	2.4449	0.0097222	0.0410493
13(14)-EpDPE	52.852	5.7239	0.010695	0.0435439
4-HDoHE	3.3671	1.7515	0.012521	0.0492205
20-HDoHE	97.029	6.6003	0.016096	0.0611648
10-HDoHE	38.168	5.2543	0.022401	0.0823779
5(S)_15(S)-DiHETE	3.9834	1.994	0.023273	0.0829101
LXB4	0.18774	-2.4132	0.026236	0.0906335
11(12)-EpETE	3.2879	1.7172	0.028102	0.0908042
18-HEPE	98.312	6.6193	0.028105	0.0908042
LTB5	12.421	3.6347	0.028675	0.0908042
15d-D12_14-PGJ3	3.2714	1.7099	0.032402	0.0998332
7-HDoHE	57.871	5.8548	0.0365	0.1095
19_20-DiHDoPE	2.4337	1.2831	0.040671	0.115927
8-HDoHE	25.836	4.6913	0.040676	0.115927
16-HDoHE	53.715	5.7473	0.045819	0.127399
PD1(n-3_DPA)	19.412	4.2789	0.055255	0.149978
2_3-dinor PGE1	1.927	0.94634	0.061886	0.158036
11_12-DiHETrE	34.526	5.1096	0.062696	0.158036
PGF3a	1.7059	0.77054	0.063119	0.158036
14-HDoHE	38.102	5.2518	0.063769	0.158036
8_9-DiHETrE	8.7989	3.1373	0.073222	0.177602
8-isoPGF2a & 11bPGF2a	2.2152	1.1474	0.083679	0.198738
11-HDoHE	33.429	5.063	0.096037	0.223433
14_15-DiHETrE	5.8412	2.5463	0.10112	0.230554
13-OxoODE	1.199	0.26187	0.10376	0.231934
5-HETE	2.0658	1.0467	0.10665	0.23381
iPF-VI	1.6221	0.69785	0.1124	0.241766
8-HEPE	56.495	5.8201	0.1191	0.251433
5(S)_6(S)-DiHETE	0.31969	-1.6453	0.13425	0.265156
22-OH-PD1	0.31015	-1.6889	0.13474	0.265156
19(20)-EpDPE	0.29885	-1.7425	0.13557	0.265156
7(8)-EpDPE	0.28969	-1.7874	0.13642	0.265156
15-OxoEDE	0.32973	-1.6007	0.13723	0.265156
11-HEPE	22.715	4.5056	0.14142	0.268698
5(S)_12(S)-DiHETE	5.2777	2.3999	0.15264	0.285262
RvD6 (4_17-DiHDoHE)	6.0969	2.6081	0.15829	0.290718
RvD3	29.673	4.8911	0.16066	0.290718
TXB2	1.1169	0.15956	0.16332	0.290914
11(12)-EpETrE	1.2738	0.34908	0.16885	0.296137
13-HDoHE	57.828	5.8537	0.17183	0.296797
11-dh-2_3-dinor TXB2	1.1415	0.19096	0.17752	0.300139
12-HEPE	42.496	5.4093	0.17903	0.300139
5_6-DiHETE(EPA)	12.539	3.6483	0.18263	0.301737
LTB4	4.8324	2.2727	0.25755	0.419375
RvD5	14.625	3.8704	0.26119	0.419375
15-HETE	3.3854	1.7593	0.27119	0.429384
12-HETE	13.028	3.7035	0.28074	0.438416
tetranor 12-HETE	10.522	3.3954	0.28707	0.442243
15-HEPE	38.647	5.2723	0.29477	0.44805
9-OxoODE	1.0757	0.10534	0.30036	0.45054
9-HOTrE	1.242	0.31265	0.30565	0.452521
12_13-DiHOME	1.447	0.53309	0.31147	0.455225
15-keto PGE2	4.0418	2.015	0.32051	0.462508
13-HOTrE	2.7417	1.455	0.35842	0.510749
8-HETE	11.13	3.4764	0.3717	0.523133
9_10-DiHOME	1.3516	0.43466	0.39634	0.551009
13_14-dh-PGE1	1.2453	0.31646	0.40839	0.560921
tetranor PGEM	2.1801	1.1244	0.42026	0.570353
Bicyclo PGE1	2.9688	1.5699	0.44096	0.591405
15d-D12_14-PGJ2	1.917	0.93884	0.45309	0.596233
AT-RvD3	22.253	4.4759	0.45502	0.596233
13-HODE	1.624	0.69959	0.46671	0.600501
11-HETE	2.1059	1.0744	0.47303	0.600501
14(15)-EpETrE	6.3553	2.668	0.47408	0.600501
5-oxoETE	1.1179	0.16073	0.50392	0.631284
5(6)-EpETrE	2.0091	1.0066	0.51759	0.641362
9-HETE	14.33	3.841	0.53399	0.654568
5-HETrE	1.4934	0.57858	0.58202	0.705854
8-HETrE	1.5992	0.67737	0.5944	0.71328
9-HODE	1.0683	0.095333	0.61854	0.734054
19(R)-OH PGE2 & 20-OH PGE2	1.073	0.10169	0.62459	0.734054
14(15)-EpETE	0.81024	-0.30358	0.64469	0.749946
RvD5(n-3_DPA) (7_17-DiHDoPE)	2.6735	1.4187	0.67135	0.770911
9-OxoOTrE	1.0703	0.098003	0.67882	0.770911
11-HEDE	0.90676	-0.14121	0.683	0.770911
13_14-dh-15k-PGD2	0.80607	-0.31103	0.69937	0.778033
17-HDoHE	32.762	5.0339	0.70296	0.778033
8(S)_15(S)-DiHETE	23.892	4.5785	0.74084	0.812075
PD1	6.1889	2.6297	0.75201	0.816468
15-HEDE	1.0993	0.13659	0.77427	0.832705
15-OxoETE	1.1937	0.25549	0.78323	0.834469
9-HEPE	1.887	0.91613	0.80277	0.847368
PGF2a	2.1603	1.1112	0.83674	0.875123
RvE3	1.4188	0.50471	0.8851	0.917285
12(13)-EpOME	1.0033	0.0046829	0.93451	0.959767
9(10)-EpOME	0.99166	-0.012082	0.94903	0.965977
12-OxoLTB4	3.1	1.6323	0.96979	0.978372
RvD2	7.882	2.9786	0.98688	0.98688
