## Supplementary material for "Leukocyte-type 12/15-lipoxygenase is essential for timely inflammation-resolution and effective tissue regeneration following skeletal muscle injury": Table S8

### Sheet: Alox15KO vs WT - VEH
	FC	log2(FC)	raw.pval	BH FDR
PGD2	0.17746	-2.4945	6.8527e-08	7.6035e-06
TXB3	0.1626	-2.6206	2.5913e-07	1.43745e-05
15-keto PGE2	0.14891	-2.7474	1.2137e-06	4.477e-05
8_9-DiHETrE	0.091126	-3.456	0.00042581	0.00980648
13(14)-EpDPE	0.066014	-3.9211	0.0004809	0.00980648
2_3-dinor PGE1	14.135	3.8212	0.00053008	0.00980648
PGE2	0.39656	-1.3344	0.013364	0.211915
RvD2	4.1432	2.0507	0.024181	0.260704
15-OxoEDE	4.7595	2.2508	0.025895	0.260704
AT-RvD3	5.1758	2.3718	0.025957	0.260704
17-oxoRvD1	0.1869	-2.4196	0.026374	0.260704
LXA5	0.15355	-2.7032	0.031817	0.260704
PD1	5.8812	2.5561	0.033227	0.260704
5(6)-EpETrE	0.11116	-3.1692	0.035971	0.260704
9-HEPE	0.57705	-0.79323	0.037334	0.260704
15-HEDE	0.6385	-0.64724	0.037579	0.260704
8(S)_15(S)-DiHETE	0.11857	-3.0762	0.05136	0.315643
16(17)-EpDPE	0.053623	-4.221	0.053425	0.315643
11(12)-EpETrE	0.66185	-0.59542	0.054029	0.315643
5(S)_15(S)-DiHEPE	0.43139	-1.2129	0.060461	0.335311
14(15)-EpETrE	0.058788	-4.0883	0.065838	0.335311
PGJ2	0.36135	-1.4685	0.066458	0.335311
13_14-dh-15k-PGD2	0.41453	-1.2705	0.077338	0.337348
D12-PGJ2	0.64787	-0.62623	0.078988	0.337348
15-epi LXA4	0.43263	-1.2088	0.081226	0.337348
4-HDoHE	0.76599	-0.3846	0.088968	0.337348
8-HDoHE	0.51848	-0.94763	0.10814	0.337348
PGF2a	0.50158	-0.99546	0.10893	0.337348
RvD5	0.41099	-1.2828	0.11268	0.337348
19(R)-OH PGE2 & 20-OH PGE2	1.3844	0.4693	0.12136	0.337348
AT-RvD6 (4_17-DiHDoHE)	0.74373	-0.42715	0.13187	0.337348
22-OH-PD1	3.2242	1.6889	0.13474	0.337348
9-HETE	3.3333	1.7369	0.13547	0.337348
19(20)-EpDPE	3.3462	1.7425	0.13557	0.337348
5-HETE	0.78948	-0.34103	0.13588	0.337348
17(18)-EpETE	1.7678	0.82196	0.13591	0.337348
6_15-diketo PGFa	0.29328	-1.7696	0.13607	0.337348
17-HDoHE	3.4574	1.7897	0.13647	0.337348
11-dh TXB3	0.27519	-1.8615	0.13805	0.337348
15-oxo LXA4	3.6477	1.867	0.13818	0.337348
8(9)-EpETE	0.25866	-1.9509	0.14027	0.337348
PDx(10S_17S-DiHDoHE)	3.8914	1.9603	0.14051	0.337348
RvD6 (4_17-DiHDoHE)	0.24793	-2.012	0.14188	0.337348
15-keto PGF2a	0.24374	-2.0366	0.14255	0.337348
PD1(n-3_DPA)	0.23355	-2.0982	0.14423	0.337348
5(S)_12(S)-DiHETE	0.22952	-2.1233	0.14493	0.337348
13_14-dh-15k-PGE2	0.22478	-2.1534	0.14577	0.337348
12-HETE	0.15852	-2.6573	0.14588	0.337348
PGA2	0.16615	-2.5894	0.15779	0.357443
12-HEPE	0.13114	-2.9308	0.1755	0.382776
8-HETrE	0.59407	-0.7513	0.17587	0.382776
8-HETE	0.36338	-1.4604	0.18094	0.383576
20-HDoHE	0.42673	-1.2286	0.18526	0.383576
14-HDoHE	0.2093	-2.2564	0.18853	0.383576
9-HOTrE	0.78585	-0.34767	0.19006	0.383576
RvD5(n-3_DPA) (7_17-DiHDoPE)	1.5095	0.59409	0.19374	0.38402
9-OxoOTrE	0.79185	-0.33671	0.20531	0.399814
11-HEPE	0.34294	-1.544	0.21274	0.40714
9-HODE	1.1625	0.21726	0.22132	0.414363
11-dh-2_3-dinor TXB2	0.89899	-0.15362	0.22398	0.414363
13-HODE	0.45004	-1.1519	0.2301	0.415409
10-HDoHE	0.43113	-1.2138	0.23203	0.415409
5(S)_15(S)-DiHETE	1.1839	0.2436	0.23945	0.421888
11-HDoHE	0.26788	-1.9003	0.24446	0.423985
15-HETE	0.51897	-0.94628	0.25142	0.429348
13-OxoODE	0.80947	-0.30495	0.27984	0.47064
5-HETrE	0.60353	-0.72849	0.29708	0.481933
TXB2	0.92926	-0.10584	0.2989	0.481933
Bicyclo PGE1	0.40755	-1.2949	0.29958	0.481933
tetranor 12-HETE	0.12505	-2.9994	0.31914	0.50369
13-HDoHE	0.26414	-1.9206	0.32218	0.50369
LTB5	0.35139	-1.5089	0.34949	0.538797
LTB4	0.23782	-2.0721	0.3547	0.539338
13-HOTrE	0.29768	-1.7482	0.40511	0.592655
16-HDoHE	0.39252	-1.3492	0.40799	0.592655
11-HETE	0.58681	-0.76903	0.41055	0.592655
9(10)-EpOME	1.1313	0.17803	0.4154	0.592655
18-HEPE	0.35379	-1.499	0.41646	0.592655
8-HEPE	0.37706	-1.4071	0.44155	0.605667
Maresin2	0.69051	-0.53426	0.44167	0.605667
15-HEPE	0.36482	-1.4547	0.44367	0.605667
19_20-DiHDoPE	1.1381	0.18667	0.44743	0.605667
7-HDoHE	0.57751	-0.79209	0.46824	0.6262
14(15)-EpETE	0.60122	-0.73404	0.48461	0.633209
PGF3a	0.87749	-0.18855	0.48489	0.633209
RvE1	1.1413	0.19069	0.4963	0.640573
20-HETE	0.70695	-0.50032	0.54856	0.694374
9_10-DiHOME	1.5067	0.59142	0.555	0.694374
15-OxoETE	0.79391	-0.33294	0.55675	0.694374
RvD3	0.92104	-0.11866	0.56568	0.697672
5-oxoETE	1.9944	0.99598	0.57833	0.698504
iPF-VI	1.2242	0.29189	0.57894	0.698504
RvE2	0.37624	-1.4103	0.61441	0.733328
7(8)-EpDPE	2.8069	1.489	0.62141	0.733793
AT-PD1	0.78038	-0.35776	0.62949	0.734346
12(13)-EpOME	1.0861	0.11913	0.63511	0.734346
12_13-DiHOME	0.92105	-0.11865	0.64757	0.741034
9-OxoODE	0.91865	-0.12241	0.68718	0.778337
8-isoPGF2a & 11bPGF2a	0.9623	-0.055444	0.7117	0.797967
LXB4	0.65285	-0.61518	0.72076	0.800044
15d-D12_14-PGJ3	0.52801	-0.92138	0.73551	0.808333
14_15-DiHETrE	0.67935	-0.55777	0.78465	0.846637
LXA4	1.3046	0.38357	0.78979	0.846637
11(12)-EpETE	0.88108	-0.18266	0.79957	0.846637
11-HEDE	0.952	-0.070959	0.8066	0.846637
13_14-dh-PGE1	1.123	0.16736	0.8085	0.846637
RvE3	0.9589	-0.060546	0.92221	0.956685
D17-PGE1	1.0571	0.080165	0.93498	0.960952
6-keto PGF1a	0.60359	-0.72835	0.95741	0.96358
12-OxoLTB4	0.90791	-0.13939	0.9605	0.96358
15-keto PGE1	0.9323	-0.10113	0.96358	0.96358

### Sheet: Alox15KO vs WT - ARA
	FC	log2(FC)	raw.pval	BH FDR
13(14)-EpDPE	0.051735	-4.2727	0.0033961	0.380363
2_3-dinor PGE1	2.8696	1.5208	0.026302	0.569321
19(R)-OH PGE2 & 20-OH PGE2	1.6758	0.74488	0.030395	0.569321
5(S)_15(S)-DiHEPE	0.14992	-2.7378	0.033676	0.569321
12-HHTrE	0.010323	-6.598	0.062511	0.569321
RvD5(n-3_DPA) (7_17-DiHDoPE)	0.81563	-0.29402	0.076748	0.569321
PGF2a	0.41733	-1.2608	0.080993	0.569321
D17-PGE1	0.70313	-0.50813	0.083746	0.569321
AT-RvD3	2.0602	1.0428	0.084087	0.569321
RvD6 (4_17-DiHDoHE)	2.5037	1.3241	0.084217	0.569321
15-keto PGE1	2.2651	1.1796	0.08679	0.569321
17-oxoRvD1	3.2343	1.6934	0.089879	0.569321
11-HDoHE	0.092215	-3.4389	0.09408	0.569321
4-HDoHE	0.1247	-3.0035	0.12487	0.569321
5-HETrE	0.02839	-5.1385	0.13256	0.569321
PD1(n-3_DPA)	0.31824	-1.6518	0.13431	0.569321
6-keto PGE1	0.28742	-1.7988	0.13666	0.569321
Bicyclo PGE1	0.62963	-0.66741	0.13892	0.569321
7(8)-EpDPE	3.7523	1.9078	0.13919	0.569321
9-HEPE	0.026868	-5.218	0.14103	0.569321
16(17)-EpDPE	0.25237	-1.9864	0.1412	0.569321
20-hydroxy LTB4	4.1141	2.0406	0.14265	0.569321
tetranor PGEM	4.1315	2.0467	0.14282	0.569321
13_14-dh-15k-PGE1	0.2371	-2.0765	0.14363	0.569321
TXB2	1.663	0.73376	0.14632	0.569321
19_20-DiHDoPE	1.3507	0.43373	0.15025	0.569321
8-HDoHE	0.047358	-4.4003	0.15183	0.569321
5-oxoETE	0.10232	-3.2888	0.1519	0.569321
7-HDoHE	0.11399	-3.1331	0.15365	0.569321
8-HETrE	0.078646	-3.6685	0.15454	0.569321
8_9-DiHETrE	0.16706	-2.5816	0.15758	0.569321
14(15)-EpETrE	9.5725	3.2589	0.17427	0.606395
5-HETE	0.014665	-6.0914	0.1972	0.606395
13_14-dh-PGE1	1.3463	0.42896	0.19811	0.606395
8-HEPE	0.05767	-4.116	0.21326	0.606395
PGA2	0.38898	-1.3622	0.21628	0.606395
13_14-dh-15k-PGD2	0.52776	-0.92204	0.22547	0.606395
15-HETE	0.016661	-5.9074	0.23961	0.606395
LXA4	0.92388	-0.11423	0.24268	0.606395
14-HDoHE	0.084343	-3.5676	0.24599	0.606395
13-HDoHE	0.12282	-3.0254	0.2472	0.606395
12(13)-EpOME	1.4654	0.55128	0.248	0.606395
TXB3	1.2349	0.30437	0.25119	0.606395
10-HDoHE	0.13676	-2.8703	0.25633	0.606395
6-keto PGF1a	2.3535	1.2348	0.25823	0.606395
12-HEPE	0.023615	-5.4041	0.26121	0.606395
8-HETE	0.044276	-4.4973	0.26352	0.606395
11(12)-EpETrE	0.027863	-5.1655	0.27103	0.606395
PGD2	0.86903	-0.20253	0.27588	0.606395
15-HEPE	0.061579	-4.0214	0.296	0.606395
15-HEDE	1.5472	0.6297	0.29949	0.606395
11-HETE	0.02981	-5.0681	0.30173	0.606395
11(12)-EpETE	0.070604	-3.8241	0.30809	0.606395
AT-LXB4	0.25399	-1.9772	0.30905	0.606395
D12-PGJ2	0.77406	-0.36948	0.30954	0.606395
11-HEPE	0.093159	-3.4242	0.31749	0.606395
17(18)-EpETE	2.2192	1.1501	0.3182	0.606395
RvE1	1.1819	0.24108	0.32426	0.606395
13-HODE	0.17198	-2.5397	0.33115	0.606395
20-HDoHE	0.40424	-1.3067	0.33327	0.606395
PGF3a	0.83895	-0.25335	0.34036	0.606395
18-HEPE	0.096985	-3.3661	0.34437	0.606395
13-OxoODE	0.6445	-0.63375	0.35366	0.606395
9-OxoOTrE	0.36797	-1.4424	0.35508	0.606395
16-HDoHE	0.28926	-1.7896	0.35615	0.606395
11-dh-TXB2	0.84762	-0.23851	0.35734	0.606395
PGJ2	0.57092	-0.80865	0.38721	0.639734
5_6-DiHETrE	0.045948	-4.4439	0.38841	0.639734
PD1	0.29205	-1.7757	0.40108	0.644576
15-keto PGF2a	0.89777	-0.15558	0.40286	0.644576
12-HETE	0.075539	-3.7266	0.41534	0.655184
RvD3	1.1388	0.18753	0.48532	0.732988
13-HOTrE	0.13814	-2.8557	0.48594	0.732988
11-dh TXB3	1.0377	0.053445	0.48746	0.732988
11-HEDE	0.42958	-1.219	0.49084	0.732988
9-HOTrE	0.31668	-1.6589	0.49977	0.736503
15d-D12_14-PGJ3	0.25235	-1.9865	0.52158	0.749067
17-HDoHE	0.159	-2.6529	0.52732	0.749067
MaR1(n-3_DPA)	0.28646	-1.8036	0.52836	0.749067
Bicyclo PGE2	0.37698	-1.4074	0.53626	0.750764
20-HETE	0.34733	-1.5256	0.56407	0.766188
9_10-DiHOME	1.036	0.051093	0.56423	0.766188
5(S)_12(S)-DiHETE	0.23731	-2.0752	0.5678	0.766188
RvE3	1.0102	0.014657	0.59013	0.775529
tetranor 12-HETE	0.64178	-0.63985	0.59179	0.775529
LTB4	0.28536	-1.8092	0.59675	0.775529
9-HODE	0.8212	-0.28419	0.60242	0.775529
11-dh-2_3-dinor TXB2	0.82273	-0.28151	0.61426	0.777945
5_6-DiHETE(EPA)	0.26731	-1.9034	0.61965	0.777945
iPF-VI	0.87818	-0.18741	0.62885	0.777945
8-isoPGF2a & 11bPGF2a	1.091	0.12565	0.63208	0.777945
Maresin2	0.82144	-0.28377	0.6662	0.811026
12_13-DiHOME	0.84175	-0.24854	0.74672	0.899276
LTB5	0.49098	-1.0263	0.7891	0.940204
RvD5	1.396	0.48132	0.81526	0.956826
8(S)_15(S)-DiHETE	0.20895	-2.2588	0.82473	0.956826
14(15)-EpETE	0.81715	-0.29133	0.82868	0.956826
5(S)_15(S)-DiHETE	0.28119	-1.8304	0.84152	0.961737
9-HETE	0.23608	-2.0827	0.88254	0.984752
14_15-DiHETrE	0.40679	-1.2976	0.88544	0.984752
15-OxoEDE	0.87817	-0.18742	0.90914	0.984752
AT-PD1	1.0571	0.080089	0.91842	0.984752
AT-RvD6 (4_17-DiHDoHE)	0.93458	-0.097609	0.9186	0.984752
11_12-DiHETrE	0.1339	-2.9007	0.92746	0.984752
8(9)-EpETE	0.21075	-2.2464	0.92782	0.984752
RvE2	0.4679	-1.0957	0.95256	0.984752
15-OxoETE	0.15395	-2.6995	0.95533	0.984752
PGE2	0.9945	-0.0079638	0.95789	0.984752
9-OxoODE	0.97738	-0.033015	0.95956	0.984752
15d-D12_14-PGJ2	0.58522	-0.77295	0.97157	0.984752
9(10)-EpOME	0.9537	-0.068391	0.97596	0.984752
13_14-dh-15k-PGE2	0.99933	-0.00096351	0.99428	0.99428

### Sheet: Alox15KO vs WT - EPA
	FC	log2(FC)	raw.pval	BH FDR
AT-LXB4	5.7637	2.527	3.9881e-07	4.389e-05
PD1	10.242	3.3565	0.00015871	0.00872905
5_6-DiHETrE	10.227	3.3543	0.00028339	0.010391
TXB3	0.77501	-0.36772	0.0239	0.344642
RvD5(n-3_DPA) (7_17-DiHDoPE)	1.8254	0.86818	0.024484	0.344642
RvD5	0.19518	-2.3571	0.025926	0.344642
15d-D12_14-PGJ3	0.18833	-2.4087	0.026405	0.344642
19(R)-OH PGE2 & 20-OH PGE2	1.9608	0.97141	0.026585	0.344642
2_3-dinor TXB2	6.1492	2.6204	0.028198	0.344642
5(S)_12(S)-DiHETE	0.14557	-2.7802	0.036713	0.403843
9(10)-EpOME	1.2681	0.34269	0.046625	0.46625
8(S)_15(S)-DiHETE	0.01997	-5.646	0.055997	0.474675
7(8)-EpDPE	0.077732	-3.6853	0.056098	0.474675
6-keto PGF1a	15.363	3.9414	0.064168	0.504177
PGF2a	0.59241	-0.75532	0.072414	0.531036
13_14-dh-PGE1	1.6356	0.70986	0.080469	0.547611
9-HEPE	0.0040505	-7.9477	0.087336	0.547611
8_9-DiHETrE	0.33355	-1.584	0.089609	0.547611
12(13)-EpOME	1.2571	0.33008	0.097713	0.547659
PGA2	0.33053	-1.5972	0.13399	0.547659
D17-PGE1	0.32613	-1.6165	0.13405	0.547659
tetranor PGEM	3.2048	1.6802	0.13462	0.547659
20-COOH LTB4	3.4274	1.7771	0.13622	0.547659
RvD6 (4_17-DiHDoHE)	0.26611	-1.9099	0.13923	0.547659
13_14-dh-15k-PGE1	0.26366	-1.9232	0.13956	0.547659
AT-RvD3	3.8991	1.9631	0.14059	0.547659
RvD1 & AT-RvD1	3.9639	1.9869	0.14121	0.547659
12-OxoLTB4	0.24319	-2.0398	0.14263	0.547659
MaR1(n-3_DPA)	4.9162	2.2976	0.1498	0.547659
D12-PGJ2	0.53022	-0.91533	0.16475	0.547659
PD1(n-3_DPA)	7.3156	2.871	0.16506	0.547659
12-HHTrE	0.11095	-3.172	0.17229	0.547659
5-oxoETE	0.11005	-3.1837	0.17256	0.547659
16(17)-EpDPE	0.13053	-2.9376	0.17695	0.547659
11_12-DiHETrE	0.091812	-3.4452	0.17837	0.547659
4-HDoHE	0.089469	-3.4825	0.18392	0.547659
19_20-DiHDoPE	1.4388	0.52485	0.18985	0.547659
15d-D12_14-PGJ2	0.35954	-1.4758	0.19297	0.547659
5-HEPE	0.0064297	-7.281	0.19417	0.547659
11-dh-2_3-dinor TXB2	0.66021	-0.59901	0.22878	0.623724
15-keto PGF2a	1.2849	0.36162	0.23885	0.623724
14-HDoHE	0.12817	-2.9638	0.24828	0.623724
PGD3	0.88189	-0.18133	0.24908	0.623724
2_3-dinor PGE1	1.5727	0.65323	0.25381	0.623724
AT-RvD6 (4_17-DiHDoHE)	0.61291	-0.70624	0.25516	0.623724
Maresin2	0.63359	-0.65838	0.27576	0.639034
11-HEDE	0.21994	-2.1848	0.28391	0.639034
13(14)-EpDPE	3.0824	1.624	0.28472	0.639034
14(15)-EpETE	0.020309	-5.6217	0.28893	0.639034
9-HODE	1.1802	0.23899	0.29047	0.639034
11-HDoHE	0.10435	-3.2605	0.31985	0.679818
7-HDoHE	0.15552	-2.6848	0.32542	0.679818
11(12)-EpETE	0.035112	-4.8319	0.33373	0.679818
8-HDoHE	0.08847	-3.4987	0.34019	0.679818
8-HETrE	0.11054	-3.1773	0.34586	0.679818
RvE3	2.0432	1.0309	0.35181	0.679818
17-oxoRvD1	0.50749	-0.97856	0.36126	0.679818
10-HDoHE	0.1479	-2.7573	0.36475	0.679818
5-HETE	0.058077	-4.1059	0.36685	0.679818
12-HETE	0.085511	-3.5477	0.37081	0.679818
15-oxo LXA4	1.2742	0.34964	0.3967	0.680342
11-HETE	0.13116	-2.9306	0.40602	0.680342
12-HEPE	0.094617	-3.4018	0.40762	0.680342
11-HEPE	0.066978	-3.9002	0.41125	0.680342
8-HEPE	0.13107	-2.9316	0.41476	0.680342
13-HDoHE	0.15659	-2.675	0.41957	0.680342
15-OxoEDE	0.59809	-0.74156	0.42101	0.680342
PGF3a	0.91071	-0.13494	0.42418	0.680342
5(S)_15(S)-DiHETE	1.0493	0.069394	0.44115	0.680342
13-OxoODE	0.81489	-0.29532	0.44288	0.680342
8-HETE	0.15119	-2.7255	0.44395	0.680342
20-HDoHE	0.43789	-1.1914	0.44968	0.680342
15-HEDE	0.50784	-0.97757	0.4515	0.680342
PGE2	0.87269	-0.19646	0.45937	0.682847
15-HEPE	0.15135	-2.724	0.4686	0.68728
LXA5	0.94352	-0.08388	0.48686	0.704666
9-HOTrE	0.28577	-1.8071	0.50056	0.70864
13-HODE	0.24564	-2.0254	0.50249	0.70864
11(12)-EpETrE	0.18813	-2.4102	0.50994	0.710043
tetranor 12-HETE	0.5827	-0.77919	0.52777	0.724153
18-HEPE	0.25443	-1.9747	0.53324	0.724153
16-HDoHE	0.45978	-1.121	0.55301	0.725529
20-HETE	0.25738	-1.958	0.56357	0.725529
TXB2	1.0565	0.079255	0.56947	0.725529
LTB4	0.46925	-1.0916	0.57749	0.725529
13_14-dh-15k-PGE2	1.0791	0.10981	0.57851	0.725529
9-OxoODE	0.91398	-0.12976	0.57984	0.725529
15-HETE	0.21326	-2.2293	0.58962	0.725529
11-dh-TXB2	0.95875	-0.060774	0.5964	0.725529
LXA4	1.0766	0.10651	0.5974	0.725529
RvE1	1.0704	0.098134	0.60021	0.725529
15-OxoETE	1.4464	0.53251	0.62283	0.738337
PGJ2	0.77055	-0.37605	0.62423	0.738337
LTB5	0.57182	-0.80636	0.6373	0.742118
RvE2	0.59122	-0.75823	0.64092	0.742118
13-HOTrE	0.29267	-1.7727	0.65017	0.744986
9-OxoOTrE	0.4994	-1.0017	0.65792	0.746095
9_10-DiHOME	1.009	0.012902	0.68075	0.764107
5-HETrE	0.066696	-3.9063	0.70971	0.788567
RvD3	1.1367	0.18485	0.72279	0.795069
12_13-DiHOME	0.8989	-0.15376	0.73034	0.79542
14_15-DiHETrE	0.56349	-0.82754	0.74298	0.801253
PDx(10S_17S-DiHDoHE)	0.93456	-0.097637	0.80327	0.857861
15-epi LXA4	0.95204	-0.070902	0.85277	0.901968
14(15)-EpETrE	0.36514	-1.4535	0.86661	0.907877
15-keto PGE1	0.98122	-0.027354	0.88977	0.923346
iPF-VI	0.90067	-0.15094	0.90516	0.930538
Bicyclo PGE1	1.2453	0.31645	0.92807	0.945256
PGD2	0.99561	-0.0063447	0.97323	0.982159
8-isoPGF2a & 11bPGF2a	0.99566	-0.0062789	0.99622	0.99622

### Sheet: Alox15KO vs WT - DPA
	FC	log2(FC)	raw.pval	BH FDR
11-dh-2_3-dinor TXB2	6.2203	2.637	2.6705e-07	2.9904e-05
6-keto PGF1a	6.5969	2.7218	1.2387e-06	6.944e-05
TXB3	7.5084	2.9085	5.1733e-06	0.000193013
PDx(10S_17S-DiHDoHE)	0.026751	-5.2243	0.0021501	0.0602028
2_3-dinor PGE1	2.7739	1.4719	0.029459	0.527724
AT-RvD6 (4_17-DiHDoHE)	0.76088	-0.39426	0.040039	0.527724
PGJ2	3.9944	1.998	0.045788	0.527724
19(R)-OH PGE2 & 20-OH PGE2	1.7491	0.80661	0.045932	0.527724
5_6-DiHETrE	0.046637	-4.4224	0.046307	0.527724
PGD3	0.093556	-3.418	0.051046	0.527724
AT-PD1	0.036	-4.7959	0.05183	0.527724
tetranor PGEM	0.084248	-3.5692	0.059449	0.554857
12(13)-EpOME	2.1762	1.1218	0.066745	0.56504
13_14-dh-15k-PGE2	2.7528	1.4609	0.079351	0.56504
9-HETE	0.00085501	-10.192	0.080168	0.56504
14(15)-EpETE	24.552	4.6178	0.081314	0.56504
9-HODE	2.086	1.0607	0.098769	0.56504
15-OxoEDE	0.32892	-1.6042	0.13401	0.56504
RvE3	3.0714	1.6189	0.13407	0.56504
17-oxoRvD1	3.168	1.6636	0.13443	0.56504
7(8)-EpDPE	3.1815	1.6697	0.1345	0.56504
5(S)_15(S)-DiHEPE	0.29212	-1.7753	0.13618	0.56504
PD1(n-3_DPA)	0.28411	-1.8155	0.13701	0.56504
15-keto PGF2a	3.6071	1.8508	0.13781	0.56504
12-HHTrE	0.27464	-1.8644	0.13812	0.56504
5_6-DiHETE(EPA)	3.656	1.8703	0.13826	0.56504
8-isoPGF2a & 11bPGF2a	1.7192	0.78171	0.14035	0.56504
13_14-dh-15k-PGD2	0.25199	-1.9886	0.14126	0.56504
19(20)-EpDPE	5.4912	2.4571	0.15422	0.595608
15d-D12_14-PGJ3	0.4151	-1.2685	0.16854	0.629216
PD1	0.083438	-3.5831	0.18129	0.654983
MaR1(n-3_DPA)	0.063713	-3.9723	0.21385	0.748475
5(S)_15(S)-DiHETE	1.5362	0.61933	0.22691	0.770119
15-keto PGE2	0.69306	-0.52895	0.26219	0.852973
11(12)-EpETrE	0.071226	-3.8115	0.26928	0.852973
15-OxoETE	0.060905	-4.0373	0.27417	0.852973
15-epi LXA4	1.39	0.47513	0.33587	0.854154
15-HETE	0.26412	-1.9207	0.36369	0.854154
15-HEDE	0.15062	-2.731	0.36722	0.854154
5-HETE	0.061616	-4.0206	0.39216	0.854154
13_14-dh-PGE1	1.131	0.17755	0.39272	0.854154
PGF2a	0.78098	-0.35665	0.39825	0.854154
5-HETrE	0.042576	-4.5538	0.40272	0.854154
13-OxoODE	0.30032	-1.7354	0.4033	0.854154
PGD2	1.3836	0.46842	0.41263	0.854154
9-HOTrE	0.088416	-3.4995	0.414	0.854154
9-HEPE	0.10621	-3.235	0.41416	0.854154
PGF3a	1.1079	0.1478	0.42638	0.854154
4-HDoHE	0.10682	-3.2267	0.42675	0.854154
11-HETE	0.10426	-3.2617	0.42828	0.854154
8-HETrE	0.15671	-2.6738	0.43637	0.854154
11-HEDE	0.13959	-2.8407	0.44717	0.854154
13-HDoHE	0.2409	-2.0535	0.45335	0.854154
9-OxoOTrE	0.25717	-1.9592	0.4601	0.854154
RvE2	1.3152	0.3953	0.46442	0.854154
14-HDoHE	0.16204	-2.6256	0.46944	0.854154
16-HDoHE	0.47776	-1.0656	0.47121	0.854154
13-HODE	0.18667	-2.4214	0.47248	0.854154
11-HDoHE	0.1311	-2.9312	0.47839	0.854154
AT-LXB4	1.4843	0.56976	0.48559	0.854154
TXB2	1.0359	0.050909	0.49723	0.854154
LXA5	1.3762	0.46064	0.49855	0.854154
11-HEPE	0.12734	-2.9732	0.51611	0.854154
7-HDoHE	0.22986	-2.1212	0.52094	0.854154
12-HETE	0.14075	-2.8288	0.52745	0.854154
8-HDoHE	0.25827	-1.9531	0.537	0.854154
10-HDoHE	0.22104	-2.1776	0.55311	0.854154
RvD5(n-3_DPA) (7_17-DiHDoPE)	0.64739	-0.62728	0.55722	0.854154
D12-PGJ2	0.85036	-0.23386	0.55765	0.854154
20-HDoHE	0.39816	-1.3286	0.56365	0.854154
9_10-DiHOME	0.30865	-1.6959	0.57717	0.854154
8-HETE	0.24465	-2.0312	0.57934	0.854154
5-oxoETE	0.1722	-2.5378	0.58019	0.854154
11(12)-EpETE	0.158	-2.662	0.58019	0.854154
15-HEPE	0.16537	-2.5962	0.5825	0.854154
5-HEPE	0.16463	-2.6027	0.58983	0.854154
D17-PGE1	3.3959	1.7638	0.59158	0.854154
16(17)-EpDPE	1.1071	0.14676	0.60015	0.854154
13-HOTrE	0.18903	-2.4033	0.60497	0.854154
LXA4	1.2155	0.28151	0.61011	0.854154
12-HEPE	0.17676	-2.5002	0.62119	0.858929
RvD5	2.5592	1.3557	0.66087	0.886393
LTB4	0.57533	-0.79755	0.66679	0.886393
8(S)_15(S)-DiHETE	0.73012	-0.4538	0.68495	0.886393
AT-RvD5(n-3_DPA) (7_17-DiHDoPE)	0.48103	-1.0558	0.68968	0.886393
8-HEPE	0.21402	-2.2242	0.69787	0.886393
15-keto PGE1	1.4177	0.50354	0.69994	0.886393
RvD2	0.9226	-0.11623	0.70062	0.886393
RvD4	1.4354	0.5215	0.71008	0.886393
20-COOH LTB4	0.34764	-1.5243	0.71228	0.886393
18-HEPE	0.52303	-0.93503	0.72345	0.8904
Bicyclo PGE1	0.97789	-0.03226	0.74014	0.90104
20-HETE	0.62345	-0.68165	0.76586	0.922326
15d-D12_14-PGJ2	0.68279	-0.55048	0.78572	0.929789
tetranor 12-HETE	1.2098	0.27478	0.78866	0.929789
8-oxoRvD1	0.82754	-0.2731	0.82434	0.951531
13(14)-EpDPE	0.29195	-1.7762	0.827	0.951531
5(S)_12(S)-DiHETE	0.89923	-0.15324	0.83259	0.951531
14(15)-EpETrE	0.55491	-0.84968	0.84306	0.951742
9-OxoODE	0.7731	-0.37127	0.84977	0.951742
PGA2	1.342	0.42435	0.87621	0.966681
12-OxoLTB4	1.2191	0.28585	0.88037	0.966681
RvE1	1.5408	0.62368	0.90526	0.972129
14_15-DiHETrE	1.0391	0.055286	0.91814	0.972129
8_9-DiHETrE	0.63676	-0.65119	0.92577	0.972129
15-oxo LXA4	1.4792	0.56479	0.92683	0.972129
9(10)-EpOME	0.97865	-0.031137	0.92873	0.972129
iPF-VI	1.0428	0.060424	0.94164	0.976516
19_20-DiHDoPE	0.95094	-0.072568	0.95278	0.979003
12_13-DiHOME	0.70566	-0.50295	0.97007	0.987708
PGE2	1.0447	0.063087	0.98675	0.9953
LTB5	1.0667	0.093094	0.9953	0.9953

### Sheet: Alox15KO vs WT - DHA
	FC	log2(FC)	raw.pval	BH FDR
RvE1	0.17965	-2.4768	1.656e-07	1.7762e-05
PGD3	0.16122	-2.6329	4.4824e-06	0.00023968
6-keto PGF1a	8.7533	3.1298	0.00014485	0.00516632
RvD1 & AT-RvD1	0.69592	-0.52301	0.009852	0.263541
PGA2	2.0234	1.0168	0.026414	0.455988
RvD5(n-3_DPA) (7_17-DiHDoPE)	6.0376	2.594	0.029493	0.455988
15-oxo LXA4	5.4147	2.4369	0.029831	0.455988
12-OxoLTB4	0.11994	-3.0596	0.036821	0.470722
Bicyclo PGE2	10.948	3.4526	0.040098	0.470722
5_6-DiHETrE	0.083942	-3.5745	0.045246	0.470722
PD1	0.086738	-3.5272	0.048392	0.470722
13(14)-EpDPE	0.003876	-8.0112	0.064863	0.483268
12(13)-EpOME	2.1372	1.0957	0.070557	0.483268
8(S)_15(S)-DiHETE	0.023305	-5.4232	0.075534	0.483268
LXA4	1.563	0.64433	0.085756	0.483268
9-HEPE	0.0032442	-8.2679	0.094532	0.483268
15-keto PGE2	0.49813	-1.0054	0.098287	0.483268
8-HETrE	0.068606	-3.8655	0.10943	0.483268
15-HETE	0.10736	-3.2195	0.11116	0.483268
14(15)-EpETE	0.009086	-6.7821	0.12401	0.483268
4-HDoHE	0.011751	-6.4111	0.12885	0.483268
16(17)-EpDPE	0.32505	-1.6213	0.13408	0.483268
RvD2	0.32335	-1.6288	0.13413	0.483268
2_3-dinor TXB2	3.0973	1.631	0.13414	0.483268
RvD6 (4_17-DiHDoHE)	0.29749	-1.7491	0.13569	0.483268
11_12-DiHETrE	3.5787	1.8394	0.13755	0.483268
5-HETE	0.042928	-4.5419	0.13806	0.483268
15-OxoEDE	0.26898	-1.8944	0.13885	0.483268
11(12)-EpETE	0.014048	-6.1535	0.14072	0.483268
8-HDoHE	0.014589	-6.099	0.14214	0.483268
5(S)_15(S)-DiHEPE	0.23715	-2.0761	0.14362	0.483268
8_9-DiHETrE	0.21438	-2.2218	0.14768	0.483268
12-HHTrE	0.14763	-2.7599	0.16225	0.483268
19(R)-OH PGE2 & 20-OH PGE2	1.1764	0.23432	0.16262	0.483268
5-oxoETE	0.14111	-2.8251	0.16391	0.483268
RvE2	1.3678	0.45183	0.16584	0.483268
PGE2	0.76587	-0.38483	0.17961	0.483268
10-HDoHE	0.025207	-5.3101	0.18007	0.483268
5(6)-EpETrE	0.080787	-3.6297	0.18233	0.483268
11-HEPE	0.023753	-5.3957	0.18375	0.483268
11-HDoHE	0.016899	-5.8869	0.19289	0.483268
7-HDoHE	0.045764	-4.4496	0.19359	0.483268
8-HETE	0.056428	-4.1474	0.19643	0.483268
12-HETE	0.020054	-5.64	0.20081	0.483268
11-HETE	0.095978	-3.3812	0.20466	0.483268
14-HDoHE	0.022102	-5.4997	0.20776	0.483268
13_14-dh-15k-PGE2	1.5437	0.62637	0.22242	0.50636
20-HETE	0.30657	-1.7057	0.23346	0.5156
11-HEDE	0.27746	-1.8497	0.24559	0.5156
8-HEPE	0.016915	-5.8855	0.24695	0.5156
5-HEPE	0.043491	-4.5231	0.25564	0.5156
11(12)-EpETrE	0.22751	-2.136	0.28308	0.5156
PDx(10S_17S-DiHDoHE)	0.45198	-1.1457	0.28313	0.5156
15-HEPE	0.027337	-5.193	0.28322	0.5156
18-HEPE	0.10069	-3.3121	0.28349	0.5156
12-HEPE	0.0168	-5.8954	0.28414	0.5156
PGD2	1.4631	0.54902	0.28444	0.5156
20-HDoHE	0.16901	-2.5649	0.28884	0.5156
D12-PGJ2	0.78872	-0.34241	0.28985	0.5156
2_3-dinor PGE1	0.37688	-1.4078	0.29238	0.5156
14_15-DiHETrE	0.44785	-1.1589	0.29394	0.5156
13-HDoHE	0.047874	-4.3846	0.30809	0.523131
PGF2a	0.75254	-0.41015	0.30869	0.523131
PGF3a	0.80372	-0.31523	0.31624	0.523131
13-HODE	0.13897	-2.8471	0.31779	0.523131
AT-PD1	0.41314	-1.2753	0.33459	0.541892
16-HDoHE	0.24131	-2.051	0.34156	0.541892
D17-PGE1	1.3988	0.48416	0.34438	0.541892
5(S)_15(S)-DiHETE	1.1445	0.19476	0.3502	0.543064
RvD5	0.52353	-0.93365	0.36133	0.550869
Bicyclo PGE1	1.3198	0.40028	0.36553	0.550869
13-HOTrE	0.14776	-2.7586	0.38019	0.565005
AT-RvD6 (4_17-DiHDoHE)	0.60658	-0.72124	0.3893	0.570618
LTB4	0.21381	-2.2256	0.41375	0.587866
19_20-DiHDoPE	0.79132	-0.33767	0.4164	0.587866
tetranor 12-HETE	0.37934	-1.3984	0.41755	0.587866
9(10)-EpOME	1.1223	0.16648	0.43529	0.598685
TXB3	0.61936	-0.69116	0.43866	0.598685
5(S)_12(S)-DiHETE	0.3478	-1.5237	0.45258	0.598685
15-epi LXA4	1.1365	0.18464	0.45319	0.598685
5-HETrE	0.047905	-4.3837	0.45321	0.598685
13_14-dh-PGE1	1.1647	0.21996	0.48343	0.630817
9-HOTrE	0.36121	-1.4691	0.50217	0.647376
17-HDoHE	0.12425	-3.0086	0.52035	0.662827
13-OxoODE	0.5446	-0.87672	0.55162	0.694392
9-OxoOTrE	0.42135	-1.2469	0.5671	0.705578
12_13-DiHOME	0.66685	-0.58456	0.60782	0.746726
TXB2	0.95012	-0.073823	0.61413	0.746726
15-HEDE	0.90976	-0.13644	0.63442	0.76273
11-dh-2_3-dinor TXB2	1.0581	0.081516	0.64456	0.76631
RvD3	1.0838	0.11608	0.67357	0.791009
PD1(n-3_DPA)	0.89018	-0.16783	0.68012	0.791009
Maresin2	0.54445	-0.87712	0.70338	0.803694
MaR1(n-3_DPA)	0.84169	-0.24863	0.71321	0.803694
14(15)-EpETrE	0.19835	-2.3339	0.71356	0.803694
9_10-DiHOME	0.86497	-0.20928	0.72322	0.806089
iPF-VI	0.90534	-0.14347	0.74017	0.816476
9-HODE	1.5857	0.66509	0.75472	0.824031
15-keto PGE1	0.99395	-0.0087525	0.81085	0.876373
LTB5	1.0446	0.063005	0.83495	0.893397
11-dh TXB3	0.82533	-0.27695	0.87763	0.923074
15-OxoETE	0.094343	-3.4059	0.87994	0.923074
9-OxoODE	1.028	0.039808	0.9117	0.947106
LXA5	0.97733	-0.033076	0.95893	0.986591
PGJ2	1.1346	0.1822	0.98013	0.998799
RvE3	0.98527	-0.021403	0.99613	0.99901
8-isoPGF2a & 11bPGF2a	1.0258	0.036769	0.99901	0.99901

### Sheet: Alox15KO vs WT - MIX
	FC	log2(FC)	raw.pval	BH FDR
11-dh-TXB2	0.19117	-2.3871	7.0732e-09	8.2012e-07
19(R)-OH PGE2 & 20-OH PGE2	1.5114	0.59591	0.013698	0.547037
6-keto PGF1a	5.2477	2.3917	0.02077	0.547037
11-dh TXB3	0.23384	-2.0964	0.024305	0.547037
2_3-dinor PGE1	1.7954	0.84429	0.025021	0.547037
RvE1	1.3923	0.47743	0.028295	0.547037
D17-PGE1	0.85142	-0.23206	0.043648	0.58279
RvD5	16.876	4.0769	0.059815	0.58279
5_6-DiHETrE	0.024957	-5.3244	0.063728	0.58279
8(S)_15(S)-DiHETE	0.0059463	-7.3938	0.067183	0.58279
5-HEPE	0.0011448	-9.7707	0.084431	0.58279
5-oxoETE	0.10608	-3.2367	0.088906	0.58279
8_9-DiHETrE	0.19533	-2.356	0.12971	0.58279
17-oxoRvD1	0.31526	-1.6654	0.13445	0.58279
tetranor PGEM	3.2341	1.6934	0.1348	0.58279
15-OxoEDE	0.30809	-1.6986	0.13487	0.58279
15-keto PGE2	3.2799	1.7136	0.13509	0.58279
PGA2	0.28932	-1.7893	0.13646	0.58279
AT-RvD5(n-3_DPA) (7_17-DiHDoPE)	0.27125	-1.8823	0.13855	0.58279
14(15)-EpETE	0.27012	-1.8883	0.1387	0.58279
Bicyclo PGE2	0.26994	-1.8893	0.13872	0.58279
AT-RvD3	3.7509	1.9073	0.13916	0.58279
16(17)-EpDPE	0.23295	-2.1019	0.14434	0.58279
5-HETE	0.015459	-6.0155	0.14957	0.58279
5(6)-EpETrE	5.1864	2.3747	0.15198	0.58279
13_14-dh-15k-PGD2	0.19097	-2.3886	0.15233	0.58279
12-HHTrE	0.18149	-2.462	0.15435	0.58279
PGF2a	0.52353	-0.93365	0.15686	0.58279
17-HDoHE	0.11523	-3.1174	0.17102	0.58279
iPF-VI	1.3673	0.45131	0.17134	0.58279
5(S)_15(S)-DiHEPE	0.11333	-3.1414	0.17158	0.58279
11-dh-2_3-dinor TXB2	1.5939	0.67254	0.17405	0.58279
5-HETrE	0.039534	-4.6608	0.1751	0.58279
AT-LXB4	0.5609	-0.83419	0.17678	0.58279
4-HDoHE	0.017621	-5.8266	0.1814	0.58279
8-HETrE	0.07959	-3.6513	0.18549	0.58279
11(12)-EpETE	0.018348	-5.7682	0.18589	0.58279
Maresin2	0.40713	-1.2964	0.21841	0.625746
15-HETE	0.056295	-4.1509	0.22689	0.625746
8-HDoHE	0.032276	-4.9534	0.23343	0.625746
11(12)-EpETrE	0.098412	-3.345	0.23865	0.625746
12(13)-EpOME	1.4589	0.54492	0.24281	0.625746
MaR1(n-3_DPA)	0.45114	-1.1484	0.24422	0.625746
AT-RvD6 (4_17-DiHDoHE)	0.4837	-1.0478	0.24695	0.625746
7-HDoHE	0.080697	-3.6313	0.25685	0.625746
13-OxoODE	0.41566	-1.2665	0.25756	0.625746
TXB3	1.12	0.16349	0.27135	0.625746
11-HEPE	0.039963	-4.6452	0.29168	0.625746
11-HDoHE	0.046369	-4.4307	0.29413	0.625746
PDx(10S_17S-DiHDoHE)	0.44824	-1.1576	0.29854	0.625746
10-HDoHE	0.067357	-3.892	0.30437	0.625746
11-HETE	0.059962	-4.0598	0.30886	0.625746
15-HEDE	0.37439	-1.4174	0.31489	0.625746
16-HDoHE	0.27611	-1.8567	0.31968	0.625746
8-HETE	0.083105	-3.5889	0.32018	0.625746
14-HDoHE	0.059588	-4.0688	0.32114	0.625746
15-epi LXA4	0.86214	-0.214	0.32227	0.625746
20-HETE	0.17591	-2.5071	0.32437	0.625746
13-HODE	0.14926	-2.7441	0.33061	0.625746
12-HETE	0.057347	-4.1241	0.35939	0.625746
15-HEPE	0.068737	-3.8628	0.36221	0.625746
11-HEDE	0.30784	-1.6998	0.36328	0.625746
9-HEPE	0.0034983	-8.1591	0.36513	0.625746
18-HEPE	0.1282	-2.9635	0.37222	0.625746
13(14)-EpDPE	0.076381	-3.7106	0.37263	0.625746
9-OxoOTrE	0.35274	-1.5033	0.37354	0.625746
9-HOTrE	0.2615	-1.9351	0.37484	0.625746
AT-PD1	0.47806	-1.0647	0.3754	0.625746
8-HEPE	0.066771	-3.9046	0.37762	0.625746
12-HEPE	0.038987	-4.6809	0.37792	0.625746
13-HDoHE	0.11072	-3.175	0.383	0.625746
PGD2	1.0918	0.12674	0.39961	0.626676
20-HDoHE	0.24794	-2.012	0.40186	0.626676
19_20-DiHDoPE	0.78862	-0.34259	0.40292	0.626676
LTB4	0.28367	-1.8177	0.41336	0.626676
LXA5	1.0221	0.031598	0.42214	0.626676
14_15-DiHETrE	0.39622	-1.3356	0.423	0.626676
RvD5(n-3_DPA) (7_17-DiHDoPE)	0.62793	-0.67132	0.42322	0.626676
15-keto PGF2a	1.1154	0.15759	0.42727	0.626676
PD1(n-3_DPA)	1.7301	0.79082	0.43219	0.626676
13-HOTrE	0.173	-2.5311	0.44689	0.639991
14(15)-EpETrE	0.26948	-1.8917	0.45736	0.64148
9-OxoODE	0.80833	-0.30698	0.45899	0.64148
D12-PGJ2	0.87953	-0.18519	0.46809	0.642467
9-HETE	0.066219	-3.9166	0.47398	0.642467
15-OxoETE	0.11319	-3.1432	0.47943	0.642467
tetranor 12-HETE	0.5382	-0.89377	0.48185	0.642467
LTB5	0.4824	-1.0517	0.49499	0.652487
TXB2	0.94612	-0.079909	0.52959	0.684488
RvE2	0.65294	-0.61498	0.53843	0.684488
PGJ2	0.65363	-0.61344	0.53924	0.684488
13_14-dh-PGE1	0.66606	-0.58627	0.54287	0.684488
PGD3	0.96281	-0.054673	0.56323	0.698443
RvD6 (4_17-DiHDoHE)	0.23714	-2.0762	0.56598	0.698443
8-isoPGF2a & 11bPGF2a	1.1103	0.15095	0.60911	0.742509
5(S)_15(S)-DiHETE	0.45275	-1.1432	0.61449	0.742509
13_14-dh-15k-PGE2	1.0359	0.050842	0.63713	0.757319
Bicyclo PGE1	1.1791	0.23769	0.65115	0.757319
PD1	0.38983	-1.3591	0.65215	0.757319
5_6-DiHETE(EPA)	0.42184	-1.2452	0.65888	0.757319
5(S)_12(S)-DiHETE	0.42006	-1.2513	0.65939	0.757319
15d-D12_14-PGJ3	0.65615	-0.60791	0.67144	0.763598
12_13-DiHOME	1.0486	0.068413	0.68692	0.773619
15-oxo LXA4	0.93187	-0.10179	0.69672	0.775963
PGF3a	1.0392	0.055465	0.70536	0.775963
9-HODE	1.0499	0.070193	0.70907	0.775963
RvD1 & AT-RvD1	1.1011	0.139	0.74239	0.804288
11_12-DiHETrE	0.22482	-2.1531	0.74882	0.804288
RvD3	1.1336	0.18089	0.78289	0.833167
RvE3	1.3761	0.46056	0.83928	0.885059
15-keto PGE1	1.0076	0.010982	0.85655	0.895133
LXA4	1.0061	0.0087142	0.87269	0.903857
15d-D12_14-PGJ2	0.75609	-0.40338	0.88424	0.907181
9_10-DiHOME	0.61727	-0.69602	0.89154	0.907181
PGE2	0.99738	-0.0037854	0.97326	0.97599
9(10)-EpOME	0.99414	-0.0084788	0.97599	0.97599
